# 142 telomere-to-telomere assemblies reveal the genome structural landscape in *Saccharomyces cerevisiae*

**DOI:** 10.1101/2022.10.04.510633

**Authors:** Samuel O’Donnell, Jia-Xing Yue, Omar Abou Saada, Nicolas Agier, Claudia Caradec, Thomas Cokelaer, Matteo De Chiara, Stéphane Delmas, Fabien Dutreux, Téo Fournier, Anne Friedrich, Etienne Kornobis, Jing Li, Zepu Miao, Lorenzo Tattini, Joseph Schacherer, Gianni Liti, Gilles Fischer

**Author notes:** co-first (Samuel O’Donnell, Jia-Xing Yue). co-last, co-corresponding.

## Abstract

As population genomics is transitioning from single reference genomes to pangenomes, major improvements in terms of genome contiguity, phylogenetic sampling, haplotype phasing and structural variant (SV) calling are required. Here, we generated the *Saccharomyces cerevisiae* Reference Assembly Panel (ScRAP) comprising 142 reference-quality genomes from strains of various geographic and ecological origins that faithfully represent the genomic diversity and complexity of the species. The ca. 4,800 non-redundant SVs we identified impact the expression of genes near the breakpoints and contribute to gene repertoire evolution through disruptions, duplications, fusions and horizontal transfers. We discovered frequent cases of complex aneuploidies, preferentially involving large chromosomes that underwent large SVs. We also characterized the evolutionary dynamics of complex genomic regions that classically remain unassembled in short read-based projects, including the 5 Ty families and the 32 individual telomeres. Overall, the ScRAP represents a crucial step towards establishing a high-quality, unified and complete S. cerevisiae pangenome.
