## Supplemental Table 1 for "142 telomere-to-telomere assemblies reveal the genome structural landscape in *Saccharomyces cerevisiae*"

### Sheet: Table_nuclear_genome_stats
strain_name	standardized_name	assembly	assembly.type	sequenced_as	original_Zygosity	ploidy	D.W.H	assembly_size	rDNA_adjusted_assembly_size	scaffolds	gaps	contigs	contigs_rDNAadjusted	telomeres	mean_telomere_length	reference_identity	project	best_assembler	study
CBS422a	AAB	AAB	haploid/collapsed assemblies	haploid	homozygous	1	Domesticated	12063471	12.02556	16	1	17	16	22	308.77272727272725	99.3519	de novo sequenced and assembled	Canu	This study
CBS2165a	AAC	AAC_collapsed	haploid/collapsed assemblies	diploid	heterozygous	2	Domesticated	11969102	11.927957	16	1	17	17	32	321.84375	99.2692	de novo sequenced and assembled	Canu	This study
CBS2165a	AAC	AAC_HP1	diploid assemblies	diploid	heterozygous	2	Domesticated	11844963	11.836511	16	2	18	18	31	319.7741935483871	99.2844	de novo sequenced and assembled	Canu	This study
CBS2165a	AAC	AAC_HP2	diploid assemblies	diploid	heterozygous	2	Domesticated	11622345	11.613914	16	1	17	17	24	308.25	99.2767	de novo sequenced and assembled	SMARTdenovo	This study
CLIB382_1b	AAR	AAR	haploid/collapsed assemblies	haploid	homozygous	1	Domesticated	11920395	11.894577	16	0	16	16	30	272.93333333333334	99.355	de novo sequenced and assembled	SMARTdenovo	This study
YJM326_b	ABA	ABA	haploid/collapsed assemblies	haploid	homozygous	1	Human	12109277	12.087358	16	0	16	16	29	319.48275862068965	99.3404	de novo sequenced and assembled	Canu	This study
YJM454_1b	ABH	ABH	haploid/collapsed assemblies	haploid	homozygous	1	Human	11911399	11.854205	16	0	16	16	24	116.45833333333333	99.2394	Re-assembled from public sequences	Canu	Istace
EM93_3	ACA	ACA	haploid/collapsed assemblies	haploid	homozygous	1	Wild	12292069	12.290878	16	0	16	16	32	418.40625	99.6452	de novo sequenced and assembled	Canu	Abou Saada
CLIB483_1b	ACH	ACH	haploid/collapsed assemblies	haploid	homozygous	1	Domesticated	12167093	12.165311	16	0	16	16	32	362.3125	99.3977	de novo sequenced and assembled	Canu	This study
PW5_b	ADE	ADE	haploid/collapsed assemblies	haploid	homozygous	1	Domesticated	11799794	11.774683	16	0	16	16	32	386.4375	99.0032	de novo sequenced and assembled	Canu	This study
YJM981_b	ADI	ADI	haploid/collapsed assemblies	haploid	homozygous	1	Human	12927157	12.898986	16	0	16	16	24	453.1666666666667	99.4359	de novo sequenced and assembled	Canu	This study
CLIB324_2	ADM	ADM_collapsed	haploid/collapsed assemblies	diploid	heterozygous	2	Domesticated	11867135	11.830537	16	7	23	23	9	112.66666666666667	99.198	Re-assembled from public sequences	Canu	Istace
CLIB324_2	ADM	ADM_HP1	diploid assemblies	diploid	heterozygous	2	Domesticated	11233962	11.211889	95	0	95	95	5	161.2	99.1964	Re-assembled from public sequences	SMARTdenovo	Istace
CLIB324_2	ADM	ADM_HP2	diploid assemblies	diploid	heterozygous	2	Domesticated	10930166	10.92224	157	0	157	157	1	74	99.2707	Re-assembled from public sequences	Canu	Istace
K12_2	ADQ	ADQ	haploid/collapsed assemblies	haploid	homozygous	1	Domesticated	11820343	11.75839	16	1	17	16	11	39.18181818181818	99.1305	Re-assembled from public sequences	Canu	Istace
T73_1b	ADS	ADS	haploid/collapsed assemblies	diploid	homozygous	2	Domesticated	11691449	11.644641	16	1	17	16	12	78.08333333333333	99.3866	Re-assembled from public sequences	Canu	Istace
CBS7962	AEG	AEG	haploid/collapsed assemblies	haploid	homozygous	1	Domesticated	11965478	11.945834	16	0	16	16	16	69	99.2466	Re-assembled from public sequences	Canu	Istace
CBS7964	AEH	AEH	haploid/collapsed assemblies	haploid	homozygous	1	Domesticated	12093243	12.074861	16	0	16	16	29	327.6896551724138	99.3352	de novo sequenced and assembled	SMARTdenovo	This study
CBS1394	AEL	AEL_collapsed	haploid/collapsed assemblies	diploid	heterozygous	2	Domesticated	12078639	12.078639	17	0	17	17	26	312.2692307692308	99.2461	de novo sequenced and assembled	Canu	This study
CBS1394	AEL	AEL_HP1	diploid assemblies	diploid	heterozygous	2	Domesticated	11872568	11.854265	21	0	21	21	23	413.6521739130435	99.2565	de novo sequenced and assembled	SMARTdenovo	This study
CBS1394	AEL	AEL_HP2	diploid assemblies	diploid	heterozygous	2	Domesticated	11492506	11.461365	32	0	32	32	14	382.2857142857143	99.2702	de novo sequenced and assembled	SMARTdenovo	This study
CBS1509	AFH	AFH	haploid/collapsed assemblies	haploid	homozygous	1	Domesticated	12090586	12.051436	16	0	16	16	30	263.6	99.2087	de novo sequenced and assembled	Canu	This study
CBS2183	AFI	AFI	haploid/collapsed assemblies	haploid	homozygous	1	Domesticated	11884701	11.884131	16	0	16	16	31	165.51612903225808	99.3743	de novo sequenced and assembled	Canu	This study
CBS3012	AGA_1a	AGA_1a	haploid/collapsed assemblies	monosporic	homozygous	2	Domesticated	11760088	11.740064	16	0	16	16	32	326.625	99.4315	de novo sequenced and assembled	Canu	This study
CBS2361	AGK	AGK	haploid/collapsed assemblies	haploid	homozygous	1	Wild	12078496	12.069224	16	0	16	16	31	260.5806451612903	99.334	de novo sequenced and assembled	Canu	This study
CBS1586	AHG	AHG	haploid/collapsed assemblies	haploid	homozygous	1	Domesticated	11841448	11.799637	16	0	16	16	31	310.6774193548387	99.4475	de novo sequenced and assembled	Canu	This study
CBS3081	AHL	AHL	haploid/collapsed assemblies	haploid	homozygous	1	Domesticated	12066693	12.003053	16	0	16	16	32	339.625	98.9352	de novo sequenced and assembled	Canu	This study
CBS2807	AIC	AIC	haploid/collapsed assemblies	haploid	homozygous	1	Domesticated	11871368	11.862213	16	0	16	16	28	237.35714285714286	99.3843	de novo sequenced and assembled	Canu	This study
CBS2910	AIE	AIE	haploid/collapsed assemblies	haploid	homozygous	1	Human	11929080	11.909449	16	0	16	16	29	291.58620689655174	98.9607	de novo sequenced and assembled	SMARTdenovo	This study
CBS457	AIF	AIF_collapsed	haploid/collapsed assemblies	diploid	heterozygous	2	Domesticated	12126785	12.112131	17	1	18	18	31	270.3225806451613	99.4398	de novo sequenced and assembled	SMARTdenovo	This study
CBS457	AIF	AIF_HP1	diploid assemblies	diploid	heterozygous	2	Domesticated	11782691	11.764023	17	2	19	18	29	357.44827586206895	99.417	de novo sequenced and assembled	Canu	This study
CBS457	AIF	AIF_HP2	diploid assemblies	diploid	heterozygous	2	Domesticated	11612260	11.593836	16	9	25	25	25	387.6	99.4391	de novo sequenced and assembled	Canu	This study
CBS1463	AIG	AIG	haploid/collapsed assemblies	haploid	homozygous	1	Domesticated	11952679	11.943465	16	3	19	19	15	302.8666666666667	99.3643	de novo sequenced and assembled	SMARTdenovo	This study
MC9	AIS	AIS_collapsed	haploid/collapsed assemblies	diploid	heterozygous	2	Domesticated	12038230	12.014236	16	0	16	16	32	292.53125	99.3806	de novo sequenced and assembled	Canu	This study
MC9	AIS	AIS_HP1	diploid assemblies	diploid	heterozygous	2	Domesticated	12022902	11.963789	16	1	17	17	30	317.2	99.3749	de novo sequenced and assembled	Canu	This study
MC9	AIS	AIS_HP2	diploid assemblies	diploid	heterozygous	2	Domesticated	11443056	11.443056	16	7	23	23	20	308.05	98.6897	de novo sequenced and assembled	Canu	This study
NPA02-1	AKH_1a	AKH_1a	haploid/collapsed assemblies	monosporic	homozygous	2	Domesticated	11815591	11.78192	16	0	16	16	28	367.35714285714283	99.0323	de novo sequenced and assembled	SMARTdenovo	This study
CLQCA_05-006	AKR	AKR_collapsed	haploid/collapsed assemblies	diploid	heterozygous	2	Wild	11843924	11.798852	16	1	17	17	26	144.30769230769232	99.1458	Re-assembled from public sequences	Canu	Istace
CLQCA_05-006	AKR	AKR_HP1	diploid assemblies	diploid	heterozygous	2	Wild	11577519	11.54042	41	0	41	41	9	199.88888888888889	99.1697	Re-assembled from public sequences	SMARTdenovo	Istace
CLQCA_05-006	AKR	AKR_HP2	diploid assemblies	diploid	heterozygous	2	Wild	11108683	11.095084	63	0	63	63	4	193	99.2	Re-assembled from public sequences	SMARTdenovo	Istace
CLQCA_19-011(1b)	ALH_1b	ALH_1b	haploid/collapsed assemblies	monosporic	heterozygous	2	Wild	11977170	11.953009	16	0	16	16	29	214.82758620689654	99.1951	de novo sequenced and assembled	Canu	This study
CLQCA_19-011(1c)	ALH_1c	ALH_1c	haploid/collapsed assemblies	monosporic	heterozygous	1	Wild	11791157	11.78202	16	0	16	16	32	199.21875	99.2041	de novo sequenced and assembled	Canu	This study
CLQCA_20-060	ALI	ALI_collapsed	haploid/collapsed assemblies	diploid	heterozygous	2	Wild	12254196	12.253647	17	1	18	18	31	206.67741935483872	98.9655	de novo sequenced and assembled	Canu	This study
CLQCA_20-060	ALI	ALI_HP1	diploid assemblies	diploid	heterozygous	2	Wild	11894430	11.885349	16	3	19	19	27	218.96296296296296	98.9758	de novo sequenced and assembled	SMARTdenovo	This study
CLQCA_20-060	ALI	ALI_HP2	diploid assemblies	diploid	heterozygous	2	Wild	11939752	11.878513	16	9	25	25	19	174.78947368421052	98.9886	de novo sequenced and assembled	Canu	This study
21-4-116	ALS_1a	ALS_1a	haploid/collapsed assemblies	monosporic	homozygous	2	Wild	12069622	12.020226	16	0	16	16	31	271.48387096774195	99.4015	de novo sequenced and assembled	SMARTdenovo	This study
EN14S01	AMH_1a	AMH_1a	haploid/collapsed assemblies	monosporic	homozygous	2	Wild	12175827	12.113646	16	0	16	16	32	416.59375	98.0037	de novo sequenced and assembled	Canu	This study
SJ5L12	AMM_1a	AMM_1a	haploid/collapsed assemblies	monosporic	homozygous	2	Wild	12672561	12.656287	16	0	16	16	32	579.8125	99.0933	de novo sequenced and assembled	Canu	This study
SJ5L14	AMP_1a	AMP_1a	haploid/collapsed assemblies	monosporic	heterozygous	2	Wild	12380288	12.311251	16	0	16	16	27	340.0740740740741	99.2959	de novo sequenced and assembled	Canu	This study
YPS134	ANE	ANE	haploid/collapsed assemblies	diploid	homozygous	2	Wild	11882528	11.872315	16	7	23	22	12	104.33333333333333	99.1281	Re-assembled from public sequences	Canu	Istace
A-6	ANL	ANL_collapsed	haploid/collapsed assemblies	tetraploid	heterozygous	4	Domesticated	11783953	11.731969	16	0	16	16	32	605.6875	99.1897	de novo sequenced and assembled	Canu	This study
A-6	ANL	ANL_HP	tetraploid assemblies	tetraploid	heterozygous	4	Domesticated	42141336	42.100499	185	0	185	185	59	533.7627118644068	99.2031	de novo sequenced and assembled	mixed	This study
A-18	ANM	ANM_collapsed	haploid/collapsed assemblies	tetraploid	heterozygous	4	Domesticated	11949778	11.924145	16	2	18	18	32	639.84375	99.1782	de novo sequenced and assembled	SMARTdenovo	This study
A-18	ANM	ANM_HP	tetraploid assemblies	tetraploid	heterozygous	4	Domesticated	57099456	57.041026	397	0	397	397	70	463.12857142857143	99.2116	de novo sequenced and assembled	mixed	This study
VF8_(6)	APG	APG	haploid/collapsed assemblies	haploid	homozygous	1	Domesticated	12098357	12.065985	16	1	17	17	30	328.6	99.3735	de novo sequenced and assembled	Canu	This study
CBS7539	AQG_2a	AQG_2a	haploid/collapsed assemblies	monosporic	heterozygous	1	Domesticated	12028136	12.018926	16	0	16	16	32	353.1875	99.3402	de novo sequenced and assembled	Canu	This study
CBS4255	ASB	ASB_collapsed	haploid/collapsed assemblies	diploid	heterozygous	2	Human	12022992	12.000149	16	1	17	17	32	407.9375	99.3268	de novo sequenced and assembled	SMARTdenovo	This study
CBS4255	ASB	ASB_HP1	diploid assemblies	diploid	heterozygous	2	Human	12298730	12.29873	16	2	18	17	30	433.9	99.3354	de novo sequenced and assembled	Canu	This study
CBS4255	ASB	ASB_HP2	diploid assemblies	diploid	heterozygous	2	Human	12078710	12.054562	16	3	19	19	26	387.7307692307692	99.3551	de novo sequenced and assembled	SMARTdenovo	This study
CBS1489	ASG	ASG	haploid/collapsed assemblies	diploid	homozygous	2	Human	11894638	11.835305	16	0	16	16	32	378.6875	99.4358	de novo sequenced and assembled	SMARTdenovo	This study
CLIB630	ASN	ASN_collapsed	haploid/collapsed assemblies	diploid	heterozygous	2	Domesticated	11828961	11.794083	16	5	21	20	4	306	99.1204	Re-assembled from public sequences	SMARTdenovo	Istace
CLIB630	ASN	ASN_HP1	diploid assemblies	diploid	heterozygous	2	Domesticated	11738374	11.734063	36	0	36	36	4	533.75	99.1348	Re-assembled from public sequences	SMARTdenovo	Istace
CLIB630	ASN	ASN_HP2	diploid assemblies	diploid	heterozygous	2	Domesticated	11450408	11.440858	61	0	61	61	1	20	99.1797	Re-assembled from public sequences	Canu	Istace
UC10	ATM_1a	ATM_1a	haploid/collapsed assemblies	monosporic	homozygous	2	Domesticated	11906936	11.886917	16	0	16	16	31	219.61290322580646	99.4183	de novo sequenced and assembled	Canu	This study
CECT1462	ATV	ATV_collapsed	haploid/collapsed assemblies	tetraploid	heterozygous	4	Domesticated	11963809	11.955831	16	1	17	17	27	236.74074074074073	99.3215	de novo sequenced and assembled	Canu	This study
CECT1462	ATV	ATV_HP	tetraploid assemblies	tetraploid	heterozygous	4	Domesticated	32845401	32.829146	297	0	297	297	41	245.0731707317073	99.3097	de novo sequenced and assembled	mixed	This study
CECT10266	AVB	AVB	haploid/collapsed assemblies	haploid	homozygous	1	Domesticated	11902943	11.843857	16	1	17	17	6	41.833333333333336	98.9161	Re-assembled from public sequences	Canu	Istace
YPS163	AVI_1a	AVI_1a	haploid/collapsed assemblies	monosporic	homozygous	2	Wild	12018964	11.97272	16	0	16	16	32	261.15625	99.1801	de novo sequenced and assembled	Canu	This study
CH02	AVN	AVN_collapsed	haploid/collapsed assemblies	tetraploid	heterozygous	4	Domesticated	11789387	11.755642	16	0	16	16	32	600.71875	99.2081	de novo sequenced and assembled	Canu	This study
CH02	AVN	AVN_HP	tetraploid assemblies	tetraploid	heterozygous	4	Domesticated	31401219	31.346623	211	0	211	211	37	434.02702702702703	99.1889	de novo sequenced and assembled	mixed	This study
DJ71	BAD	BAD_collapsed	haploid/collapsed assemblies	triploid	heterozygous	3	Domesticated	12078722	12.057287	16	0	16	16	30	560.1333333333333	99.0869	de novo sequenced and assembled	Canu	This study
DJ71	BAD	BAD_HP	triploid assemblies	triploid	heterozygous	3	Domesticated	13878470	13.87847	129	0	129	129	7	577.1428571428571	99.0723	de novo sequenced and assembled	mixed	This study
DJ74	BAF	BAF_collapsed	haploid/collapsed assemblies	diploid	heterozygous	2	Domesticated	12025847	12.002787	17	0	17	17	29	385.2758620689655	99.0487	de novo sequenced and assembled	SMARTdenovo	This study
DJ74	BAF	BAF_HP1	diploid assemblies	diploid	heterozygous	2	Domesticated	12039513	11.995497	22	0	22	22	28	355.82142857142856	99.0497	de novo sequenced and assembled	Canu	This study
DJ74	BAF	BAF_HP2	diploid assemblies	diploid	heterozygous	2	Domesticated	12018206	11.995498	21	0	21	21	26	382.15384615384613	99.0458	de novo sequenced and assembled	Canu	This study
SX1	BAG_1a	BAG_1a	haploid/collapsed assemblies	monosporic	homozygous	2	Wild	12062428	12.038213	16	0	16	16	32	227.9375	98.6531	de novo sequenced and assembled	Canu	This study
SX3	BAH	BAH	haploid/collapsed assemblies	diploid	homozygous	2	Wild	11861488	11.812425	16	2	18	18	10	56.7	98.6103	Re-assembled from public sequences	Canu	Istace
BJ6	BAI_1a	BAI_1a	haploid/collapsed assemblies	monosporic	homozygous	2	Wild	11868812	11.82358	16	0	16	16	32	348.53125	99.0315	de novo sequenced and assembled	Canu	This study
BJ20	BAK_1a	BAK_1a	haploid/collapsed assemblies	monosporic	homozygous	2	Wild	11830897	11.810036	16	0	16	16	32	302.6875	99.025	de novo sequenced and assembled	Canu	This study
HN6	BAL_1a	BAL_1a	haploid/collapsed assemblies	monosporic	homozygous	2	Wild	11971140	11.962071	16	0	16	16	32	239.90625	98.4921	de novo sequenced and assembled	SMARTdenovo	This study
HN10	BAM	BAM	haploid/collapsed assemblies	diploid	homozygous	2	Wild	12155023	12.139029	16	9	25	25	1	61	98.8797	Re-assembled from public sequences	mixed	Istace
HN16	BAP_1a	BAP_1a	haploid/collapsed assemblies	monosporic	homozygous	2	Wild	12232740	12.23274	16	2	18	18	32	258.28125	99.0432	de novo sequenced and assembled	Canu	This study
HN19	BAQ_1a	BAQ_1a	haploid/collapsed assemblies	monosporic	homozygous	2	Wild	11968198	11.946168	16	0	16	16	32	292.40625	98.9228	de novo sequenced and assembled	Canu	This study
CCY_21-4-102	BBF	BBF_collapsed	haploid/collapsed assemblies	diploid	heterozygous	2	Wild	12247159	12.238026	16	0	16	16	31	300.4193548387097	99.3279	de novo sequenced and assembled	SMARTdenovo	This study
CCY_21-4-102	BBF	BBF_HP1	diploid assemblies	diploid	heterozygous	2	Wild	12376148	12.376148	16	0	16	16	32	347.34375	99.3047	de novo sequenced and assembled	Canu	This study
CCY_21-4-102	BBF	BBF_HP2	diploid assemblies	diploid	heterozygous	2	Wild	11781498	11.745723	16	4	20	20	28	330	99.3249	de novo sequenced and assembled	SMARTdenovo	This study
IMB-53	BBL	BBL	haploid/collapsed assemblies	diploid	homozygous	2	Wild	11996832	11.955384	16	1	17	16	32	417.0625	99.1881	de novo sequenced and assembled	Canu	This study
908	BBM_1a	BBM_1a	haploid/collapsed assemblies	monosporic	homozygous	2	Domesticated	11945347	11.919997	16	0	16	16	32	359.125	98.8671	de novo sequenced and assembled	Canu	This study
2281	BBT	BBT_collapsed	haploid/collapsed assemblies	triploid	heterozygous	3	Domesticated	12222508	12.194103	16	1	17	17	32	353.53125	99.2174	de novo sequenced and assembled	Canu	This study
2281	BBT	BBT_HP	triploid assemblies	triploid	heterozygous	3	Domesticated	36373664	36.320043	80	0	80	80	76	320.0921052631579	99.2283	de novo sequenced and assembled	mixed	This study
HE006	BCE_3a	BCE_3a	haploid/collapsed assemblies	monosporic	heterozygous	1	Human	11843729	11.834511	16	0	16	16	30	312.1666666666667	98.9578	de novo sequenced and assembled	Canu	This study
HE015	BCN	BCN	haploid/collapsed assemblies	haploid	homozygous	1	Human	11870699	11.816052000000001	16	0	16	16	20	79.85	98.9263	Re-assembled from public sequences	Canu	Istace
36	BDC_1c	BDC_1c	haploid/collapsed assemblies	monosporic	heterozygous	1	Wild	12137032	12.096937	16	1	17	16	29	464.13793103448273	99.3022	de novo sequenced and assembled	Canu	This study
57	BDF_1d	BDF_1d	haploid/collapsed assemblies	monosporic	heterozygous	1	Wild	12116088	12.116088	16	0	16	16	26	502.65384615384613	99.287	de novo sequenced and assembled	Canu	This study
59	BDH_1b	BDH_1b	haploid/collapsed assemblies	monosporic	heterozygous	1	Wild	12090604	12.090604	16	0	16	16	31	372.1290322580645	99.3361	de novo sequenced and assembled	SMARTdenovo	This study
MAJ_A	BDM_1a	BDM_1a	haploid/collapsed assemblies	monosporic	heterozygous	2	Wild	12249549	12.234386	16	1	17	17	32	287.71875	99.2077	de novo sequenced and assembled	SMARTdenovo	This study
MAJ_G	BDN_1c	BDN_1c	haploid/collapsed assemblies	monosporic	heterozygous	1	Wild	11682287	11.675023	16	1	17	16	25	175.6	99.0881	de novo sequenced and assembled	Canu	This study
CLIB653	BEM	BEM_collapsed	haploid/collapsed assemblies	tetraploid	heterozygous	4	Domesticated	11881333	11.881333	16	2	18	18	31	493.61290322580646	99.182	de novo sequenced and assembled	Canu	This study
CLIB653	BEM	BEM_HP	tetraploid assemblies	tetraploid	heterozygous	4	Domesticated	35839082	35.822053	211	0	211	211	46	393.54347826086956	99.2394	de novo sequenced and assembled	mixed	This study
EXF-5871	BFH	BFH_collapsed	haploid/collapsed assemblies	diploid	heterozygous	2	Domesticated	12149535	12.109532	16	0	16	16	32	402.3125	99.1877	de novo sequenced and assembled	Canu	This study
EXF-5871	BFH	BFH_HP1	diploid assemblies	diploid	heterozygous	2	Domesticated	12034711	12.003679	16	4	20	20	28	423.89285714285717	99.1792	de novo sequenced and assembled	Canu	This study
EXF-5871	BFH	BFH_HP2	diploid assemblies	diploid	heterozygous	2	Domesticated	11910531	11.901418	16	1	17	16	22	413.04545454545456	99.201	de novo sequenced and assembled	SMARTdenovo	This study
EXF-7197	BFP_1a	BFP_1a	haploid/collapsed assemblies	monosporic	homozygous	2	Wild	11877387	11.833658	16	0	16	16	32	267.75	99.3615	de novo sequenced and assembled	Canu	This study
CLIB561	BGN_3a	BGN_3a	haploid/collapsed assemblies	monosporic	heterozygous	1	Domesticated	12071171	12.061984	16	0	16	16	29	685.7586206896551	99.163	de novo sequenced and assembled	Canu	This study
CLIB562	BGP_1a	BGP_1a	haploid/collapsed assemblies	monosporic	heterozygous	1	Domesticated	11927613	11.860536	16	0	16	16	32	350.96875	99.1906	de novo sequenced and assembled	mixed	This study
CLIB1071	BHH	BHH	haploid/collapsed assemblies	diploid	homozygous	2	Domesticated	11994015	11.984716	16	2	18	17	10	70.2	99.2814	Re-assembled from public sequences	Canu	Istace
BJ4	BJ4	BJ4	haploid/collapsed assemblies	monosporic	homozygous	2	Wild	11888108	11.882552	16	0	16	16	16	249.8125	99.1465	Public assemblies	NA	Bendixsen
DBVPG1608	BLD_1a	BLD_1a	haploid/collapsed assemblies	monosporic	homozygous	2	Domesticated	11820354	11.78022	16	0	16	16	32	373.90625	99.4332	de novo sequenced and assembled	Canu	This study
UWOPS03-433.3	BMB	BMB	haploid/collapsed assemblies	haploid	homozygous	1	Wild	11830859	11.812567	16	0	16	16	32	230.21875	99.0114	de novo sequenced and assembled	Canu	Abou Saada
UWOPS03-459.1	BMC_2a	BMC_2a	haploid/collapsed assemblies	monosporic	homozygous	2	Wild	11832229	11.797475	16	0	16	16	31	195.06451612903226	99.0107	de novo sequenced and assembled	SMARTdenovo	This study
DBVPG1841	BPG	BPG	haploid/collapsed assemblies	diploid	homozygous	2	Domesticated	12099820	12.031912	16	0	16	16	31	270.1290322580645	99.4076	de novo sequenced and assembled	Canu	This study
DBVPG1861	BPK	BPK_collapsed	haploid/collapsed assemblies	diploid	heterozygous	2	Wild	11676123	11.66702	16	0	16	16	29	309.9310344827586	99.4296	de novo sequenced and assembled	SMARTdenovo	This study
DBVPG1861	BPK	BPK_HP1	diploid assemblies	diploid	heterozygous	2	Wild	12060103	12.009739	19	0	19	19	30	310.23333333333335	99.4385	de novo sequenced and assembled	SMARTdenovo	This study
DBVPG1861	BPK	BPK_HP2	diploid assemblies	diploid	heterozygous	2	Wild	11404994	11.371248	24	0	24	24	18	294.6666666666667	99.4575	de novo sequenced and assembled	SMARTdenovo	This study
YS8(E)	BTE	BTE_collapsed	haploid/collapsed assemblies	tetraploid	heterozygous	4	Domesticated	12101048	12.080629	16	1	17	17	30	301.76666666666665	99.314	de novo sequenced and assembled	Canu	This study
YS8(E)	BTE	BTE_HP	tetraploid assemblies	tetraploid	heterozygous	4	Domesticated	47741338	47.69002	151	0	151	151	101	312.05940594059405	99.3494	de novo sequenced and assembled	mixed	This study
BY4742	BY4742	BY4742	haploid/collapsed assemblies	haploid	homozygous	1	Laboratory	12165468	12.111762	16	0	16	16	23	153.65217391304347	99.9791	Public assemblies	NA	Shao
B-17	CAS_1a	CAS_1a	haploid/collapsed assemblies	monosporic	homozygous	2	Domesticated	11930055	11.879893	16	1	17	17	32	186.65625	99.3793	de novo sequenced and assembled	Canu	This study
1	CBK	CBK	haploid/collapsed assemblies	haploid	homozygous	1	Wild	12250244	12.192951	16	1	17	17	32	348.5625	99.6111	de novo sequenced and assembled	Canu	This study
3	CBM	CBM_collapsed	haploid/collapsed assemblies	diploid	heterozygous	2	Wild	11970652	11.904013	16	10	26	25	0	NA	99.38	Re-assembled from public sequences	Canu	Istace
3	CBM	CBM_HP1	diploid assemblies	diploid	heterozygous	2	Wild	10328542	10.325375	244	0	244	244	0	NA	99.4487	Re-assembled from public sequences	Canu	Istace
3	CBM	CBM_HP2	diploid assemblies	diploid	heterozygous	2	Wild	9983299	9.98251	247	0	247	247	0	NA	99.4377	Re-assembled from public sequences	Canu	Istace
CLQCA_20-156	CCC_1a	CCC_1a	haploid/collapsed assemblies	monosporic	homozygous	2	Wild	11862453	11.815847	16	0	16	16	32	409.9375	99.1127	de novo sequenced and assembled	Canu	This study
VKM_Y-504:S	CCN	CCN	haploid/collapsed assemblies	haploid	homozygous	1	Wild	11885734	11.845209	16	0	16	16	32	345.25	99.0088	de novo sequenced and assembled	Canu	Abou Saada
Ksc2-2B	CCQ_1a	CCQ_1a	haploid/collapsed assemblies	monosporic	homozygous	2	Wild	11956162	11.923174	16	0	16	16	32	423.46875	99.0809	de novo sequenced and assembled	Canu	This study
S11F3-6B	CCT_1a	CCT_1a	haploid/collapsed assemblies	monosporic	homozygous	2	Wild	12357081	12.325218	16	0	16	16	31	435	99.1194	de novo sequenced and assembled	Canu	This study
S8BM-32-4D(a)	CDA	CDA	haploid/collapsed assemblies	haploid	homozygous	1	Wild	12102675	12.084645	16	0	16	16	28	246.64285714285714	99.1076	de novo sequenced and assembled	SMARTdenovo	This study
N3.00-7A	CDG_1a	CDG_1a	haploid/collapsed assemblies	monosporic	homozygous	2	Domesticated	12193818	12.134614	16	0	16	16	26	212	99.0855	de novo sequenced and assembled	Canu	This study
UCD_61-190-6A	CDN_1a	CDN_1a	haploid/collapsed assemblies	monosporic	homozygous	2	Wild	11865127	11.856735	16	0	16	16	32	367.1875	99.1174	de novo sequenced and assembled	Canu	This study
GE14S01-7B	CEI_1a	CEI_1a	haploid/collapsed assemblies	monosporic	homozygous	2	Wild	11996716	11.978513	16	0	16	16	31	358.61290322580646	98.0131	de novo sequenced and assembled	Canu	This study
JCM_3529-7B	CEL_1a	CEL_1a	haploid/collapsed assemblies	monosporic	homozygous	2	Domesticated	11891469	11.882376	16	2	18	18	32	199.9375	99.1854	de novo sequenced and assembled	SMARTdenovo	This study
CEN.PK113-7D	CENPK1137D	CENPK1137D	haploid/collapsed assemblies	haploid	homozygous	1	Laboratory	12188008	12.134895	16	0	16	16	7	338.14285714285717	99.7249	Public assemblies	NA	Jenjaroenpun
MUCL_30909-2C	CEQ_1a	CEQ_1a	haploid/collapsed assemblies	monosporic	homozygous	2	Domesticated	11982662	11.975554	16	0	16	16	32	423.3125	99.13	de novo sequenced and assembled	SMARTdenovo	This study
Dji2-2A(a)	CFA	CFA	haploid/collapsed assemblies	diploid	homozygous	2	Domesticated	11827564	11.785874	16	0	16	16	22	179	99.0186	Re-assembled from public sequences	Canu	Istace
4.5_WLP530	CFC	CFC_collapsed	haploid/collapsed assemblies	tetraploid	heterozygous	4	Domesticated	11855947	11.84745	16	3	19	19	25	333.88	99.3394	de novo sequenced and assembled	SMARTdenovo	This study
4.5_WLP530	CFC	CFC_HP	tetraploid assemblies	tetraploid	heterozygous	4	Domesticated	21331923	21.328846	274	0	274	274	12	326.4166666666667	99.3015	de novo sequenced and assembled	mixed	This study
6.2_WLP570	CFF	CFF_collapsed	haploid/collapsed assemblies	diploid	heterozygous	2	Domesticated	12073622	12.017533	16	8	24	24	9	75.66666666666667	99.2755	Re-assembled from public sequences	Canu	Istace
6.2_WLP570	CFF	CFF_HP1	diploid assemblies	diploid	heterozygous	2	Domesticated	11322207	11.309414	171	0	171	171	3	103	99.3182	Re-assembled from public sequences	Canu	Istace
6.2_WLP570	CFF	CFF_HP2	diploid assemblies	diploid	heterozygous	2	Domesticated	10787791	10.756335	165	0	165	165	3	42.333333333333336	99.3421	Re-assembled from public sequences	Canu	Istace
UCD_40-255	CFS	CFS	haploid/collapsed assemblies	triploid	homozygous	3	Domesticated	11838738	11.815549	16	0	16	16	31	550.5806451612904	99.4171	de novo sequenced and assembled	Canu	This study
VNL3	CGH_1	CGH_1_collapsed	haploid/collapsed assemblies	triploid	heterozygous	3	Domesticated	12103758	12.058765	16	1	17	17	32	316.5	99.1588	de novo sequenced and assembled	NA	This study
VNL3	CGH_1	CGH_1_HP	triploid assemblies	triploid	heterozygous	3	Domesticated	28796060	28.79606	109	0	109	109	44	279.95454545454544	99.1621	de novo sequenced and assembled	NA	This study
VNL3	CGH_3	CGH_3_collapsed	haploid/collapsed assemblies	triploid	heterozygous	3	Domesticated	11800568	11.779487	16	2	18	18	29	312.55172413793105	99.1728	de novo sequenced and assembled	NA	This study
VNL3	CGH_3	CGH_3_HP	triploid assemblies	triploid	heterozygous	3	Domesticated	10082363	10.073167	26	0	26	26	16	280.875	99.1848	de novo sequenced and assembled	NA	This study
SC_32_F._Dromer_IP	CHS_3a	CHS_3a	haploid/collapsed assemblies	monosporic	heterozygous	1	Human	12047948	11.98271	16	0	16	16	29	258	99.3409	de novo sequenced and assembled	Canu	This study
Ponton_11	CIC	CIC_collapsed	haploid/collapsed assemblies	diploid	heterozygous	2	Human	11962569	11.934622	16	10	26	26	0	NA	99.219	Re-assembled from public sequences	Canu	Istace
Ponton_11	CIC	CIC_HP1	diploid assemblies	diploid	heterozygous	2	Human	11202550	11.199823	188	0	188	188	2	32	99.2632	Re-assembled from public sequences	Canu	Istace
Ponton_11	CIC	CIC_HP2	diploid assemblies	diploid	heterozygous	2	Human	10736640	10.727559	208	0	208	208	1	59	99.2675	Re-assembled from public sequences	Canu	Istace
PB12	CIH	CIH_collapsed	haploid/collapsed assemblies	diploid	heterozygous	2	Human	11917522	11.912348	17	6	23	23	22	357.1363636363636	99.2837	de novo sequenced and assembled	SMARTdenovo	This study
PB12	CIH	CIH_HP1	diploid assemblies	diploid	heterozygous	2	Human	11928229	11.918116	49	0	49	49	18	299.8333333333333	99.2777	de novo sequenced and assembled	Canu	This study
PB12	CIH	CIH_HP2	diploid assemblies	diploid	heterozygous	2	Human	11787000	11.777134	97	0	97	97	9	296.22222222222223	99.2982	de novo sequenced and assembled	Canu	This study
malade_98_1655/125391	CKB	CKB_collapsed	haploid/collapsed assemblies	diploid	heterozygous	2	Human	11838583	11.810636	16	0	16	16	32	372.3125	99.4185	de novo sequenced and assembled	Canu	This study
malade_98_1655/125391	CKB	CKB_HP1	diploid assemblies	diploid	heterozygous	2	Human	11512571	11.490435	17	0	17	17	27	354.7037037037037	99.432	de novo sequenced and assembled	SMARTdenovo	This study
malade_98_1655/125391	CKB	CKB_HP2	diploid assemblies	diploid	heterozygous	2	Human	10881423	10.835836	29	0	29	29	16	344.6875	99.4469	de novo sequenced and assembled	SMARTdenovo	This study
K10	CLL	CLL_collapsed	haploid/collapsed assemblies	diploid	heterozygous	2	Domesticated	11914925	11.905739	16	4	20	20	31	269.5806451612903	99.1569	de novo sequenced and assembled	SMARTdenovo	This study
K10	CLL	CLL_HP1	diploid assemblies	diploid	heterozygous	2	Domesticated	11816340	11.807158	29	0	29	29	25	267	99.1754	de novo sequenced and assembled	SMARTdenovo	This study
K10	CLL	CLL_HP2	diploid assemblies	diploid	heterozygous	2	Domesticated	10628533	10.594229	90	0	90	90	15	259.3333333333333	99.2009	de novo sequenced and assembled	SMARTdenovo	This study
K14	CLN	CLN	haploid/collapsed assemblies	diploid	homozygous	2	Domesticated	11983768	11.983768	16	0	16	16	32	293.8125	99.1904	de novo sequenced and assembled	Canu	This study
RIB6001	CMF	CMF_collapsed	haploid/collapsed assemblies	diploid	heterozygous	2	Domesticated	11978339	11.962506	16	0	16	16	30	409.23333333333335	99.1381	de novo sequenced and assembled	Canu	This study
RIB6001	CMF	CMF_HP1	diploid assemblies	diploid	heterozygous	2	Domesticated	11993562	11.993562	17	2	19	19	27	388.4074074074074	99.1695	de novo sequenced and assembled	Canu	This study
RIB6001	CMF	CMF_HP2	diploid assemblies	diploid	heterozygous	2	Domesticated	11135911	11.135911	16	12	28	28	21	383.9047619047619	99.2	de novo sequenced and assembled	Canu	This study
SM.8.2.C13	CNB_1a	CNB_1a	haploid/collapsed assemblies	monosporic	heterozygous	1	Domesticated	12119584	12.101575	16	1	17	17	31	475.2903225806452	99.3431	de novo sequenced and assembled	Canu	This study
RP11.4.11	CNT	CNT_collapsed	haploid/collapsed assemblies	diploid	heterozygous	2	Domesticated	12244552	12.200836	17	3	20	19	16	142.6875	99.2285	Re-assembled from public sequences	Canu	Istace
RP11.4.11	CNT	CNT_HP1	diploid assemblies	diploid	heterozygous	2	Domesticated	12126941	12.049295	28	0	28	28	14	119.64285714285714	99.2979	Re-assembled from public sequences	Canu	Istace
RP11.4.11	CNT	CNT_HP2	diploid assemblies	diploid	heterozygous	2	Domesticated	11559305	11.552032	45	0	45	45	5	115.2	99.2815	Re-assembled from public sequences	SMARTdenovo	Istace
906	CPA_1a	CPA_1a	haploid/collapsed assemblies	monosporic	heterozygous	2	Domesticated	12310174	12.296236	16	0	16	16	32	232.46875	98.9312	de novo sequenced and assembled	Canu	This study
1560	CPG_1a	CPG_1a	haploid/collapsed assemblies	monosporic	homozygous	1	Wild	12091771	12.018244	16	0	16	16	32	275.15625	99.0209	de novo sequenced and assembled	Canu	This study
LCBG-3D6	CPI_1c	CPI_1c	haploid/collapsed assemblies	monosporic	heterozygous	1	Domesticated	12035483	11.978497	16	3	19	19	24	315.9166666666667	99.0082	de novo sequenced and assembled	SMARTdenovo	This study
FTPW4	CPS	CPS_collapsed	haploid/collapsed assemblies	triploid	heterozygous	3	Domesticated	12238627	12.186897	17	1	18	18	31	530.4516129032259	99.0055	de novo sequenced and assembled	Canu	This study
FTPW4	CPS	CPS_HP	triploid assemblies	triploid	heterozygous	3	Domesticated	31486056	31.441876	133	0	133	133	53	475.9622641509434	99.012200000000007	de novo sequenced and assembled	mixed	This study
MTF2552	CQI_4a	CQI_4a	haploid/collapsed assemblies	monosporic	heterozygous	2	Domesticated	11765885	11.757273	16	1	17	17	28	282.7142857142857	99.2267	de novo sequenced and assembled	Canu	This study
CEY647	CQS_1a	CQS_1a	haploid/collapsed assemblies	monosporic	homozygous	2	Wild	12073726	12.044477	16	0	16	16	32	294.875	98.8572	de novo sequenced and assembled	SMARTdenovo	This study
SC2-37	CRB_1a	CRB_1a	haploid/collapsed assemblies	monosporic	homozygous	2	Domesticated	11869610	11.838771	16	0	16	16	31	325.7741935483871	99.4165	de novo sequenced and assembled	Canu	This study
CLQCA_17-111	CRE	CRE_collapsed	haploid/collapsed assemblies	triploid	heterozygous	3	Wild	12049131	12.020814	17	1	18	18	30	276.56666666666666	99.2233	de novo sequenced and assembled	SMARTdenovo	This study
CLQCA_17-111	CRE	CRE_HP	triploid assemblies	triploid	heterozygous	3	Wild	31910067	31.892589	104	0	104	104	56	246.94642857142858	99.2292	de novo sequenced and assembled	mixed	This study
C-6	CRL	CRL	haploid/collapsed assemblies	haploid	homozygous	1	Domesticated	11954723	11.915596	16	0	16	16	32	409.25	99.4201	de novo sequenced and assembled	Canu	Abou Saada
DBVPG6044	DBVPG6044	DBVPG6044	haploid/collapsed assemblies	haploid	homozygous	1	Domesticated	11958041	11.958041	16	1	17	16	23	202.30434782608697	99.044	Public assemblies	NA	Yue
DBVPG6765	DBVPG6765	DBVPG6765	haploid/collapsed assemblies	haploid	homozygous	1	Domesticated	11813188	11.813188	16	1	17	16	24	185.54166666666666	99.4357	Public assemblies	NA	Yue
EM14S01-3B	EM14S013B	EM14S013B	haploid/collapsed assemblies	monosporic	homozygous	2	Wild	11803938	11.796516	16	0	16	16	16	276.3125	98.0411	Public assemblies	NA	Bendixsen
HLJ1	HLJ1	HLJ1	haploid/collapsed assemblies	monosporic	homozygous	2	Wild	11702338	11.693466	16	0	16	16	3	195	99.0362	Public assemblies	NA	Bendixsen
HN1	HN1	HN1	haploid/collapsed assemblies	monosporic	homozygous	2	Wild	11820137	11.813106	16	0	16	16	10	193.8	98.5236	Public assemblies	NA	Bendixsen
JXXY16.1	JXXY161	JXXY161	haploid/collapsed assemblies	monosporic	homozygous	2	Wild	11692380	11.686791	16	0	16	16	5	230.6	98.0406	Public assemblies	NA	Bendixsen
L-1374	L1374	L1374	haploid/collapsed assemblies	haploid	homozygous	1	Domesticated	11973878	11.971413	16	1	17	16	30	245.83333333333334	99.4329	Public assemblies	NA	Czaja
RM11-1a	RM11	RM11	haploid/collapsed assemblies	haploid	homozygous	1	Domesticated	11767796	11.767796	16	1	17	17	31	305.80645161290323	99.423	Public assemblies	NA	Zhang
S288C	S288C	S288C	haploid/collapsed assemblies	haploid	homozygous	1	Wild	12157149	12.156359	16	1	17	16	28	171.10714285714286	99.983	Public assemblies	NA	Yue
S288C	SGDref	SGDref	haploid/collapsed assemblies	haploid	homozygous	1	Wild	12071326	12.053118	16	0	16	16	21	114.76190476190476	100	Public assemblies	NA	Goffeau
SK1	SK1	SK1	haploid/collapsed assemblies	monosporic	homozygous	1	Laboratory	12063285	12.063285	16	1	17	16	19	221.8421052631579	99.1039	Public assemblies	NA	Yue
SX2	SX2	SX2	haploid/collapsed assemblies	monosporic	homozygous	2	Wild	11918758	11.91093	16	0	16	16	11	184.8181818181818	98.6914	Public assemblies	NA	Bendixsen
UWOPS03-461.4	UWOPS034614	UWOPS034614	haploid/collapsed assemblies	monosporic	homozygous	2	Wild	11747346	11.747346	16	1	17	16	25	224.76	99.0093	Public assemblies	NA	Yue
UWOPS05-227.2	UWOPS052272	UWOPS052272	haploid/collapsed assemblies	haploid	homozygous	1	Wild	11818146	11.798591	16	1	17	16	32	207.5	99.0125	Public assemblies	NA	Czaja
UWOPS83-787.3	UWOPS837873	UWOPS837873	haploid/collapsed assemblies	haploid	homozygous	1	Wild	11938794	11.912254	16	0	16	16	32	238.375	99.1992	Public assemblies	NA	Czaja
W303	W303	W303	haploid/collapsed assemblies	haploid	homozygous	1	Laboratory	12189794	12.180201	16	3	19	19	23	163.65217391304347	99.879	Public assemblies	NA	Berlin
XXYS1.4	XXYS14	XXYS14	haploid/collapsed assemblies	monosporic	homozygous	2	Wild	11654158	11.646206	16	0	16	16	5	168.8	98.0211	Public assemblies	NA	Bendixsen
Y12	Y12	Y12	haploid/collapsed assemblies	haploid	homozygous	1	Domesticated	11881147	11.881147	16	1	17	16	28	239.57142857142858	99.2068	Public assemblies	NA	Yue
Y55	Y55	Y55	haploid/collapsed assemblies	monosporic	homozygous	2	Domesticated	11791742	11.783357	16	0	16	16	8	174.125	99.2076	Public assemblies	NA	Bendixsen
YPS128	YPS128	YPS128	haploid/collapsed assemblies	haploid	homozygous	1	Wild	11910474	11.910474	16	1	17	16	30	258.03333333333336	99.1838	Public assemblies	NA	Yue
YPS606	YPS606	YPS606	haploid/collapsed assemblies	haploid	homozygous	1	Wild	11950009	11.904329	16	1	17	16	32	244.15625	99.1914	Public assemblies	NA	Czaja
