## Supplemental Table 2 for "142 telomere-to-telomere assemblies reveal the genome structural landscape in *Saccharomyces cerevisiae*"

### Sheet: Feuil1
Strain_name	Standardized_name	Ploidy	HO_deletion	Zygosity	Isolation	Ecological_origin	D/W/H/L	Geographical_origin	Country	Continent	Phylogenetic_clade	Additional_information
DBVPG6765	DBVPG6765	1n	no	homozygous	NA	Wine	Domesticated	Unknown	Unknown	Unknown	01. Wine European 1
DBVPG1841	BPG	2n	no	homozygous	Red_Tecc	Fermentation	Domesticated	Ethiopia	Ethiopia	Africa	01. Wine European 1	seg_dup_on_chr_10; aneuploidy_(+1*1)
DBVPG1861	BPK	2n	no	heterozygous	River_water	Water	Wild	Rajamaki_River,_Finland	Finland	Europe	01. Wine European 1	CNV_chr2
C-6	CRL	2n	no	homozygous	Wine_conserved_in_amphora	Wine	Domesticated	Georgia	Georgia	Europe / Asia	01. Wine European 1
CBS457	AIF	2n	no	heterozygous	Grape_must	Wine	Domesticated	Italy	Italy	Europe	01. Wine European 1	CNV_chr4,11,14,16; SPO13_LOF;
SC2-37	CRB	2n	no	homozygous	Wine	Wine	Domesticated	Italy	Italy	Europe	01. Wine European 1	CNV_chr16
CBS1489	ASG	2n	no	homozygous	Tubercular_lung	Human,_clinical	Human	Italy	Italy	Europe	01. Wine European 1	weird_mitochondria:_eubayanus_introgression?; aneuploidy_(+2*2; +1*3; +1*8; +1*10)
T73	ADS	2n	no	homozygous	Monastrel_grape_fermentation_(red_wine)	Wine	Domesticated	Alicante,_Spain	Spain	Europe	01. Wine European 1
CBS3012	AGA	2n	no	homozygous	Wine	Wine	Domesticated	Cadiz,_Spain	Spain	Europe	01. Wine European 1	CNV_chr16; aneuploidy_(+2*1; +2*8)
DBVPG1608	BLD	2n	no	homozygous	Grape_must	Wine	Domesticated	La_Mancha,_Spain	Spain	Europe	01. Wine European 1	CNV_chr2,8
CBS1586	AHG	1n	ho::KanMX	homozygous	Pear_must	Fruit	Domesticated	Unknown	Unknown	Unknown	01. Wine European 1	full_HGT_region_E
UC10	ATM	2n	no	homozygous	Wine	Wine	Domesticated	California,_USA	USA	North America	01. Wine European 1	seg_del_(0.5x)_on_chr_3
RM11-1a	RM11	1n	no	homozygous	Zinfandel_vineyard	Wine	Domesticated	California,_USA	USA	North America	01. Wine European 1
UCD_40-255	CFS	3n	no	homozygous	Red_Tokay_grapes_(1939)	Wine	Domesticated	Walnut_Creek,_California_USA	USA	North America	01. Wine European 1	3,6; aneuploidy_(+1*2; -1*6)
21-4-116	ALS	2n	no	homozygous	Blossom_of_apple_tree_(Malus_domestica)	Flower	Wild	Male_levare,_Slovakia	Slovakia	Europe	01. Wine European 1
YJM981_b	ADI	1n	ho::KanMX	homozygous	Vagina	Human,_clinical	Human	Italy	Italy	Europe	01. Wine European 1
malade_98_1655/125391	CKB	2n	no	heterozygous	Blood_(therapy_isolate)	Human,_clinical	Human	Paris,_France	France	Europe	01. Wine European 1
L-1374	L1374	1n	no	homozygous	Fermentation_from_must	Fermentation	Domesticated	Cauquenes,_Chile	Chile	South America	01. Wine European 1
MC9	AIS	2n	no	heterozygous	Vino_Cotto	Wine	Domesticated	Marche,_Italy	Italy	Europe	02. Wine European 2	2_Chromosomes_from_S._kudriavzevii
CBS2183	AFI	1n	ho::KanMX	homozygous	Wine	Wine	Domesticated	Chateau_Chalon_France	France	Europe	02. Wine European 2	seg_dup_on_chr_11
B-17	CAS	2n	no	homozygous	Wine_conserved_in_amphora	Wine	Domesticated	Georgia	Georgia	Europe / Asia	02. Wine European 2
CBS2807	AIC	1n	ho::KanMX	homozygous	Wine	Wine	Domesticated	Slovakia	Slovakia	Europe	02. Wine European 2	seg_dup_on_chr_11
CBS2910	AIE	1n	ho::KanMX	homozygous	Human_feces	Human	Human	Portugal	Portugal	Europe	03. Alpechin	seg_dup_on_chr_2; aneuploidy_(+1*9)
CECT10266	AVB	1n	no	homozygous	Tanning_liquor	Industrial	Domesticated	Spain	Spain	Europe	03. Alpechin
CBS3081	AHL	1n	ho::KanMX	homozygous	Alpechin_(waste_from_olive_oil_production)	Industrial	Domesticated	Spain	Spain	Europe	03. Alpechin
1560	CPG	2n	no	homozygous	Manzanilla-Alorena,_olive_(Noe),_2003	Nature	Wild	Aceituna,_Spain	Spain	Europe	03. Alpechin
CLIB483	ACH	1n	ho::KanMX	homozygous	Cider	Cider	Domesticated	Brittany,_France	France	Europe	04. Cider	seg_dup_on_chr_14
SJ5L14	AMP	2n	no	heterozygous	Fruiting_body_of_Auricularia_auricular	Fungi	Wild	Taian,_Miaoli,_Taiwan	Taiwan	Asia	04. Cider	highly_heterozygous
CLIB1071	BHH	2n	no	homozygous	Cider_brewery,_dry_cider	Cider	Domesticated	Lower_Normandy,_France	France	Europe	04. Cider
59	BDH	2n	no	heterozygous	Evolution_canyon	Nature	Wild	Israel	Israel	Middle East	04. Cider	highly_heterozygous
VF8_(6)	APG	1n	no	homozygous	Bioethanol,_Sao_Joao_sugar_mill	Bioethanol	Domesticated	Araras,_Sao_Paulo,_Brazil	Brazil	South America	05. Brazilian bioethanol
RP11.4.11	CNT	2n	no	heterozygous	Bioethanol	Bioethanol	Domesticated	Brazil	Brazil	South America	05. Brazilian bioethanol	highly_heterozygous
SM.8.2.C13	CNB	2n	no	heterozygous	Bioethanol	Bioethanol	Domesticated	Brazil	Brazil	South America	05. Brazilian bioethanol	highly_heterozygous
CBS7962	AEG	1n	no	homozygous	Fermenting_concentrated_syrup_(sugar_cane)	Industrial	Domesticated	Brazil	Brazil	South America	05. Brazilian bioethanol
CBS7964	AEH	1n	ho::KanMX	homozygous	Fermenting_concentrated_syrup_(sugar_cane)	Industrial	Domesticated	Brazil	Brazil	South America	05. Brazilian bioethanol	seg_dup_CHR_3
6.2_WLP570	CFF	2n	no	heterozygous	Carlsberg_Beer	Beer	Domesticated	Belgium	Belgium	Europe	06. Mosaic beer
CBS7539	AQG	2n	no	heterozygous	Turbid_beer	Beer	Domesticated	Plovdiv,_Bulgaria	Bulgaria	Europe	06. Mosaic beer	CNV_chr9,15; highly_heterozygous
CLIB382	AAR	1n	ho::KanMX	homozygous	Beer	Beer	Domesticated	Ireland	Ireland	Europe	06. Mosaic beer	seg_dup_on_chr_9
CBS422a	AAB	1n	ho::KanMX	homozygous	Beer	Beer	Domesticated	Odessa,_Ukraine	Ukraine	Europe	06. Mosaic beer
CBS1463	AIG	1n	ho::KanMX	homozygous	Beer	Beer	Domesticated	Unknown	Unknown	Unknown	06. Mosaic beer	CNV_chr14
CBS4255	ASB	2n	no	heterozygous	Sputum	Human,_clinical	Human	Unknown	Unknown	Unknown	06. Mosaic beer	additional_pangenomic_material_(candidate_HGT); highly_heterozygous
CLIB630	ASN	2n	no	heterozygous	Dairy_cheese_(camembert)	Dairy	Domesticated	Normandy,_France	France	Europe	07. French dairy	highly_heterozygous
CLIB561	BGN	2n	no	heterozygous	Dairy,_cheese_(camembert)	Dairy	Domesticated	Normandy,_France	France	Europe	07. French dairy	highly_heterozygous
CLIB562	BGP	2n	no	heterozygous	Dairy,_cheese_(camembert)	Dairy	Domesticated	Normandy,_France	France	Europe	07. French dairy	highly_heterozygous
EXF-5871	BFH	2n	no	heterozygous	Homemade_cheese	Dairy	Domesticated	Slovenia	Slovenia	Europe	07. French dairy	Full_HGT_region_B; highly_heterozygous
CLIB653	BEM	4n	no	heterozygous	Beer_leaven_for_Bili_Bili_beer,_brewery	Beer	Domesticated	Chad	Chad	Africa	08. African beer	highly_heterozygous
A-6	ANL	4n	no	heterozygous	Sorghum_beer	Beer	Domesticated	Ghana	Ghana	Africa	08. African beer	highly_heterozygous
A-18	ANM	4n	no	heterozygous	Sorghum_beer	Beer	Domesticated	Ghana	Ghana	Africa	08. African beer	different_conf_of_reg_B; highly_heterozygous
CH02	AVN	4n	no	heterozygous	Pearl_millet_beer	Beer	Domesticated	Abengourou,_Ivory_Coast	Ivory Coast	Africa	08. African beer	highly_heterozygous
MAJ_G	BDN	2n	no	heterozygous	Plant_material	Nature	Wild	Majunga,_Madagascar	Madagascar	Africa	08. African beer
HE015	BCN	1n	no	homozygous	Human_feces	Human	Human	French_Guiana	French Guiana	South America	09. French Guiana human
HE006	BCE	2n	no	heterozygous	Human_feces	Human	Human	French_Guiana	French Guiana	South America	09. French Guiana human	CNV_chr9,13
CLQCA_20-060	ALI	2n	no	heterozygous	Water_in_leaf_with_organic_matter	Water	Wild	Yasuni_National_Park,_Orellana,_Ecuador	Ecuador	South America	09. French Guiana human	Close_to_FG,_possibly_and_additional_HGT_region; highly_heterozygous
LCBG-3D6	CPI	2n	no	heterozygous	Agave_spp._fermentation_during_rustic_mezcal_production	Distillery	Domesticated	Tamaulipas,_Mexico	Mexico	North America	10. Mexican distillery/agave	highly_heterozygous
908	BBM	2n	no	homozygous	Raicilla_(Mexican_distilled_spirit)	Distillery	Domesticated	Jalisco,_Mexico	Mexico	North America	10. Mexican distillery/agave	additional_pangenomic_material_(candidate_HGT)
906	CPA	2n	no	heterozygous	Must_from_various_Agave_sp._	Nature	Domesticated	Mexico	Mexico	North America	10. Mexican distillery/agave	highly_heterozygous
PW5_b	ADE	1n	ho::KanMX	homozygous	Raphia_palm_wine	Palm_wine	Domesticated	Aba,_Abia_State,_Nigeria	Nigeria	Africa	10. Mexican distillery/agave	mithocontrial_introgression_from_S.paradoxus
YS8(E)	BTE	4n	no	heterozygous	Italian_baker_yeast	Bakery	Domesticated	Italy	Italy	Europe	11. Mixed origin
CCY_21-4-102	BBF	2n	no	heterozygous	River_water_(Danube)	Water	Wild	Bratislava,_Slovakia	Slovakia	Europe	11. Mixed origin	missing_8_essential_genes; highly_heterozygous
CBS2361	AGK	1n	ho::KanMX	homozygous	Trinidadian_cane_sugar	Nature	Wild	UK	UK	Europe	11. Mixed origin
CLIB324_2	ADM	2n	no	heterozygous	Bakery	Bakery	Domesticated	Vietnam	Vietnam	Asia	11. Mixed origin	highly_heterozygous
4.5_WLP530	CFC	4n	no	heterozygous	Carlsberg_Beer,_Abbey_ale_yeast_(Westmalle_brewery)	Beer	Domesticated	Westmalle,_Belgium	Belgium	Europe	12. Ale beer	full_HGT_region_C; aneuploidy_(-1*12); highly_heterozygous
CBS2165a	AAC	2n	no	heterozygous	Brewers	Beer	Domesticated	England	UK	Europe	12. Ale beer	missing_10_essential_genes; highly_heterozygous
CECT1462	ATV	4n	no	heterozygous	Beer	Beer	Domesticated	UK	UK	Europe	12. Ale beer	highly_heterozygous
3	CBM	2n	no	heterozygous	Chalcidoidea	Insect	Wild	Forest_of_Nehmten_in_Schleswig-Holstein- Germany	Germany	Europe	13. Lab-related	highly_heterozygous
W303	W303	1n	no	homozygous	Lab_strain	Lab_strain	Laboratory	NA	USA	North America	13. Lab-related
EM93_3	ACA	1n	ho::KanMX	homozygous	Rotting_fig	Fruit	Wild	California,_USA	USA	North America	13. Lab-related
1	CBK	1n	no	homozygous	Chalcidoidea	Insect	Wild	Schleswig-Holstein, Germany	Germany	Europe	13. Lab-related	CNV_chr4,6,_SUP7_tRNA
BY4742	BY4742	1n	no	homozygous	Lab_strain	Lab_strain	Laboratory	USA	USA	North America	13. Lab-related
S288C	S288C/SGDref	1n	no	homozygous	Rotting_fig	Fruit	Wild	California,_USA	USA	North America	13. Lab-related
CEN.PK113-7D	CENPK1137D	1n	no	homozygous	Lab_strain	Lab_strain	Laboratory	Germany	Germany	Europe	13. Lab-related
SC_32_F._Dromer_IP	CHS	2n	no	heterozygous	Feces	Human,_clinical	Human	France	France	Europe	14. European clinical	highly_heterozygous
PB12	CIH	2n	no	heterozygous	Feces	Human,_clinical	Human	Netherlands	Netherlands	Europe	14. European clinical	CNV_chr3,4,8,12highly_heterozygous
36	BDC	2n	no	heterozygous	Evolution_canyon	Nature	Wild	Israel	Israel	Middle East	15. Isreal evolution canyon	full_HGT_region_D; aneuploidy_(+1*1); highly_heterozygous
57	BDF	2n	no	heterozygous	Evolution_canyon	Nature	Wild	Israel	Israel	Middle East	15. Isreal evolution canyon	CNV_chr5,6,8; aneuploidy_(+1*1); highly_heterozygous
K12_2	ADQ	1n	no	homozygous	Sake_(shochu)	Sake	Domesticated	Japan	Japan	Asia	16. Asian fermentation
K10	CLL	2n	no	heterozygous	Sake	Sake	Domesticated	Japan	Japan	Asia	16. Asian fermentation
K14	CLN	2n	no	homozygous	Sake	Sake	Domesticated	Japan	Japan	Asia	16. Asian fermentation
RIB6001	CMF	2n	no	heterozygous	Sake	Sake	Domesticated	Japan	Japan	Asia	16. Asian fermentation	CNV_chr4,14; aneuploidy_(+1*3)
CLQCA_05-006	AKR	2n	no	heterozygous	Rotten_fruit	Fruit	Wild	Guayas,_Ecuador	Ecuador	South America	16. Asian fermentation
CLQCA_19-011	ALH	2n	no	heterozygous	Horse_dung	Nature	Wild	Napo,_Ecuador	Ecuador	South America	16. Asian fermentation
Y12	Y12	1n	no	homozygous	Sake	Sake	Domesticated	Japan	Japan	Asia	16. Asian fermentation
JCM_3529-7B	CEL	2n	no	homozygous	Fermented_shrimp	Fermentation	Domesticated	Tailand	Tailand	Asia	16. Asian fermentation
CBS1509	AFH	1n	ho::KanMX	homozygous	Distillery	Distillery	Domesticated	Unknown	Unknown	Unknown	16. Asian fermentation	CNV_chr16
CLQCA_17-111	CRE	3n	no	heterozygous	Termite_mound	Insect	Wild	Ecuador	Ecuador	South America	16. Asian fermentation	highly_heterozygous
VNL3	CGH	3n	no	heterozygous	Rice wine starter	Fermentation	Domesticated	Ha_Noi,_North_Vietnam	Vietnam	Asia	16. Asian fermentation	highly_heterozygous
2281	BBT	3n	no	heterozygous	Grapes,_Picudo_variety	Wine	Domesticated	Valdevimbre,_Spain	Spain	Europe	17. Spainish	highly_heterozygous
Ponton_11	CIC	2n	no	heterozygous	Mouth	Human,_clinical	Human	Spain	Spain	Europe	17. Spainish	highly_heterozygous
CBS1394	AEL	2n	no	heterozygous	Distillery	Distillery	Domesticated	Unknown	Unknown	Unknown	17. Spainish	full_HGT_region_F; highly_heterozygous
FTPW4	CPS	3n	no	heterozygous	Palm_wine	Palm_wine	Domesticated	Burkina_Faso	Burkina Faso	Africa	19. African palm wine	highly_heterozygous
Dji2-2A(a)	CFA	2n	no	homozygous	Palm_wine	Palm_wine	Domesticated	Djibouti	Djibouti	Africa	19. African palm wine
DJ74	BAF	2n	no	heterozygous	Palm_wine	Palm_wine	Domesticated	Yoboki,_Djibouti	Djibouti	Africa	19. African palm wine	highly_heterozygous, sequenced as diploid despite good sporulation and high spore viability
DJ71	BAD	3n	no	heterozygous	Palm_wine	Palm_wine	Domesticated	Yoboki,_Djibouti	Djibouti	Africa	19. African palm wine	highly_heterozygous
NPA02-1	AKH	2n	no	homozygous	Palm_wine	Palm_wine	Domesticated	Nigeria	Nigeria	Africa	19. African palm wine
SK1	SK1	2n	no	homozygous	Lab_strain	Soil	Laboratory	USA	USA	North America	19. African palm wine
MUCL_30909-2C	CEQ	2n	no	homozygous	Cassava	Fermentation	Domesticated	Burundi	Burundi	Africa	19. African palm wine	integration_of_a_M28-like_Kilelr_protein
Y55	Y55	2n	no	homozygous	Wine_grapes	Fruit	Domesticated	France	France	Europe	19. African palm wine
DBVPG6044	DBVPG6044	1n	no	homozygous	Bili_wine	Wine	Domesticated	West_Africa	West Africa	Africa	19. African palm wine
S8BM-32-4D(a)	CDA	1n	ho::KanMX	homozygous	Phloem_sap_of_Caryota_urens	Tree	Wild	Sri_Lanka	Sri Lanka	Asia	18. Asian islands	seg_dup_on_chr_6
S11F3-6B	CCT	2n	no	homozygous	Phloem_sap_of_Caryota_urens	Tree	Wild	Sri_Lanka	Sri Lanka	Asia	18. Asian islands
CLQCA_20-156	CCC	2n	no	homozygous	Flower_(Gesneriaceae_sp.)	Flower	Wild	Yasuni,_Orellana_Ecuador	Ecuador	South America	20. American
YPS134	ANE	2n	no	homozygous	Soil_beneath_Quercus_velutina	Soil	Wild	Pennsylvania,_USA	USA	North America	20. American
YPS128	YPS128	1n	no	homozygous	Soil_beneath_Quercus_alba	Soil	Wild	Pennsylvania,_USA	USA	North America	20. American
YPS163	AVI	2n	no	homozygous	Soil_beneath_Quercus_rubra	Soil	Wild	Pennsylvania,_USA	USA	North America	20. American
BJ4	BJ4	2n	no	homozygous	Intestine_of_a_butterfly,_park	Insect	Wild	Haidian,_Beijing,_China_	China	Asia	20. American
YJM454	ABH	1n	no	homozygous	Human,_clinical	Human,_clinical	Human	USA	USA	North America	20. American
YPS606	YPS606	1n	no	homozygous	Bark_of_Q._rubra	Tree	Wild	Pennsylvania,_USA	USA	North America	20. American
UWOPS83-787.3	UWOPS837873	1n	no	homozygous	Fruit_of_Opuntia_stricta	Fruit	Wild	Great_Inagua_Island,_Bahamas	Bahamas	North America	20. American
UCD_61-190-6A	CDN	2n	no	homozygous	Drosophila_sp.	Insect	Wild	California,_USA	USA	North America	20. American	seg_del_(0.5x)_on_chr_5_and_seg_dup(1.5x)_on_chr7; aneuploidy_(+2*1; +2*3)
N3.00-7A	CDG	2n	no	homozygous	Grape_berries_of_wild_Vitus_amurensis	Wine	Domesticated	Botanical_garden,_Blagoveshchensk,_Russia	Russia	Asia	21. TBD
IMB-53	BBL	2n	no	homozygous	Beetle_Mimela_aurata	Insect	Wild	Platanus_orientalis_forest,_in_Belasista_Mountain,_near_Kamena_Village_in_Bulgaria	Bulgaria	Europe	21. TBD	aneuploidy_(+1*5; +1*8; +1*9; +1*12; +1*14)
UWOPS03-459.1	BMC	2n	no	homozygous	Nectar,_bertam_palm	Tree	Wild	Malaysia	Malaysia	Asia	22. Malaysian
UWOPS03-433.3	BMB	2n	no	homozygous	Nectar,_bertam_palm	Tree	Wild	Malaysia	Malaysia	Asia	22. Malaysian
UWOPS03-461.4	UWOPS034614	2n	no	homozygous	Nectar,_Bertam_palm	Tree	Wild	Malaysia	Malaysia	Asia	22. Malaysian
UWOPS05-227.2	UWOPS052272	1n	no	homozygous	Trigona_spp	Insect	Wild	Telok_Senangin,_Malaysia	Malaysia	Asia	22. Malaysian
HN16	BAP	2n	no	homozygous	Soil	Soil	Wild	Wuzhi_Mountain,_Hainan_province,_China	China	Asia	23. CHN V
SJ5L12	AMM	2n	no	homozygous	Leaf_of_Trema_orientalis	Tree	Wild	Beinan,_Taitung,_Taiwan	Taiwan	Asia	23. CHN V	large_nb_of_singletons,_A_group_of_rare(N=12)_genes_of_UNK_origin,_plus_some_unique_material
HN10	BAM	2n	no	homozygous	Rotten_wood	Nature	Wild	Wuzhi_Mountain,_Hainan_province,_China	China	Asia	24. CHN III
HN19	BAQ	2n	no	homozygous	Bark_from_tree_in_Fagaceae_family	Tree	Wild	Wuzhi_Mountain,_Hainan_province,_China	China	Asia	24. CHN III
BJ6	BAI	2n	no	homozygous	Persimmon	Fruit	Wild	Changping,_Beijing,_China	China	Asia	25. Far East Asian
BJ20	BAK	2n	no	homozygous	Bark_from_Quercus_wutaishanica	Tree	Wild	Dongling_Mountain,_Beijing,_China	China	Asia	25. Far East Asian
VKM_Y-504:S	CCN	2n	no	homozygous	Berries_of_Viburnum_Burejanum	Fruit	Wild	Russian_Far_East	Russia	Asia	25. Far East Asian
HLJ1	HLJ1	1n	no	homozygous	Bark_of_Quercus_mongokica,_secondary_forest	Tree	Wild	Jingbo_lake,_Heilongjiang,_China_	China	Asia	25. Far East Asian
SX3	BAH	2n	no	homozygous	Bark_from_Carya_sp.	Tree	Wild	Qinling_Mountain,_Shaanxi_province,_China	China	Asia	26. CHN II
SX1	BAG	2n	no	homozygous	Bark_from_tree_in_Fagaceae_family_	Tree	Wild	Qinling_Mountain,_Shaanxi_province,_China	China	Asia	26. CHN II
SX2	SX2	2n	no	homozygous	Bark_of_a_Fagaceae_tree,_primeval_forest	Tree	Wild	Qinling_Mountain,_Shaanxi,_China	China	Asia	26. CHN II
HN6	BAL	2n	no	homozygous	Rotten_wood	Nature	Wild	Bawangling_Mountain,_Hainan_province,_China	China	Asia	27. CHN I	possibly_specific_genes
HN1	HN1	2n	no	homozygous	Rotten_wood,_primeval_forest	Nature	Wild	Diaoluo_Mountain,_Hainan,_China	China	Asia	27. CHN I
EN14S01	AMH	2n	no	homozygous	Soil	Soil	Wild	Sinyi,_Nantou,_Taiwan	Taiwan	Asia	28. Taiwanese I	trans_11-12_?
EM14S01-3B	EM14S013B	2n	no	homozygous	Soil	Soil	Wild	Taiwan	Taiwan	Asia	28. Taiwanese I
GE14S01-7B	CEI	2n	no	homozygous	Soil	Soil	Wild	Taiwan	Taiwan	Asia	28. Taiwanese I
JXXY16.1	JXXY161	2n	no	homozygous	Bark,_primeval_forest	Tree	Wild	Xiangxiyuan,_Hubei_Province,_China	China	Asia	29. CHN IX
XXYS1.4	XXYS14	2n	no	homozygous	Bark,_primeval_forest	Tree	Wild	Xiangxiyuan,_Hubei_Province,_China	China	Asia	29. CHN IX
EXF-7197	BFP	2n	no	homozygous	Quercus_sp.	Tree	Wild	Montenegro	Montenegro	Europe	Mediterranean oak
MTF2552	CQI	2n	no	heterozygous	Cocoa_bean_fermentation	Fermentation	Domesticated	West_Africa	West Africa	Africa	NA	highly_heterozygous
Ksc2-2B	CCQ	2n	no	homozygous	Tree_exudate	Tree	Wild	Japan	Japan	Asia	NA	large_nb_of_singletons
MAJ_A	BDM	2n	no	heterozygous	Plant_material	Nature	Wild	Majunga,_Madagascar	Madagascar	Africa	NA	CNV_chr6,11; full_HGT_region_B; highly_heterozygous
YJM326_b	ABA	1n	ho::KanMX	homozygous	Human,_clinical	Human,_clinical	Human	California,_USA	USA	North America	NA	seg_dup_on_chr_7
CEY647	CQS	2n	no	homozygous	Molossus_molossus_(bat)	Nature	Wild	French_Guiana	French Guiana	South America	NA	large_nb_of_singletons,_9_copies_of_Tsu4
