## Supplemental Table 3 for "142 telomere-to-telomere assemblies reveal the genome structural landscape in *Saccharomyces cerevisiae*"

### Sheet: Table_mitochondrial_genome_stat
strain_name	standardized_name	chromosome	# contigs	circularised	assembly_size	ace strategy	number of N in the assembly	gaps + isolated unknown residues	gaps (>= 5 nt)
CBS422a	AAB	chrMT	1	yes	84310	Illumina	0	0	0
CBS2165a	AAC	chrMT	1	yes	88247	Illumina	37	2	1
CLIB382_1b	AAR	chrMT	1	yes	84592	Illumina	45	5	1
YJM326_b	ABA	chrMT	1	yes	88998	Illumina	19	0	0
YJM454_1b	ABH	chrMT	1	yes	79643	Illumina	0	0	0
EM93_3	ACA	chrMT	1	yes	85503	Illumina	1	1	0
CLIB483_1b	ACH	chrMT	1	yes	77320	Illumina	444	8	7
PW5_b	ADE	chrMT	1	yes	73480	Illumina	0	0	0
YJM981_b	ADI	chrMT	1	yes	78916	Illumina	0	0	0
CLIB324_2	ADM	chrMT	1	yes	84554	Illumina	0	0	0
K12_2	ADQ	chrMT	1	yes	73495	Illumina	0	0	0
T73_1b	ADS	chrMT	1	yes	82018	Illumina	0	0	0
CBS7962	AEG	chrMT	1	yes	84293	Illumina	0	0	0
CBS7964	AEH	chrMT	1	yes	89628	Illumina	0	0	0
CBS1394	AEL	chrMT	1	yes	87541	Illumina	1	1	0
CBS1509	AFH	chrMT	1	yes	76060	Illumina	2	2	0
CBS2183	AFI	chrMT	1	yes	82514	Illumina	108	3	2
CBS3012	AGA_1a	chrMT	1	yes	82481	Illumina	1	1	0
CBS2361	AGK	chrMT	1	yes	82145	Illumina	0	0	0
CBS1586	AHG	chrMT	1	yes	81337	Illumina	0	0	0
CBS3081	AHL	chrMT	1	yes	83995	Illumina	0	0	0
CBS2807	AIC	chrMT	1	yes	82326	Illumina	0	0	0
CBS2910	AIE	chrMT	1	yes	86698	Illumina	23	2	2
CBS457	AIF	chrMT	1	yes	77947	Illumina	0	0	0
CBS1463	AIG	chrMT	1	yes	82115	Illumina	1	1	0
MC9	AIS	chrMT	1	yes	82684	Illumina	0	0	0
NPA02-1	AKH_1a	chrMT	1	yes	73196	Illumina	0	0	0
CLQCA_05-006	AKR	chrMT	1	yes	74734	Illumina	0	0	0
CLQCA_19-011(1b)	ALH_1b	chrMT	1	yes	74734	Illumina	3	3	0
CLQCA_20-060	ALI	chrMT	1	yes	82629	Illumina	88	8	2
21-4-116	ALS_1a	chrMT	1	yes	83601	Illumina	1	1	0
EN14S01	AMH_1a	chrMT	1	yes	86736	Illumina	0	0	0
SJ5L12	AMM_1a	chrMT	1	yes	82351	Illumina	40	3	1
SJ5L14	AMP_1a	chrMT	1	yes	85145	Illumina	2	2	0
YPS134	ANE	chrMT	1	yes	77493	Illumina	0	0	0
A-6	ANL	chrMT	1	yes	79631	Illumina	4	4	0
A-18	ANM	chrMT	1	yes	80499	Illumina	0	0	0
VF8_(6)	APG	chrMT	1	yes	88211	Illumina	0	0	0
CBS7539	AQG_2a	chrMT	1	yes	89164	Illumina	0	0	0
VNL3	CGH_3	chrMT	1	yes	81871	Illumina	0	0	0
CLIB630	ASN	chrMT	1	yes	79027	Illumina	0	0	0
UC10	ATM_1a	chrMT	1	yes	83985	Illumina	0	0	0
CECT1462	ATV	chrMT	1	yes	88296	Illumina	2	2	0
CECT10266	AVB	chrMT	1	yes	86839	Illumina	20	16	1
YPS163	AVI_1a	chrMT	1	yes	77449	Illumina	2	2	0
CH02	AVN	chrMT	1	yes	79837	Illumina	99	5	2
DJ71	BAD	chrMT	1	yes	83053	Illumina	1	1	0
DJ74	BAF	chrMT	1	yes	83961	Illumina	1	1	0
SX1	BAG_1a	chrMT	1	yes	78492	Illumina	2	2	0
SX3	BAH	chrMT	1	yes	77890	Illumina	0	0	0
BJ6	BAI_1a	chrMT	1	yes	78962	Illumina	3	3	0
BJ20	BAK_1a	chrMT	1	yes	77229	Illumina	0	0	0
HN6	BAL_1a	chrMT	1	yes	75732	Illumina	3	3	0
HN10	BAM	chrMT	1	yes	83476	Illumina	0	0	0
HN16	BAP_1a	chrMT	1	yes	82782	Long reads	224	191	0
HN19	BAQ_1a	chrMT	1	yes	74336	Long reads	466	380	2
CCY_21-4-102	BBF	chrMT	1	yes	82183	Illumina	6	6	0
IMB-53	BBL	chrMT	1	yes	82981	Illumina	1	1	0
908	BBM_1a	chrMT	1	yes	76530	Illumina	8	2	1
2281	BBT	chrMT	1	yes	81264	Illumina	49	2	1
HE006	BCE_3a	chrMT	1	yes	85139	Illumina	3	3	0
HE015	BCN	chrMT	1	yes	85317	Illumina	0	0	0
36	BDC_1c	chrMT	1	yes	83993	Illumina	0	0	0
57	BDF_1d	chrMT	1	yes	83988	Illumina	2	2	0
MAJ_A	BDM_1a	chrMT	1	yes	87113	Illumina	0	0	0
MAJ_G	BDN_1c	chrMT	1	yes	75689	Illumina	0	0	0
CLIB653	BEM	chrMT	1	no	73329	Long reads	0	0	0
EXF-5871	BFH	chrMT	1	yes	80212	Illumina	44	2	1
EXF-7197	BFP_1a	chrMT	1	yes	83687	Illumina	10	9	0
CLIB561	BGN_3a	chrMT	1	yes	78126	Illumina	0	0	0
CLIB562	BGP_1a	chrMT	1	yes	78137	Illumina	3	3	0
CLIB1071	BHH	chrMT	1	yes	79704	Illumina	0	0	0
BJ4	BJ4	chrMT	1	yes	83170	Illumina	0	0	0
DBVPG1608	BLD_1a	chrMT	1	yes	84666	Illumina	1	1	0
UWOPS03-433.3	BMB	chrMT	1	yes	74163	Long reads	66	57	0
UWOPS03-459.1	BMC_2a	chrMT	1	yes	74191	Illumina	0	0	0
DBVPG1841	BPG	chrMT	1	yes	80356	Illumina	4	4	0
DBVPG1861	BPK	chrMT	1	yes	81822	Illumina	0	0	0
YS8(E)	BTE	chrMT	1	yes	84666	Illumina	36	1	1
B-17	CAS_1a	chrMT	1	yes	80825	Illumina	1	1	0
1	CBK	chrMT	1	yes	86108	Illumina	2	2	0
3	CBM	chrMT	1	yes	86639	Illumina	2	2	0
CLQCA_20-156	CCC_1a	chrMT	1	yes	75328	Illumina	3	3	0
VKM_Y-504:S	CCN	chrMT	1	yes	78320	Illumina	0	0	0
Ksc2-2B	CCQ_1a	chrMT	1	yes	76026	Illumina	0	0	0
S11F3-6B	CCT_1a	chrMT	1	yes	85865	Illumina	2	2	0
S8BM-32-4D(a)	CDA	chrMT	1	yes	87053	Illumina	2	2	0
N3.00-7A	CDG_1a	chrMT	1	yes	82739	Illumina	1	1	0
UCD_61-190-6A	CDN_1a	chrMT	1	yes	93201	Long reads	21	19	0
GE14S01-7B	CEI_1a	chrMT	1	yes	86883	Illumina	2	2	0
JCM_3529-7B	CEL_1a	chrMT	1	yes	77314	Illumina	2	2	0
CEN.PK113-7D	CENPK1137D	chrMT	1	yes	86481	Illumina	0	0	0
MUCL_30909-2C	CEQ_1a	chrMT	1	yes	82890	Illumina	1	1	0
Dji2-2A(a)	CFA	chrMT	1	yes	84105	Illumina	0	0	0
4.5_WLP530	CFC	chrMT	1	yes	83658	Illumina	0	0	0
6.2_WLP570	CFF	chrMT	1	yes	82208	Illumina	0	0	0
UCD_40-255	CFS	chrMT	1	yes	80021	Illumina	2	2	0
VNL3	CGH_1	chrMT	1	yes	81844	Illumina	16	10	1
SC_32_F._Dromer_IP	CHS_3a	chrMT	1	yes	81501	Illumina	1	1	0
Ponton_11	CIC	chrMT	1	yes	81417	Illumina	0	0	0
PB12	CIH	chrMT	1	yes	78582	Illumina	0	0	0
malade_98_1655/125391	CKB	chrMT	1	yes	84009	Illumina	1	1	0
K10	CLL	chrMT	1	yes	81911	Illumina	1	1	0
K14	CLN	chrMT	1	yes	74182	Illumina	1	1	0
RIB6001	CMF	chrMT	1	yes	77440	Illumina	1	1	0
SM.8.2.C13	CNB_1a	chrMT	1	yes	82556	Illumina	6	5	0
RP11.4.11	CNT	chrMT	1	yes	82494	Illumina	0	0	0
906	CPA_1a	chrMT	1	yes	84509	Illumina	1	1	0
1560	CPG_1a	chrMT	1	yes	87573	Illumina	0	0	0
LCBG-3D6	CPI_1c	chrMT	1	yes	86719	Illumina	0	0	0
FTPW4	CPS	chrMT	1	yes	81985	Illumina	3	2	0
MTF2552	CQI_4a	chrMT	1	yes	78426	Illumina	2	2	0
CEY647	CQS_1a	chrMT	1	yes	83008	Illumina	3	3	0
SC2-37	CRB_1a	chrMT	1	yes	80829	Illumina	0	0	0
CLQCA_17-111	CRE	chrMT	1	yes	87340	Illumina	1	1	0
C-6	CRL	chrMT	1	yes	84490	Illumina	0	0	0
DBVPG6044	DBVPG6044	chrMT	1	yes	81093	Illumina	0	0	0
DBVPG6765	DBVPG6765	chrMT	1	yes	81722	Illumina	0	0	0
EM14S01-3B	EM14S013B	chrMT	1	yes	86742	Illumina	0	0	0
HLJ1	HLJ1	chrMT	1	yes	78451	Illumina	0	0	0
HN1	HN1	chrMT	1	yes	78573	Illumina	0	0	0
JXXY16.1	JXXY161	chrMT	1	yes	71832	Illumina	0	0	0
L-1374	L1374	chrMT	1	yes	82818	Illumina	0	0	0
S288C	S288C	chrMT	1	yes	85793	Illumina	0	0	0
S288C	SGDref	chrMT	1	yes	85779	Illumina	0	0	0
SK1	SK1	chrMT	1	yes	84638	Illumina	0	0	0
SX2	SX2	chrMT	1	yes	78327	Illumina	0	0	0
UWOPS03-461.4	UWOPS034614	chrMT	1	yes	74179	Illumina	0	0	0
UWOPS05-227.2	UWOPS052272	chrMT	1	yes	74178	Illumina	0	0	0
UWOPS83-787.3	UWOPS837873	chrMT	1	yes	77950	Illumina	0	0	0
W303	W303	chrMT	1	yes	80918	Illumina	15000	3	3
XXYS1.4	XXYS14	chrMT	1	yes	72909	Illumina	0	0	0
Y12	Y12	chrMT	1	yes	82868	Illumina	0	0	0
YPS128	YPS128	chrMT	1	yes	77479	Illumina	0	0	0
YPS606	YPS606	chrMT	1	yes	77450	Illumina	0	0	0
CLQCA_19-011(1c)	ALH_1c	petite	NA	NA	NA	NA	NA	NA	NA
CBS4255	ASB	petite	NA	NA	NA	NA	NA	NA	NA
CBS1489	ASG	petite	NA	NA	NA	NA	NA	NA	NA
