## Supplemental Table 6 for "142 telomere-to-telomere assemblies reveal the genome structural landscape in *Saccharomyces cerevisiae*"

### Sheet: SVs.count_with_SNPs_INDELs.SV_s
strain	SNPs	INDELs	insertions	deletions	duplications	contractions	inversions	translocations	sequenced_ploidy	zygosity	dataset
AAB	40951	1491	91	106	14	7	2	2	haploid	homozygous	This_study
AAC	57377	1919	126	159	18	14	2	2	diploid	heterozygous	This_study
AAR	41473	1309	81	115	12	10	2	3	haploid	homozygous	This_study
ABA	43496	1417	87	103	17	5	1	2	haploid	homozygous	This_study
ABH	46259	1552	79	108	15	6	3	2	haploid	homozygous	Istace
ACA	21374	747	42	55	10	1	0	0	haploid	homozygous	Abou_Saada
ACH	38086	1306	69	96	10	4	1	4	haploid	homozygous	This_study
ADE	65328	2391	108	128	14	10	2	0	haploid	homozygous	This_study
ADI	36491	1275	60	99	10	5	3	8	haploid	homozygous	This_study
ADM	63382	2036	107	155	24	14	0	9	diploid	heterozygous	Istace
ADQ	53092	1667	64	118	18	12	2	1	haploid	homozygous	Istace
ADS	36551	1230	59	95	12	5	1	4	diploid	homozygous	Istace
AEG	45019	1589	76	109	10	6	2	6	haploid	homozygous	Istace
AEH	41759	1484	93	112	13	11	1	4	haploid	homozygous	This_study
AEL	62769	2062	127	172	23	19	3	10	diploid	heterozygous	This_study
AFH	51724	1761	91	116	11	5	0	0	haploid	homozygous	This_study
AFI	39213	1340	68	111	14	9	3	4	haploid	homozygous	This_study
AGA_1a	36384	1297	62	94	9	5	2	9	diploid	homozygous	This_study
AGK	43869	1585	79	119	16	8	1	2	haploid	homozygous	This_study
AHG	36175	1294	53	102	6	4	1	7	haploid	homozygous	This_study
AHL	67923	3853	95	106	10	8	4	4	haploid	homozygous	This_study
AIC	39170	1356	86	115	13	6	2	2	haploid	homozygous	This_study
AIE	64483	3410	99	104	10	5	1	6	haploid	homozygous	This_study
AIF	37954	1311	95	110	16	9	3	10	diploid	heterozygous	This_study
AIG	40840	1421	79	105	14	9	3	6	haploid	homozygous	This_study
AIS	66028	2602	85	121	16	11	3	6	diploid	heterozygous	This_study
AKH_1a	64700	2193	138	138	19	8	2	0	monosporic	homozygous	This_study
AKR	54727	1763	84	131	18	5	4	2	diploid	heterozygous	Istace
ALH_1b	52466	1756	65	114	15	2	1	4	monosporic	heterozygous	This_study
ALH_1c	52521	1773	59	116	16	3	1	2	monosporic	heterozygous	This_study
ALI	76875	2752	151	151	20	13	7	12	diploid	heterozygous	This_study
ALS_1a	38109	1424	68	105	13	8	1	7	monosporic	homozygous	This_study
AMH_1a	146744	5972	180	149	15	8	7	0	monosporic	homozygous	This_study
AMM_1a	59816	1995	134	110	17	6	12	4	monosporic	homozygous	This_study
AMP_1a	44692	1729	105	94	15	9	5	9	monosporic	heterozygous	This_study
ANE	53006	1766	66	114	15	3	4	0	diploid	homozygous	Istace
ANL	67361	2944	147	238	40	31	5	6	tetraploid	heterozygous	This_study
ANM	65448	2984	138	252	51	40	5	5	tetraploid	heterozygous	This_study
APG	41338	1509	85	104	12	6	2	2	haploid	homozygous	This_study
AQG_2a	41354	1510	81	98	21	6	2	2	monosporic	heterozygous	This_study
ASB	55353	1872	156	145	28	14	7	9	diploid	heterozygous	This_study
ASG	36175	1248	59	105	11	5	2	2	diploid	homozygous	This_study
ASN	65266	2133	159	173	26	12	4	7	diploid	heterozygous	Istace
ATM_1a	36967	1259	50	98	11	7	1	1	monosporic	homozygous	This_study
ATV	68270	2354	173	226	40	24	3	9	tetraploid	heterozygous	This_study
AVB	64820	3582	82	95	10	9	7	6	haploid	homozygous	Istace
AVI_1a	53077	1822	71	119	16	3	3	2	monosporic	homozygous	This_study
AVN	66134	2912	111	228	26	31	4	5	tetraploid	heterozygous	This_study
BAD	69478	2335	169	166	35	19	5	5	triploid	heterozygous	This_study
BAF	75266	2465	173	166	27	7	4	2	diploid	heterozygous	This_study
BAG_1a	93987	3965	145	122	17	4	4	7	monosporic	homozygous	This_study
BAH	94124	3915	136	131	14	3	4	6	diploid	homozygous	Istace
BAI_1a	65572	2574	92	119	13	4	4	0	monosporic	homozygous	This_study
BAK_1a	64650	2396	80	126	11	2	3	0	monosporic	homozygous	This_study
BAL_1a	109074	4138	126	125	11	10	4	0	monosporic	homozygous	This_study
BAM	71840	2619	158	128	19	9	9	5	diploid	homozygous	Istace
BAP_1a	62051	2254	159	134	22	9	6	4	monosporic	homozygous	This_study
BAQ_1a	72277	2741	90	134	15	5	1	0	monosporic	homozygous	This_study
BBF	60416	2016	142	169	26	8	2	5	diploid	heterozygous	This_study
BBL	52024	1774	112	112	17	9	2	0	diploid	homozygous	This_study
BBM_1a	75695	2854	132	133	12	8	3	0	monosporic	homozygous	This_study
BBT	77037	2529	222	226	45	28	7	5	triploid	heterozygous	This_study
BCE_3a	70371	2675	115	120	15	7	3	4	monosporic	heterozygous	This_study
BCN	69997	2538	110	117	16	9	3	2	haploid	homozygous	Istace
BDC_1c	45834	1608	86	119	12	3	3	0	monosporic	heterozygous	This_study
BDF_1d	45836	1607	88	119	16	5	4	2	monosporic	heterozygous	This_study
BDH_1b	41381	1509	84	101	17	5	2	3	monosporic	heterozygous	This_study
BDM_1a	51469	1806	98	122	12	5	4	4	monosporic	heterozygous	This_study
BDN_1c	53945	2670	59	144	12	11	1	7	monosporic	heterozygous	This_study
BEM	58099	2377	131	200	33	27	3	3	tetraploid	heterozygous	This_study
BFH	63853	2106	152	165	25	12	9	4	diploid	heterozygous	This_study
BFP_1a	38505	1412	71	109	15	9	3	0	monosporic	homozygous	This_study
BGN_3a	53963	1812	111	126	18	7	3	2	monosporic	heterozygous	This_study
BGP_1a	53092	1793	87	119	10	8	4	8	monosporic	heterozygous	This_study
BHH	42493	1571	79	97	11	4	6	2	diploid	homozygous	Istace
BJ4	56406	1885	24	151	9	6	4	2	monosporic	homozygous	Bendixsen
BLD_1a	36451	1285	67	91	11	7	3	4	monosporic	homozygous	This_study
BMB	66381	2239	110	110	19	12	6	14	haploid	homozygous	Abou_Saada
BMC_2a	66467	2322	111	109	16	11	6	14	monosporic	homozygous	This_study
BPG	36411	1239	95	114	15	13	2	7	diploid	homozygous	This_study
BPK	38030	1318	91	123	17	10	4	7	diploid	heterozygous	This_study
BTE	81615	2708	260	286	74	35	10	20	tetraploid	heterozygous	This_study
BY4742	65	18	4	3	5	0	0	0	haploid	homozygous	Shao
CAS_1a	39200	1375	79	106	11	7	2	6	monosporic	homozygous	This_study
CBK	25237	843	62	61	18	2	1	2	haploid	homozygous	This_study
CBM	55118	1804	122	126	20	14	1	2	diploid	heterozygous	Istace
CCC_1a	57705	2083	65	128	20	7	5	0	monosporic	homozygous	This_study
CCN	65537	2452	84	126	14	6	3	0	haploid	homozygous	Abou_Saada
CCQ_1a	61300	2121	100	123	12	3	3	4	monosporic	homozygous	This_study
CCT_1a	57856	1975	111	116	21	7	1	0	monosporic	homozygous	This_study
CDA	57644	1932	99	132	20	7	1	0	haploid	homozygous	This_study
CDG_1a	61035	2100	109	129	16	8	3	0	monosporic	homozygous	This_study
CDN_1a	58143	1989	78	124	15	4	4	0	diploid	homozygous	This_study
CEI_1a	146905	6085	183	147	12	4	5	0	monosporic	homozygous	This_study
CEL_1a	52579	1746	76	113	17	5	1	0	monosporic	homozygous	This_study
CENPK1137D	18172	601	36	43	7	3	0	0	haploid	homozygous	Jenjaroenpun
CEQ_1a	58394	1915	108	119	16	6	6	6	monosporic	homozygous	This_study
CFA	62499	2061	108	129	16	6	1	0	diploid	homozygous	Istace
CFC	69407	2293	125	187	26	17	5	6	tetraploid	heterozygous	This_study
CFF	53045	1839	96	125	23	16	3	6	diploid	heterozygous	Istace
CFS	36723	1293	61	102	12	7	3	2	triploid	homozygous	This_study
CGH_1	64534	2090	157	211	46	21	6	24	triploid	heterozygous	This_study
CGH_3	64492	2087	104	178	28	16	4	6	triploid	heterozygous	This_study
CHS_3a	42669	1445	79	111	20	8	3	4	monosporic	heterozygous	This_study
CIC	60036	2034	89	132	24	5	3	1	diploid	heterozygous	Istace
CIH	59542	2009	135	151	29	12	4	2	diploid	heterozygous	This_study
CKB	37680	1347	82	113	10	7	3	9	diploid	heterozygous	This_study
CLL	54251	1797	107	140	20	9	3	5	diploid	heterozygous	This_study
CLN	53281	1765	80	121	15	9	2	2	diploid	homozygous	This_study
CMF	54724	1834	99	143	22	8	3	3	diploid	heterozygous	This_study
CNB_1a	42331	1477	98	121	9	9	3	4	monosporic	heterozygous	This_study
CNT	54655	1930	130	138	16	15	5	9	diploid	heterozygous	Istace
CPA_1a	80442	3013	126	129	16	9	2	2	monosporic	heterozygous	This_study
CPG_1a	62779	3307	87	100	5	8	2	6	monosporic	homozygous	This_study
CPI_1c	64701	2550	123	132	8	12	2	2	monosporic	heterozygous	This_study
CPS	74247	2315	242	224	39	15	10	7	triploid	heterozygous	This_study
CQI_4a	50807	1784	76	127	7	5	4	5	monosporic	heterozygous	This_study
CQS_1a	74762	2751	153	116	11	6	3	4	monosporic	homozygous	This_study
CRB_1a	36833	1289	66	98	10	6	2	3	monosporic	homozygous	This_study
CRE	76956	2599	199	205	38	23	8	7	triploid	heterozygous	This_study
CRL	36229	1235	72	89	10	4	2	10	haploid	homozygous	Abou_Saada
DBVPG6044	63949	2101	138	132	13	8	0	0	haploid	homozygous	Yue
DBVPG6765	36378	1255	68	106	7	7	0	4	haploid	homozygous	Yue
EM14S013B	146693	5985	53	155	13	6	6	1	monosporic	homozygous	Bendixsen
HLJ1	66060	2494	55	143	12	6	2	2	monosporic	homozygous	Bendixsen
HN1	109238	4053	67	157	9	8	2	1	monosporic	homozygous	Bendixsen
JXXY161	145762	5933	49	167	9	4	7	2	monosporic	homozygous	Bendixsen
L1374	36392	1291	55	99	5	6	2	6	haploid	homozygous	Czaja
RM11	36155	1225	59	99	8	6	2	2	haploid	homozygous	Zhang
SK1	59931	1957	120	128	14	6	2	2	monosporic	homozygous	Yue
SX2	94577	3912	60	143	13	6	1	2	monosporic	homozygous	Bendixsen
UWOPS034614	66221	2240	110	108	16	11	6	14	monosporic	homozygous	Yue
UWOPS052272	66211	2200	114	109	16	11	8	14	haploid	homozygous	Czaja
UWOPS837873	53555	1863	70	114	15	2	5	0	haploid	homozygous	Czaja
W303	7328	261	18	19	6	0	1	0	haploid	homozygous	Berlin
XXYS14	145899	5941	61	189	11	5	4	2	monosporic	homozygous	Bendixsen
Y12	52209	1674	73	119	15	2	0	0	haploid	homozygous	Yue
Y55	53317	1809	84	136	17	11	1	3	monosporic	homozygous	Bendixsen
YPS128	53033	1767	70	112	13	4	3	0	haploid	homozygous	Yue
YPS606	53131	1837	64	113	13	4	3	0	haploid	homozygous	Czaja
