## Supplemental Table 8 for "142 telomere-to-telomere assemblies reveal the genome structural landscape in *Saccharomyces cerevisiae*"

### Sheet: 34 present + 6 lost
strain_name	standardized_name	ploidy	sequenced_as	original_zygosity	Simple or complex	Complex event	complex event zygosity	aneuploidy	Peter et al identifed	Peter et al, unidentfied	aneuploidy_denovo-annotation	Notes about event	Additional evidence	Other notes
CBS1394	AEL	2	diploid	hetero	simple	NA	NA	-1*chr5	not-identified	-1*chr5	-1*chr5	Strain contains one less copy of chr5, however it was undetected in Peter et el. due to two additional copies of a chromosome with chr5 and chr8 (chr8 centromere)	Assembly, allele balance
CBS1394	AEL	2	diploid	hetero	complex	translocation	heterozygous	+2*chr8c	not-identified	+1*chr8c	+2*chr8_chr5	Our sequenced strain contains two copies of reference-like chr8 and two copies of a chromosome containing both chr8 and chr5 (chr8 centromere). In Peter et al. the only difference is that there is only one copy of reference-like chr8, not two.	Assembly, allele balance
CBS3012	AGA_1a	2	monosporic	homo	simple	NA	NA	+3*chr1	+2*chr1	NA	+3*chr1	Our sequenced strain has one extra copy of chr1 compared to Peter et al.	Only coverage
CBS3012	AGA_1a	2	monosporic	homo	complex	translocation	homozygous	+2*chr8c	+2*chr8c	NA	+2*chr8_chr16	Event is in a sense complex but different from other complex aneuploidies as the structure of the aneuploid chromosome is that of the background structure, however that structure is not that of the reference: Strain contains chromosomes involving a reciprocal translocation between chr8 and chr16 (involving the majority of chr8). One of the two chromosome has two extra copies (chr8 centromere)	Assembly
CBS1586	AHG	1	haploid	homo	complex	deletion	heterozygous	+1*chr10c	+1*chr10c	NA	+1*chr10Δ_chr6	Strain contains a reference-like chr10 with a large (~150kb) deletion in the middle	Assembly, read mapping
CBS2910	AIE	1	haploid	homo	simple	NA	NA	+1*chr9	+1*chr9	NA	+1*chr9		Only coverage
CBS457	AIF	2	diploid	hetero	complex	translocation	heterozygous	+1*chr16c	+1*chr16c	NA	+1*chr16_chr4	Strain contains two copies of reference-like chr16 and an extra copy of chromosome with a translocation involving chr16 and chr4 (chr16 centromere)	Assembly, allele balance
CBS457	AIF	2	diploid	hetero	complex	translocation	heterozygous	+1*chr11c	+1*chr11c	NA	+1*chr11_chr14	Strain contains two copies of reference-like chr11 and an extra copy of chromosome with a translocation involving chr11 and chr14 (chr11 centromere)	Assembly, allele balance	Assembly evidence shows that a region of chr14 joined to the aneuploid region of chr11 does not necessarily contain the region of chr14 with an increase in the coverage. Chr11 appears in fact to join with the region with normal coverage. The resulting structure of another chr14 chromosome is unresolved and looks to involve a duplication
CBS4255	ASB	2	diploid	hetero	complex	translocation/HGT_insertion	heterozygous	+2*chr9c	not-identified	+2*chr9c	+2*chr9_HGT_chr10	Strain contains two extra copies of a region covering the chr9 centromere. This region is connected to an HGT region which is connected at the other border to a region on chr10 with 2 extra copies also	Assembly, allele balance
CBS1489	ASG	2	diploid	homo	complex	deletion	heterozygous	+1*chr3c	+1*chr3c	NA	+1*chr3Δ	Strain contains a reference-like chr3 with a large (~100kb) deletion in the middle	Assembly
CBS1489	ASG	2	diploid	homo	simple	NA	NA	+2*chr2	+2*chr2	NA	+2*chr2		Only coverage
CBS1489	ASG	2	diploid	homo	simple	NA	NA	+1*chr8	+1*chr8	NA	+1*chr8		Only coverage
CBS1489	ASG	2	diploid	homo	simple	NA	NA	+1*chr10	+1*chr10	NA	+1*chr10		Only coverage
SX1	BAG	2	monosporic	homo	simple	NA	NA	+1*chr1	not-present	not-present	+1*chr1	Strain has gained an additional copy of chr6 since Peter et al., removing the aneuploidy	Only coverage	Strain also has distinct chromosome wide changes in coverage for chr3 and chr6, but do not meet the threshold for aneuploidy
BJ6	BAI	2	monosporic	homo	simple	NA	NA	+1*chr1	not-present	not-present	+1*chr1	Strain has gained an additional copy of chr6 since Peter et al., removing the aneuploidy	Only coverage	Strain also has distinct chromosome wide changes in coverage for chr3 and chr6, but do not meet the threshold for aneuploidy
IMB-53	BBL	2	diploid	homo	simple	NA	NA	+1*chr5	+1*chr5	NA	+1*chr5		Only coverage
IMB-53	BBL	2	diploid	homo	simple	NA	NA	+1*chr8	+1*chr8	NA	+1*chr8		Only coverage
IMB-53	BBL	2	diploid	homo	simple	NA	NA	+1*chr9	+1*chr9	NA	+1*chr9		Only coverage
IMB-53	BBL	2	diploid	homo	simple	NA	NA	+1*chr12	+1*chr12	NA	+1*chr12		Only coverage
IMB-53	BBL	2	diploid	homo	simple	NA	NA	+1*chr14	+1*chr14	NA	+1*chr14		Only coverage
36	BDC_1c	2	monosporic	hetero	simple	NA	NA	+2*chr1	+1*chr1	NA	+2*chr1	Strain has gained an additional copy of chr1 since Peter et al.	Allele balance
36	BDC_1c	2	monosporic	hetero	complex	unresolved	ND	loss	not-identified	+1*chr8c	NA	In Peter et al. the strain contained an extra copy of region covering centromere and another region containing two extra copies	Allele balance	The complex coverage profile is similar to BDF_1d
57	BDF_1d	2	monosporic	hetero	simple	NA	NA	loss	+1*chr1	NA	NA	Strain has lost an additional copy of chr1 since Peter et al.	Allele balance
57	BDF_1d	2	monosporic	hetero	complex	unresolved	ND	loss	not-identified	+1*chr8c	NA	In Peter et al. the strain contained an extra copy of region covering centromere and another region containing two extra copies	Allele balance	The complex coverage profile is similar to BDC_1c
DBVPG1841	BPG	2	diploid	homo	simple	NA	NA	+1*chr1	+1*chr1	NA	+1*chr1		Only coverage
S11F3-6B	CCT	2	monosporic	homo	simple	NA	NA	+1*chr1	not-present	not-present	+1*chr1	Strain has gained an additional copy of chr6 since Peter et al., removing the aneuploidy	Only coverage
N3.00-7A	CDG_1a	2	monosporic	homo	simple	NA	NA	+1*chr1	not-present	not-present	+1*chr1	Strain has gained an additional copy of chr1 since Peter at al.	Only coverage
UCD_61-190-6A	CDN_1a	2	monosporic	homo	simple	NA	NA	+3*chr1	+2*chr1	NA	+3*chr1	Strain has gained an additional copy of chr1 since Peter et al.	Only coverage
UCD_61-190-6A	CDN_1a	2	monosporic	homo	simple	NA	NA	+2*chr3	+2*chr3	NA	+2*chr3		Only coverage
JCM_3529-7B	CEL_1a	2	monosporic	homo	simple	NA	NA	+1*chr1	not-present	not-present	+1*chr1	Strain has gained an additional copy of chr1 since Peter et al.	Only coverage
JCM_3529-7B	CEL_1a	2	monosporic	homo	simple	NA	NA	+1*chr6	not-present	not-present	+1*chr6	Strain has gained an additional copy of chr6 since Peter et al.	Only coverage
4.5_WLP530	CFC	4	tetraploid	hetero	simple	NA	NA	-1*chr12	-1*chr12	NA	-1*chr12		Allele balance
UCD_40-255	CFS	3	triploid	homo	simple	NA	NA	+2*chr2	+1*chr2	NA	+2*chr2	Strain has gained an additional copy of chr2 since Peter et al.	Only coverage
UCD_40-255	CFS	3	triploid	homo	simple	NA	NA	gain	-1*chr6	NA	NA	Strain has gained an additional copy of chr6 since Peter et al., removing the aneuploidy	Only coverage
CBS2246	CGH_1	3	triploid	hetero	simple	NA	NA	-1*chr1	not-identified	+1*chr1	-1*chr1	In Peter et al. the strain contained one additional copy of chr1 and now contains one less copy.	Allele balance	In Peter et al. the strain also contained large changes in coverage in regions of chr2, chr5 and chr13 that are no longer present.
CBS2246	CGH_1	3	triploid	hetero	simple	NA	NA	loss	not-identified	+1*chr3	NA	Strain lost additional copy of chr3 since Peter et al.	Only coverage	In Peter et al. the strain also contained large changes in coverage in regions of chr2, chr5 and chr13 that are no longer present.
CBS2246	CGH_1	3	triploid	hetero	simple	NA	NA	loss	not-identified	+1*chr6	NA	Strain lost additional copy of chr6 since Peter et al.	Only coverage	In Peter et al. the strain also contained large changes in coverage in regions of chr2, chr5 and chr13 that are no longer present.
PB12	CIH	2	diploid	hetero	complex	unresolved	ND	+1*chr3c	not-identified	+1*chr3c	unresolved	Strain contains an extra copy of the region containing the centromere, alongside normal coverage to the right and two extra copies to the left.	Assembly, allele balance	Strain also contains large regions with distinct changes in coverage in chr4, chr8 and chr12, which are shown to be linked to one another by assembly but not to chr3 which contains centromere and doesn’t appear involved in translocations
RIB6001	CMF	2	diploid	hetero	simple	NA	NA	+1*chr3	+1*chr3	NA	+1*chr3		Allele balance	Strain also contains a large tandem duplication in chr4 and one copy of chr4 with a large region of chr14 translocated to the subtelomeric region
SC2-37	CRB	2	monosporic	homo	simple	NA	NA	+1*chr1	not-present	not-present	+1*chr1	Strain has gained an additional copy of chr6 since Peter et al., removing the aneuploidy	Only coverage	Strain also contains also a large duplication (two extra copies, ~400kb) of a portion of chr16, which was present in Peter et al. also. The canu assembly suggests this is due to a chr16-chr8 non-reciprocal translocation therefore containing two copies of the native chr16 structure and two copies of chr8 containing the duplicated portion of chr16.
