## Supplemental Table 10 for "142 telomere-to-telomere assemblies reveal the genome structural landscape in *Saccharomyces cerevisiae*"

### Sheet: final_output.peter_strope.sumce
strain	chromosome	largest_bin_size	sum_bin_size	proportion_unadjusted	size_diff_unadjusted	aneuploidy	gene_count	aneuploidy_type	aneuploidy2					count	sum bin	prop
AAD	chr8	520000	520000	0.976264	12643	+1*8	294	simple	+1*8				simple	379	178970000	0.869293
AAG	chr11	630000	630000	0.989297	6816	+2*11	336	simple	+2*11				complex	85	26910000	0.130707
AAL	chr6	230000	230000	0.957691	10161	-1*6	119	simple	-1*6						205880000
AAN	chr3	280000	280000	0.976903	6620	-1*3	163	simple	-1*3
AAP	chr14	140000	140000	0.185594	614333	-1*14	77	complex	-1*14c
AAT	chr1	180000	180000	0.89902	20218	+1*1	96	simple	+1*1
ABD	chr16	910000	910000	0.991214	8066	+2*16	492	simple	+2*16
ABV	chr1	190000	190000	0.948966	10218	+1*1	99	simple	+1*1
ABV	chr9	400000	400000	0.975876	9888	+1*9	225	simple	+1*9
ACL	chr12	420000	990000	0.991808	8177	+1*12	531	simple	+1*12
ACT	chr1	190000	190000	0.948966	10218	+1*1	99	simple	+1*1
ACV	chr1	190000	190000	0.948966	10218	+1*1	99	simple	+1*1
ADB	chr10	710000	710000	0.991965	5751	+1*10	383	simple	+1*10
ADK	chr9	400000	400000	0.975876	9888	-1*9	225	simple	-1*9
ADL	chr1	120000	120000	0.599347	80218	+1*1	59	simple	+1*1
ADL	chr11	630000	630000	0.989297	6816	+1*11	336	simple	+1*11
ADL	chr6	180000	180000	0.749497	60161	+1*6	93	simple	+1*6
ADL	chr9	390000	390000	0.951479	19888	+1*9	224	simple	+1*9
ADP	chr11	630000	630000	0.989297	6816	+2*11	336	simple	+2*11
ADP	chr2	770000	770000	0.983166	13184	+1*2	433	simple	+1*2
ADP	chr9	400000	400000	0.975876	9888	+2*9	225	simple	+2*9
AEB	chr15	520000	1030000	0.970516	31291	+1*15	564	simple	+1*15
AEB	chr2	770000	770000	0.983166	13184	+1*2	433	simple	+1*2
AEE	chr1	190000	190000	0.948966	10218	+3*1	99	simple	+3*1
AEE	chr5	540000	540000	0.98743	6874	+1*5	304	simple	+1*5
AEE	chr8	170000	480000	0.901166	52643	+1*8	263	simple	+1*8
AEE	chr9	400000	400000	0.975876	9888	+1*9	225	simple	+1*9
AEF	chr3	130000	130000	0.453562	156620	+1*3	77	complex	+1*3c
AEL	chr5	240000	240000	0.438858	306874	-1*5	144	complex	-1*5c
AEL	chr8	120000	120000	0.225292	412643	+1*8	65	complex	+1*8c
AEM	chr11	630000	630000	0.989297	6816	+1*11	336	simple	+1*11
AEN	chr1	190000	190000	0.948966	10218	+1*1	99	simple	+1*1
AEN	chr12	420000	420000	0.420767	578177	+3*12	213	complex	+3*12c
AEN	chr3	280000	280000	0.976903	6620	+1*3	163	simple	+1*3
AEP	chr1	190000	190000	0.948966	10218	+2*1	99	simple	+2*1
AER	chr2	770000	770000	0.983166	13184	+1*2	433	simple	+1*2
AER	chr4	1490000	1490000	0.992055	11933	+1*4	818	simple	+1*4
AER	chr8	510000	510000	0.957489	22643	+1*8	291	simple	+1*8
AER	chr9	400000	400000	0.975876	9888	+1*9	225	simple	+1*9
AES	chr2	770000	770000	0.983166	13184	+1*2	433	simple	+1*2
AEV	chr7	1050000	1050000	0.989688	10940	+1*7	563	simple	+1*7
AFA	chr16	910000	910000	0.991214	8066	-1*16	492	simple	-1*16
AFC	chr14	720000	720000	0.954486	34333	-1*14	403	simple	-1*14
AFC	chr7	80000	640000	0.603239	420940	+1*7	342	complex	+1*7c
AFL	chr8	520000	520000	0.976264	12643	+1*8	294	simple	+1*8
AFM	chr1	190000	190000	0.948966	10218	+1*1	99	simple	+1*1
AFR	chr1	190000	190000	0.948966	10218	+1*1	99	simple	+1*1
AFS	chr1	190000	190000	0.948966	10218	+1*1	99	simple	+1*1
AFS	chr12	420000	990000	0.991808	8177	+1*12	531	simple	+1*12
AFS	chr13	880000	880000	0.983866	14431	+1*13	478	simple	+1*13
AFS	chr14	740000	740000	0.980999	14333	+1*14	411	simple	+1*14
AFS	chr2	770000	770000	0.983166	13184	+1*2	433	simple	+1*2
AFS	chr5	540000	540000	0.98743	6874	+1*5	304	simple	+1*5
AFS	chr7	1050000	1050000	0.989688	10940	+1*7	563	simple	+1*7
AFS	chr8	520000	520000	0.976264	12643	+1*8	294	simple	+1*8
AFT	chr1	190000	190000	0.948966	10218	+1*1	99	simple	+1*1
AFT	chr3	280000	280000	0.976903	6620	+2*3	163	simple	+2*3
AFT	chr6	230000	230000	0.957691	10161	+1*6	119	simple	+1*6
AFT	chr8	120000	120000	0.225292	412643	+1*8	65	simple	+1*8
AFT	chr9	140000	210000	0.512335	199888	+1*9	118	simple	+1*9
AFV	chr5	540000	540000	0.98743	6874	-1*5	304	simple	-1*5
AGA	chr1	190000	190000	0.948966	10218	+2*1	99	simple	+2*1
AGA	chr8	520000	520000	0.976264	12643	+2*8	294	simple	+2*8
AGC	chr1	90000	90000	0.44951	110218	+1*1	44	simple	+1*1
AGC	chr10	150000	580000	0.810338	135751	+1*10	315	simple	+1*10
AGC	chr5	170000	410000	0.749716	136874	+1*5	232	complex	+1*5c
AGC	chr7	180000	490000	0.461855	570940	+1*7	265	complex	+1*7c
AGI	chr3	120000	200000	0.697788	86620	+1*3	112	simple	+1*3
AGI	chr6	70000	70000	0.291471	170161	+1*6	30	simple	+1*6
AGI	chr9	80000	80000	0.195175	329888	+1*9	49	simple	+1*9
AGL	chr1	190000	190000	0.948966	10218	+1*1	99	simple	+1*1
AGP	chr1	190000	190000	0.948966	10218	+1*1	99	simple	+1*1
AGP	chr9	400000	400000	0.975876	9888	+1*9	225	simple	+1*9
AHD	chr1	190000	190000	0.948966	10218	+1*1	99	simple	+1*1
AHE	chr8	520000	520000	0.976264	12643	+1*8	294	simple	+1*8
AHG	chr10	540000	590000	0.824309	125751	+1*10	305	complex	+1*10c
AHI	chr14	740000	740000	0.980999	14333	+1*14	411	simple	+1*14
AHS	chr9	400000	400000	0.975876	9888	+1*9	225	simple	+1*9
AHV	chr1	190000	190000	0.948966	10218	+1*1	99	simple	+1*1
AHV	chr11	630000	630000	0.989297	6816	+1*11	336	simple	+1*11
AIE	chr9	400000	400000	0.975876	9888	+1*9	225	simple	+1*9
AIF	chr11	570000	570000	0.895078	66816	+1*11	312	complex	+1*11c
AIF	chr16	630000	630000	0.686225	288066	+1*16	343	complex	+1*16c
AII	chr1	190000	190000	0.948966	10218	+1*1	99	simple	+1*1
AIP	chr9	400000	400000	0.975876	9888	+1*9	225	simple	+1*9
AKC	chr1	190000	190000	0.948966	10218	-1*1	99	simple	-1*1
AKC	chr14	740000	740000	0.980999	14333	+1*14	411	simple	+1*14
AKC	chr3	280000	280000	0.976903	6620	-1*3	163	simple	-1*3
AKC	chr6	230000	230000	0.957691	10161	-1*6	119	simple	-1*6
AKD	chr1	190000	190000	0.948966	10218	-1*1	99	simple	-1*1
AKD	chr3	280000	280000	0.976903	6620	-1*3	163	simple	-1*3
AKD	chr6	230000	230000	0.957691	10161	-1*6	119	simple	-1*6
AKG	chr1	190000	190000	0.948966	10218	-1*1	99	simple	-1*1
AKG	chr6	230000	230000	0.957691	10161	-1*6	119	simple	-1*6
AKI	chr1	190000	190000	0.948966	10218	-1*1	99	simple	-1*1
ALC	chr1	190000	190000	0.948966	10218	-1*1	99	simple	-1*1
ALK	chr5	540000	540000	0.98743	6874	+1*5	304	simple	+1*5
ALM	chr9	400000	400000	0.975876	9888	+1*9	225	simple	+1*9
ALR	chr1	190000	190000	0.948966	10218	-1*1	99	simple	-1*1
ALR	chr11	630000	630000	0.989297	6816	+1*11	336	simple	+1*11
ALR	chr12	420000	990000	0.991808	8177	+1*12	531	simple	+1*12
ALR	chr3	280000	280000	0.976903	6620	-1*3	163	simple	-1*3
ALR	chr6	230000	230000	0.957691	10161	-1*6	119	simple	-1*6
ALV	chr11	630000	630000	0.989297	6816	+1*11	336	simple	+1*11
ALV	chr3	280000	280000	0.976903	6620	-1*3	163	simple	-1*3
ALV	chr6	230000	230000	0.957691	10161	-1*6	119	simple	-1*6
ALV	chr7	1050000	1050000	0.989688	10940	+1*7	563	simple	+1*7
AMG	chr1	190000	190000	0.948966	10218	-1*1	99	simple	-1*1
AMI	chr6	230000	230000	0.957691	10161	-1*6	119	simple	-1*6
AMK	chr7	1050000	1050000	0.989688	10940	-1*7	563	simple	-1*7
AMN	chr1	190000	190000	0.948966	10218	-2*1	99	simple	-2*1
AMN	chr3	200000	200000	0.697788	86620	-1*3	120	simple	-1*3
AMN	chr6	230000	230000	0.957691	10161	-2*6	119	simple	-2*6
AMN	chr8	110000	320000	0.600778	212643	-1*8	181	simple	-1*8
AMN	chr9	400000	400000	0.975876	9888	-1*9	225	simple	-1*9
ANA	chr12	300000	690000	0.69126	308177	+1*12	363	simple	+1*12
ANM	chr6	220000	220000	0.916052	20161	-1*6	116	simple	-1*6
ANT	chr8	520000	520000	0.976264	12643	+1*8	294	simple	+1*8
ANV	chr8	520000	520000	0.976264	12643	+1*8	294	simple	+1*8
APD	chr9	400000	400000	0.975876	9888	+1*9	225	simple	+1*9
APE	chr11	630000	630000	0.989297	6816	+1*11	336	simple	+1*11
APE	chr3	280000	280000	0.976903	6620	+1*3	163	simple	+1*3
API	chr8	520000	520000	0.976264	12643	+1*8	294	simple	+1*8
API	chr9	400000	400000	0.975876	9888	+1*9	225	simple	+1*9
APM	chr9	400000	400000	0.975876	9888	+1*9	225	simple	+1*9
APN	chr1	60000	60000	0.299673	140218	-1*1	24	complex	-1*1c
APP	chr10	410000	660000	0.922108	55751	+1*10	354	simple	+1*10
APP	chr12	140000	220000	0.220402	778177	+1*12	102	simple	+1*12
APP	chr9	400000	400000	0.975876	9888	+1*9	225	simple	+1*9
APR	chr9	400000	400000	0.975876	9888	+1*9	225	simple	+1*9
APS	chr1	190000	190000	0.948966	10218	+2*1	99	simple	+2*1
APS	chr14	740000	740000	0.980999	14333	+1*14	411	simple	+1*14
APS	chr8	520000	520000	0.976264	12643	+1*8	294	simple	+1*8
APT	chr14	740000	740000	0.980999	14333	+1*14	411	simple	+1*14
AQD	chr8	520000	520000	0.976264	12643	+1*8	294	simple	+1*8
AQH	chr3	280000	280000	0.976903	6620	+1*3	163	simple	+1*3
AQM	chr16	910000	910000	0.991214	8066	+1*16	492	simple	+1*16
AQM	chr9	390000	390000	0.951479	19888	+1*9	224	simple	+1*9
AQP	chr1	190000	190000	0.948966	10218	+1*1	99	simple	+1*1
AQP	chr9	400000	400000	0.975876	9888	+1*9	225	simple	+1*9
AQQ	chr14	740000	740000	0.980999	14333	+1*14	411	simple	+1*14
AQQ	chr9	400000	400000	0.975876	9888	+1*9	225	simple	+1*9
AQR	chr11	570000	570000	0.895078	66816	+1*11	312	complex	+1*11c
AQS	chr1	150000	150000	0.749183	50218	+1*1	81	complex	+1*1c
AQT	chr12	410000	410000	0.410749	588177	+1*12	206	complex	+1*12c
AQT	chr14	170000	170000	0.225365	584333	-1*14	93	complex	-1*14c
AQT	chr2	460000	460000	0.587346	323184	+1*2	241	complex	+1*2c
AQT	chr3	180000	180000	0.628009	106620	-1*3	104	complex	-1*3c
AQT	chr6	230000	230000	0.957691	10161	+2*6	119	simple	+2*6
ARA	chr1	180000	180000	0.89902	20218	+1*1	96	simple	+1*1
ARA	chr15	510000	940000	0.885714	121291	+1*15	525	simple	+1*15
ARA	chr8	520000	520000	0.976264	12643	+1*8	294	simple	+1*8
ARA	chr9	100000	100000	0.243969	309888	-1*9	59	complex	-1*9c
ARB	chr10	710000	710000	0.991965	5751	-1*10	383	simple	-1*10
ARB	chr8	520000	520000	0.976264	12643	+1*8	294	simple	+1*8
ARC	chr14	740000	740000	0.980999	14333	+1*14	411	simple	+1*14
ARE	chr12	160000	280000	0.280511	718177	+1*12	131	simple	+1*12
ARE	chr14	190000	360000	0.477243	394333	+1*14	192	simple	+1*14
ARE	chr3	280000	280000	0.976903	6620	+1*3	163	simple	+1*3
ARE	chr6	200000	200000	0.832775	40161	+1*6	94	complex	+1*6c
ARE	chr9	400000	400000	0.975876	9888	+4*9	225	simple	+4*9
ARH	chr1	190000	190000	0.948966	10218	+1*1	99	simple	+1*1
ARI	chr1	190000	190000	0.948966	10218	+2*1	99	simple	+2*1
ARI	chr2	770000	770000	0.983166	13184	+1*2	433	simple	+1*2
ARK	chr13	880000	880000	0.983866	14431	+1*13	478	simple	+1*13
ARK	chr8	520000	520000	0.976264	12643	+1*8	294	simple	+1*8
ARL	chr1	190000	190000	0.948966	10218	+1*1	99	simple	+1*1
ARN	chr1	80000	80000	0.399564	120218	+1*1	39	simple	+1*1
ARN	chr3	140000	140000	0.488452	146620	+1*3	84	simple	+1*3
ARN	chr6	60000	60000	0.249832	180161	+1*6	27	simple	+1*6
ARP	chr11	630000	630000	0.989297	6816	+1*11	336	simple	+1*11
ARP	chr15	1050000	1050000	0.989361	11291	+1*15	575	simple	+1*15
ARP	chr16	410000	410000	0.446591	508066	+2*16	224	complex	+2*16c
ARP	chr4	1490000	1490000	0.992055	11933	+1*4	818	simple	+1*4
ARR	chr1	190000	190000	0.948966	10218	+1*1	99	simple	+1*1
ARR	chr3	280000	280000	0.976903	6620	+1*3	163	simple	+1*3
ARS	chr1	190000	190000	0.948966	10218	+1*1	99	simple	+1*1
ARV	chr1	190000	190000	0.948966	10218	+1*1	99	simple	+1*1
ASA	chr9	400000	400000	0.975876	9888	+1*9	225	simple	+1*9
ASB	chr9	90000	90000	0.219572	319888	+3*9	54	complex	+3*9c
ASC	chr1	190000	190000	0.948966	10218	+2*1	99	simple	+2*1
ASG	chr10	710000	710000	0.991965	5751	+1*10	383	simple	+1*10
ASG	chr2	770000	770000	0.983166	13184	+2*2	433	simple	+2*2
ASG	chr3	190000	190000	0.662899	96620	+1*3	111	complex	+1*3c
ASG	chr8	520000	520000	0.976264	12643	+1*8	294	simple	+1*8
ASH	chr1	190000	190000	0.948966	10218	-1*1	99	simple	-1*1
ASH	chr14	740000	740000	0.980999	14333	-1*14	411	simple	-1*14
ASH	chr16	910000	910000	0.991214	8066	+1*16	492	simple	+1*16
ASH	chr5	540000	540000	0.98743	6874	-1*5	304	simple	-1*5
ASH	chr7	1050000	1050000	0.989688	10940	-1*7	563	simple	-1*7
ASH	chr8	520000	520000	0.976264	12643	-1*8	294	simple	-1*8
ASH	chr9	400000	400000	0.975876	9888	+1*9	225	simple	+1*9
ASL	chr2	770000	770000	0.983166	13184	+1*2	433	simple	+1*2
ASL	chr9	400000	400000	0.975876	9888	+1*9	225	simple	+1*9
ASM	chr1	190000	190000	0.948966	10218	+1*1	99	simple	+1*1
ASM	chr10	530000	530000	0.740481	185751	+1*10	273	complex	+1*10c
ASM	chr16	910000	910000	0.991214	8066	+1*16	492	simple	+1*16
ASM	chr6	160000	160000	0.66622	80161	+2*6	86	complex	+2*6c
ASM	chr9	400000	400000	0.975876	9888	+1*9	225	simple	+1*9
ASN	chr1	130000	130000	0.649292	70218	+1*1	67	simple	+1*1
ASV	chr9	400000	400000	0.975876	9888	+1*9	225	simple	+1*9
ATC	chr11	630000	630000	0.989297	6816	+1*11	336	simple	+1*11
ATQ	chr11	630000	630000	0.989297	6816	+1*11	336	simple	+1*11
ATQ	chr9	400000	400000	0.975876	9888	+2*9	225	simple	+2*9
AVC	chr1	190000	190000	0.948966	10218	-1*1	99	simple	-1*1
AVC	chr15	1050000	1050000	0.989361	11291	+1*15	575	simple	+1*15
AVC	chr9	400000	400000	0.975876	9888	+1*9	225	simple	+1*9
AVD	chr11	630000	630000	0.989297	6816	+1*11	336	simple	+1*11
AVD	chr3	280000	280000	0.976903	6620	+1*3	163	simple	+1*3
AVH	chr6	230000	230000	0.957691	10161	+1*6	119	simple	+1*6
AVL	chr3	280000	280000	0.976903	6620	+1*3	163	simple	+1*3
AVM	chr11	630000	630000	0.989297	6816	+1*11	336	simple	+1*11
AVM	chr3	280000	280000	0.976903	6620	+1*3	163	simple	+1*3
AVP	chr14	710000	710000	0.941229	44333	-1*14	399	simple	-1*14
AVQ	chr4	1490000	1490000	0.992055	11933	+1*4	818	simple	+1*4
AVR	chr1	70000	110000	0.549401	90218	+1*1	55	simple	+1*1
AVR	chr15	950000	950000	0.895136	111291	-1*15	526	simple	-1*15
AVS	chr12	250000	940000	0.941717	58177	+1*12	499	simple	+1*12
AVS	chr13	660000	810000	0.905604	84431	+1*13	443	simple	+1*13
AVT	chr2	770000	770000	0.983166	13184	+1*2	433	simple	+1*2
AVT	chr5	540000	540000	0.98743	6874	+1*5	304	simple	+1*5
BBC	chr4	630000	630000	0.419459	871933	+1*4	357	complex	+1*4c
BBC	chr7	1050000	1050000	0.989688	10940	+1*7	563	simple	+1*7
BBD	chr8	520000	520000	0.976264	12643	+1*8	294	simple	+1*8
BBE	chr8	520000	520000	0.976264	12643	+1*8	294	simple	+1*8
BBG	chr1	190000	190000	0.948966	10218	-1*1	99	simple	-1*1
BBG	chr10	710000	710000	0.991965	5751	-1*10	383	simple	-1*10
BBG	chr14	720000	720000	0.954486	34333	-1*14	403	simple	-1*14
BBG	chr16	890000	890000	0.969429	28066	-1*16	484	simple	-1*16
BBG	chr3	130000	130000	0.453562	156620	-1*3	77	complex	-1*3c
BBG	chr6	230000	230000	0.957691	10161	-1*6	119	simple	-1*6
BBG	chr8	520000	520000	0.976264	12643	-1*8	294	simple	-1*8
BBL	chr12	420000	990000	0.991808	8177	+1*12	531	simple	+1*12
BBL	chr14	740000	740000	0.980999	14333	+1*14	411	simple	+1*14
BBL	chr5	540000	540000	0.98743	6874	+1*5	304	simple	+1*5
BBL	chr8	520000	520000	0.976264	12643	+1*8	294	simple	+1*8
BBL	chr9	400000	400000	0.975876	9888	+1*9	225	simple	+1*9
BBV	chr3	280000	280000	0.976903	6620	+1*3	163	simple	+1*3
BCI	chr4	500000	1210000	0.805628	291933	+1*4	681	simple	+1*4
BCR	chr1	80000	150000	0.749183	50218	+1*1	78	simple	+1*1
BCR	chr8	520000	520000	0.976264	12643	+1*8	294	simple	+1*8
BDA	chr1	180000	180000	0.89902	20218	+1*1	96	simple	+1*1
BDC	chr1	190000	190000	0.948966	10218	+1*1	99	simple	+1*1
BDC	chr8	460000	460000	0.863618	72643	+2*8	262	complex	+2*8c
BDE	chr3	280000	280000	0.976903	6620	-1*3	163	simple	-1*3
BDF	chr1	180000	180000	0.89902	20218	+1*1	96	simple	+1*1
BDF	chr8	450000	450000	0.844844	82643	+2*8	259	complex	+2*8c
BDG	chr1	190000	190000	0.948966	10218	+1*1	99	simple	+1*1
BDG	chr8	460000	460000	0.863618	72643	+2*8	262	complex	+2*8c
BDI	chr1	180000	180000	0.89902	20218	+1*1	96	simple	+1*1
BDK	chr1	190000	190000	0.948966	10218	+1*1	99	simple	+1*1
BEC	chr12	400000	940000	0.941717	58177	+1*12	496	simple	+1*12
BEG	chr16	910000	910000	0.991214	8066	+1*16	492	simple	+1*16
BEI	chr1	80000	140000	0.699238	60218	+1*1	71	simple	+1*1
BFE	chr14	740000	740000	0.980999	14333	-1*14	411	simple	-1*14
BFM	chr13	880000	880000	0.983866	14431	-1*13	478	simple	-1*13
BFM	chr16	910000	910000	0.991214	8066	-1*16	492	simple	-1*16
BFN	chr10	700000	700000	0.977994	15751	+1*10	378	simple	+1*10
BFV	chr11	630000	630000	0.989297	6816	+1*11	336	simple	+1*11
BGA	chr11	450000	450000	0.706641	186816	+2*11	246	complex	+2*11c
BGE	chr4	220000	220000	0.146478	1281933	+1*4	116	complex	+1*4c
BGG	chr11	630000	630000	0.989297	6816	+1*11	336	simple	+1*11
BGR	chr12	420000	990000	0.991808	8177	+1*12	531	simple	+1*12
BGS	chr10	710000	710000	0.991965	5751	+1*10	383	simple	+1*10
BHE	chr14	740000	740000	0.980999	14333	+1*14	411	simple	+1*14
BIG	chr1	190000	190000	0.948966	10218	-1*1	99	simple	-1*1
BIP	chr8	510000	510000	0.957489	22643	+1*8	291	simple	+1*8
BIQ	chr3	280000	280000	0.976903	6620	+1*3	163	simple	+1*3
BKP	chr8	520000	520000	0.976264	12643	+1*8	294	simple	+1*8
BLQ	chr11	630000	630000	0.989297	6816	+1*11	336	simple	+1*11
BMD	chr8	110000	110000	0.206517	422643	+1*8	59	complex	+1*8c
BME	chr9	400000	400000	0.975876	9888	+1*9	225	simple	+1*9
BMF	chr1	180000	180000	0.89902	20218	+1*1	96	simple	+1*1
BMF	chr10	310000	310000	0.433112	405751	+1*10	165	complex	+1*10c
BMF	chr16	380000	380000	0.413914	538066	+1*16	212	complex	+1*16c
BMG	chr1	180000	180000	0.89902	20218	+1*1	96	simple	+1*1
BMG	chr9	100000	100000	0.243969	309888	+1*9	59	complex	+1*9c
BML	chr10	710000	710000	0.991965	5751	-1*10	383	simple	-1*10
BML	chr6	230000	230000	0.957691	10161	+2*6	119	simple	+2*6
BML	chr7	1050000	1050000	0.989688	10940	-1*7	563	simple	-1*7
BMM	chr1	190000	190000	0.948966	10218	-1*1	99	simple	-1*1
BMM	chr13	340000	860000	0.961505	34431	+1*13	473	simple	+1*13
BMM	chr15	480000	920000	0.866869	141291	+1*15	516	simple	+1*15
BMM	chr6	230000	230000	0.957691	10161	-1*6	119	simple	-1*6
BMM	chr7	70000	960000	0.904858	100940	+1*7	507	simple	+1*7
BMM	chr9	400000	400000	0.975876	9888	-1*9	225	simple	-1*9
BMQ	chr1	160000	160000	0.799129	40218	+1*1	87	simple	+1*1
BMQ	chr11	630000	630000	0.989297	6816	+1*11	336	simple	+1*11
BMQ	chr12	300000	800000	0.801461	198177	+1*12	419	simple	+1*12
BMQ	chr13	110000	790000	0.883243	104431	+1*13	438	simple	+1*13
BMQ	chr6	230000	230000	0.957691	10161	+1*6	119	simple	+1*6
BMQ	chr7	70000	940000	0.886007	120940	+1*7	500	simple	+1*7
BMQ	chr9	400000	400000	0.975876	9888	+1*9	225	simple	+1*9
BPA	chr8	510000	510000	0.957489	22643	+1*8	291	simple	+1*8
BPG	chr1	190000	190000	0.948966	10218	+1*1	99	simple	+1*1
BPH	chr1	190000	190000	0.948966	10218	+1*1	99	simple	+1*1
BPI	chr1	190000	190000	0.948966	10218	+2*1	99	simple	+2*1
BPI	chr12	420000	980000	0.98179	18177	+1*12	523	simple	+1*12
BPP	chr1	190000	190000	0.948966	10218	+1*1	99	simple	+1*1
BRL	chr11	630000	630000	0.989297	6816	+1*11	336	simple	+1*11
BRP	chr1	190000	190000	0.948966	10218	+1*1	99	simple	+1*1
BRP	chr3	260000	260000	0.907124	26620	-1*3	152	simple	-1*3
BRQ	chr1	190000	190000	0.948966	10218	-1*1	99	simple	-1*1
BRQ	chr10	710000	710000	0.991965	5751	-1*10	383	simple	-1*10
BRQ	chr13	880000	880000	0.983866	14431	+1*13	478	simple	+1*13
BRQ	chr14	330000	420000	0.556783	334333	-1*14	226	complex	-1*14c
BRQ	chr5	540000	540000	0.98743	6874	-1*5	304	simple	-1*5
BRQ	chr9	400000	400000	0.975876	9888	+2*9	225	simple	+2*9
BSI	chr1	190000	190000	0.948966	10218	+1*1	99	simple	+1*1
BSI	chr14	740000	740000	0.980999	14333	-1*14	411	simple	-1*14
BSI	chr9	400000	400000	0.975876	9888	+1*9	225	simple	+1*9
BTB	chr1	180000	180000	0.89902	20218	+1*1	96	simple	+1*1
BTB	chr11	500000	500000	0.785156	136816	+1*11	273	complex	+1*11c
BTD	chr10	710000	710000	0.991965	5751	+1*10	383	simple	+1*10
BTE	chr6	60000	60000	0.249832	180161	+1*6	27	simple	+1*6
BTF	chr1	190000	190000	0.948966	10218	+1*1	99	simple	+1*1
BTF	chr9	400000	400000	0.975876	9888	+1*9	225	simple	+1*9
BTS	chr11	630000	630000	0.989297	6816	+1*11	336	simple	+1*11
BVK	chr1	70000	150000	0.749183	50218	+1*1	80	simple	+1*1
CAC	chr1	160000	160000	0.799129	40218	+1*1	87	simple	+1*1
CAH	chr4	90000	1040000	0.692441	461933	+1*4	587	simple	+1*4
CAK	chr16	560000	560000	0.609978	358066	+1*16	302	complex	+1*16c
CAN	chr9	400000	400000	0.975876	9888	+1*9	225	simple	+1*9
CAV	chr3	280000	280000	0.976903	6620	+1*3	163	simple	+1*3
CBF	chr9	400000	400000	0.975876	9888	+1*9	225	simple	+1*9
CCH	chr16	420000	880000	0.958537	38066	+1*16	473	simple	+1*16
CDC	chr5	540000	540000	0.98743	6874	+1*5	304	simple	+1*5
CDN	chr1	180000	180000	0.89902	20218	+2*1	96	simple	+2*1
CDN	chr3	280000	280000	0.976903	6620	+2*3	163	simple	+2*3
CED	chr8	520000	520000	0.976264	12643	+1*8	294	simple	+1*8
CEN	chr12	420000	990000	0.991808	8177	+1*12	531	simple	+1*12
CEN	chr14	740000	740000	0.980999	14333	+1*14	411	simple	+1*14
CEP	chr8	520000	520000	0.976264	12643	+1*8	294	simple	+1*8
CES	chr1	190000	190000	0.948966	10218	-1*1	99	simple	-1*1
CET	chr9	400000	400000	0.975876	9888	+1*9	225	simple	+1*9
CFB	chr9	400000	400000	0.975876	9888	+2*9	225	simple	+2*9
CFH	chr1	190000	190000	0.948966	10218	-1*1	99	simple	-1*1
CFH	chr7	1050000	1050000	0.989688	10940	-1*7	563	simple	-1*7
CFN	chr2	640000	640000	0.817177	143184	+1*2	352	simple	+1*2
CFN	chr9	390000	390000	0.951479	19888	+1*9	224	simple	+1*9
CFS	chr2	770000	770000	0.983166	13184	+1*2	433	simple	+1*2
CFS	chr6	230000	230000	0.957691	10161	-1*6	119	simple	-1*6
CFT	chr5	540000	540000	0.98743	6874	+1*5	304	simple	+1*5
CFT	chr9	390000	390000	0.951479	19888	+1*9	224	simple	+1*9
CFV	chr1	190000	190000	0.948966	10218	+1*1	99	simple	+1*1
CFV	chr4	1490000	1490000	0.992055	11933	+1*4	818	simple	+1*4
CHH	chr7	600000	990000	0.933135	70940	+1*7	530	simple	+1*7
CHK	chr9	400000	400000	0.975876	9888	+1*9	225	simple	+1*9
CHL	chr13	880000	880000	0.983866	14431	+1*13	478	simple	+1*13
CHL	chr2	770000	770000	0.983166	13184	+1*2	433	simple	+1*2
CHS	chr14	140000	140000	0.185594	614333	-1*14	77	complex	-1*14c
CHV	chr11	630000	630000	0.989297	6816	+1*11	336	simple	+1*11
CHV	chr16	910000	910000	0.991214	8066	+1*16	492	simple	+1*16
CHV	chr9	400000	400000	0.975876	9888	+1*9	225	simple	+1*9
CIE	chr1	190000	190000	0.948966	10218	+2*1	99	simple	+2*1
CIE	chr5	80000	80000	0.146286	466874	+1*5	47	simple	+1*5
CIE	chr6	70000	70000	0.291471	170161	+1*6	30	simple	+1*6
CIE	chr8	100000	480000	0.901166	52643	-1*8	276	simple	-1*8
CIH	chr3	140000	140000	0.488452	146620	+2*3	84	complex	+2*3c
CII	chr7	750000	750000	0.70692	310940	+1*7	408	complex	+1*7c
CIK	chr11	630000	630000	0.989297	6816	+1*11	336	simple	+1*11
CIM	chr9	400000	400000	0.975876	9888	+2*9	225	simple	+2*9
CIP	chr11	630000	630000	0.989297	6816	+1*11	336	simple	+1*11
CIP	chr3	280000	280000	0.976903	6620	-1*3	163	simple	-1*3
CIP	chr7	100000	950000	0.895432	110940	+1*7	507	simple	+1*7
CIQ	chr3	280000	280000	0.976903	6620	-1*3	163	simple	-1*3
CKR	chr6	230000	230000	0.957691	10161	+1*6	119	simple	+1*6
CKS	chr15	1030000	1030000	0.970516	31291	+1*15	565	simple	+1*15
CKS	chr16	910000	910000	0.991214	8066	-1*16	492	simple	-1*16
CLA	chr14	740000	740000	0.980999	14333	-1*14	411	simple	-1*14
CLC	chr3	280000	280000	0.976903	6620	+2*3	163	simple	+2*3
CLD	chr3	280000	280000	0.976903	6620	+2*3	163	simple	+2*3
CLH	chr13	420000	800000	0.894423	94431	+1*13	428	simple	+1*13
CLH	chr15	480000	750000	0.706686	311291	+1*15	425	complex	+1*15c
CLH	chr2	440000	740000	0.944861	43184	+1*2	414	simple	+1*2
CLK	chr9	400000	400000	0.975876	9888	+1*9	225	simple	+1*9
CLM	chr3	280000	280000	0.976903	6620	+1*3	163	simple	+1*3
CLQ	chr1	190000	190000	0.948966	10218	+1*1	99	simple	+1*1
CLT	chr9	400000	400000	0.975876	9888	+1*9	225	simple	+1*9
CLV	chr3	280000	280000	0.976903	6620	+1*3	163	simple	+1*3
CLV	chr9	400000	400000	0.975876	9888	+1*9	225	simple	+1*9
CMB	chr11	630000	630000	0.989297	6816	+1*11	336	simple	+1*11
CMC	chr14	740000	740000	0.980999	14333	+1*14	411	simple	+1*14
CMD	chr3	280000	280000	0.976903	6620	+1*3	163	simple	+1*3
CMD	chr9	400000	400000	0.975876	9888	+1*9	225	simple	+1*9
CME	chr9	400000	400000	0.975876	9888	+1*9	225	simple	+1*9
CMF	chr3	280000	280000	0.976903	6620	+1*3	163	simple	+1*3
CMG	chr1	190000	190000	0.948966	10218	-1*1	99	simple	-1*1
CMG	chr6	150000	150000	0.624581	90161	+1*6	81	complex	+1*6c
CMG	chr8	510000	510000	0.957489	22643	+1*8	291	simple	+1*8
CML	chr1	190000	190000	0.948966	10218	-1*1	99	simple	-1*1
CMM	chr3	280000	280000	0.976903	6620	+1*3	163	simple	+1*3
CMN	chr1	190000	190000	0.948966	10218	+1*1	99	simple	+1*1
CNL	chr3	280000	280000	0.976903	6620	+1*3	163	simple	+1*3
CNV	chr6	230000	230000	0.957691	10161	+1*6	119	simple	+1*6
CPB	chr3	280000	280000	0.976903	6620	+1*3	163	simple	+1*3
CPD	chr8	520000	520000	0.976264	12643	+1*8	294	simple	+1*8
CPE	chr1	190000	190000	0.948966	10218	+1*1	99	simple	+1*1
CPF	chr8	140000	280000	0.52568	252643	+1*8	152	simple	+1*8
CPF	chr9	150000	250000	0.609923	159888	+1*9	138	simple	+1*9
CPQ	chr11	630000	630000	0.989297	6816	+1*11	336	simple	+1*11
CPR	chr12	360000	760000	0.761388	238177	+1*12	396	simple	+1*12
CPT	chr9	400000	400000	0.975876	9888	+1*9	225	simple	+1*9
CQQ	chr3	280000	280000	0.976903	6620	+1*3	163	simple	+1*3
CQR	chr3	280000	280000	0.976903	6620	+1*3	163	simple	+1*3
CRA	chr1	190000	190000	0.948966	10218	-1*1	99	simple	-1*1
CRI	chr4	250000	550000	0.366195	951933	+1*4	309	simple	+1*4
CRI	chr8	510000	510000	0.957489	22643	+1*8	291	simple	+1*8
SACE_YAP	chr9	400000	400000	0.975876	9888	+2*9	225	simple	+2*9
SACE_YAU	chr1	190000	190000	0.948966	10218	+1*1	99	simple	+1*1
SACE_YBP	chr1	190000	190000	0.948966	10218	+1*1	99	simple	+1*1
SACE_YCD	chr1	180000	180000	0.89902	20218	+2*1	96	simple	+2*1
SACE_YCG	chr1	190000	190000	0.948966	10218	+1*1	99	simple	+1*1
SACE_YCI	chr9	400000	400000	0.975876	9888	+2*9	225	simple	+2*9
SACE_YCV	chr8	520000	520000	0.976264	12643	+2*8	294	simple	+2*8
SACE_YDA	chr1	150000	150000	0.749183	50218	+1*1	84	simple	+1*1
SACE_YDB	chr1	190000	190000	0.948966	10218	+1*1	99	simple	+1*1
SACE_YDH	chr1	190000	190000	0.948966	10218	+1*1	99	simple	+1*1
SACE_YDH	chr11	630000	630000	0.989297	6816	+2*11	336	simple	+2*11
SACE_YDJ	chr1	190000	190000	0.948966	10218	+1*1	99	simple	+1*1
SACE_YDJ	chr6	230000	230000	0.957691	10161	+1*6	119	simple	+1*6
SACE_YDK	chr1	190000	190000	0.948966	10218	+1*1	99	simple	+1*1
SACE_YDK	chr6	230000	230000	0.957691	10161	+1*6	119	simple	+1*6
AEB	chr3	180000	180000	0.628009	106620	+2*3	100	complex	+2*3c
AFT	chr12	570000	570000	0.571041	428177	-1*12	318	complex	-1*12c
AFT	chr4	400000	450000	0.299614	1051933	-1*4	221	complex	-1*4c
AFV	chr3	110000	110000	0.383783	176620	+2*3	66	complex	+2*3c
AGA	chr16	360000	360000	0.392129	558066	+2*16	194	complex	+2*16c
AGC	chr8	150000	150000	0.281615	382643	+1*8	81	complex	+1*8c
AIF	chr14	590000	590000	0.782148	164333	+1*14	328	complex	+1*14c
AIF	chr4	680000	680000	0.45275	821933	+1*4	372	complex	+1*4c
AQR	chr14	590000	590000	0.782148	164333	+1*14	328	complex	+1*14c
AQT	chr16	240000	240000	0.261419	678066	+1*16	133	complex	+1*16c
ARN	chr13	180000	180000	0.201245	714431	+1*13	93	complex	+1*13c
ARR	chr5	120000	120000	0.219429	426874	+1*5	72	complex	+1*5c
ARS	chr7	310000	310000	0.292194	750940	+1*7	164	complex	+1*7c
ASH	chr3	170000	170000	0.59312	116620	+1*3	96	complex	+1*3c
ASM	chr5	130000	130000	0.237715	416874	+1*5	62	complex	+1*5c
ASM	chr8	410000	410000	0.769746	122643	+1*8	234	complex	+1*8c
ATC	chr15	290000	290000	0.273252	771291	+1*15	157	complex	+1*15c
ATC	chr3	110000	110000	0.383783	176620	-1*3	66	complex	-1*3c
BBC	chr12	570000	850000	0.851552	148177	+1*12	466	complex	+1*12c
BDC	chr7	220000	220000	0.207363	840940	+1*7	111	complex	+1*7c
BDG	chr7	220000	220000	0.207363	840940	+1*7	112	complex	+1*7c
BMG	chr10	160000	160000	0.223541	555751	+1*10	74	complex	+1*10c
BMG	chr7	380000	380000	0.358173	680940	+1*7	205	complex	+1*7c
BRQ	chr7	150000	150000	0.141384	910940	+1*7	73	complex	+1*7c
BSI	chr4	210000	210000	0.13982	1291933	+1*4	126	complex	+1*4c
BSI	chr7	370000	370000	0.348747	690940	-1*7	192	complex	-1*7c
BTB	chr5	310000	310000	0.566858	236874	+1*5	166	complex	+1*5c
CAK	chr15	150000	150000	0.141337	911291	+1*15	80	complex	+1*15c
CFN	chr11	130000	130000	0.204141	506816	+1*11	62	complex	+1*11c
CFS	chr3	110000	110000	0.383783	176620	+3*3	66	complex	+3*3c
CHH	chr11	140000	140000	0.219844	496816	+3*11	68	complex	+3*11c
CHS	chr7	200000	200000	0.188512	860940	+1*7	104	complex	+1*7c
CIE	chr7	270000	460000	0.433578	600940	-1*7	233	complex	-1*7c
CIE	chr7	430000	430000	0.405301	630940	+1*7	237	complex	+1*7c
CIH	chr4	590000	590000	0.392827	911933	+1*4	313	complex	+1*4c
CIH	chr8	120000	120000	0.225292	412643	+1*8	69	complex	+1*8c
CLH	chr5	150000	150000	0.274286	396874	+1*5	70	complex	+1*5c
CMF	chr14	240000	240000	0.318162	514333	+1*14	126	complex	+1*14c
CMF	chr4	170000	170000	0.113187	1331933	+1*4	84	complex	+1*4c
CMG	chr3	160000	160000	0.55823	126620	+1*3	90	complex	+1*3c
CMG	chr4	180000	180000	0.119846	1321933	+1*4	88	complex	+1*4c
