## Supplemental Table 11 for "142 telomere-to-telomere assemblies reveal the genome structural landscape in *Saccharomyces cerevisiae*"

### Sheet: Table_annotation_stats
strain_name	standardized_name	assembly	assembly.type	sequenced_as	original_Zygosity	mean_telomere_length	project	centromere	subtelomere	gene	mRNA	exon	CDS	tRNA	X_element	X_element_partial	Y_prime_element	Y_prime_element_partial	TY1	TY2	TY3	TY4	TY5	TSU4	TY1_truncated	TY2_truncated	TY3_truncated	TY4_truncated	TY5_truncated	TSU4_truncated	TY1.TY2_soloLTR	TY3_soloLTR	TY4/TSU4_soloLTR	TY5_soloLTR	pseudogenic_transcript
CBS422a	AAB	AAB	haploid/collapsed assemblies	haploid	homozygous	308.77272727272725	de novo sequenced and assembled	16	32	5722	5722	6098	6098	276	19	5	7	0	8	15	19	1	1	0	4	0	1	1	0	0	191	47	13	5	11
CBS2165a	AAC	AAC_collapsed	haploid/collapsed assemblies	diploid	heterozygous	321.84375	de novo sequenced and assembled	16	32	5765	5765	6202	6202	273	32	4	29	0	13	20	0	1	0	0	4	0	0	1	0	0	182	38	9	10	14
CBS2165a	AAC	AAC_HP1	diploid assemblies	diploid	heterozygous	319.7741935483871	de novo sequenced and assembled	16	32	5733	5733	6177	6177	273	30	6	28	0	10	15	0	1	0	0	4	1	0	1	0	0	167	40	13	11	17
CBS2165a	AAC	AAC_HP2	diploid assemblies	diploid	heterozygous	308.25	de novo sequenced and assembled	16	32	5597	5597	5985	5985	272	25	2	20	0	12	22	0	0	0	0	4	0	0	1	0	0	183	37	8	5	17
CLIB382_1b	AAR	AAR	haploid/collapsed assemblies	haploid	homozygous	272.93333333333334	de novo sequenced and assembled	16	32	5750	5750	6128	6128	275	27	6	15	1	7	12	3	0	1	0	4	0	0	1	0	0	179	39	13	6	10
YJM326_b	ABA	ABA	haploid/collapsed assemblies	haploid	homozygous	319.48275862068965	de novo sequenced and assembled	16	32	5779	5779	6164	6164	278	28	4	18	3	22	9	7	3	1	0	5	0	0	1	0	0	180	40	15	3	15
YJM454_1b	ABH	ABH	haploid/collapsed assemblies	haploid	homozygous	116.45833333333333	Re-assembled from public sequences	16	32	5710	5710	6086	6086	273	30	7	6	0	6	9	6	5	2	0	5	0	0	1	0	0	175	30	16	10	17
EM93_3	ACA	ACA	haploid/collapsed assemblies	haploid	homozygous	418.40625	de novo sequenced and assembled	16	32	5781	5781	6135	6135	273	32	2	21	0	25	12	1	0	2	0	3	0	0	1	0	0	178	31	20	7	10
CLIB483_1b	ACH	ACH	haploid/collapsed assemblies	haploid	homozygous	362.3125	de novo sequenced and assembled	16	32	5784	5784	6152	6152	276	29	4	13	0	20	13	0	1	1	0	4	2	0	1	0	0	182	40	14	4	8
PW5_b	ADE	ADE	haploid/collapsed assemblies	haploid	homozygous	386.4375	de novo sequenced and assembled	16	32	5647	5647	6004	6004	277	32	4	0	0	1	0	0	0	0	0	3	0	0	1	0	0	207	48	15	11	12
YJM981_b	ADI	ADI	haploid/collapsed assemblies	haploid	homozygous	453.1666666666667	de novo sequenced and assembled	16	32	6187	6187	6602	6602	275	31	4	94	60	0	10	0	0	2	0	4	0	0	1	0	0	170	47	11	6	31
CLIB324_2	ADM	ADM_collapsed	haploid/collapsed assemblies	diploid	heterozygous	112.66666666666667	Re-assembled from public sequences	16	32	5941	5941	6487	6487	276	22	4	17	3	17	10	1	1	0	0	8	0	0	1	0	0	164	37	11	6	41
CLIB324_2	ADM	ADM_HP1	diploid assemblies	diploid	heterozygous	161.2	Re-assembled from public sequences	16	0	5445	5445	5818	5818	257	15	2	13	2	5	5	1	0	0	0	12	0	0	2	0	0	155	31	18	3	17
CLIB324_2	ADM	ADM_HP2	diploid assemblies	diploid	heterozygous	74	Re-assembled from public sequences	16	0	5194	5194	5555	5555	252	9	3	4	1	19	6	1	1	0	0	6	0	0	1	0	0	148	39	13	4	23
K12_2	ADQ	ADQ	haploid/collapsed assemblies	haploid	homozygous	39.18181818181818	Re-assembled from public sequences	16	32	5690	5690	6078	6078	275	32	3	7	0	8	8	1	2	1	0	4	0	0	1	1	0	166	24	20	6	9
T73_1b	ADS	ADS	haploid/collapsed assemblies	diploid	homozygous	78.08333333333333	Re-assembled from public sequences	16	32	5659	5659	6034	6034	275	26	4	5	0	2	9	0	0	2	0	4	0	0	1	0	0	169	46	10	3	13
CBS7962	AEG	AEG	haploid/collapsed assemblies	haploid	homozygous	69	Re-assembled from public sequences	16	32	5766	5766	6145	6145	274	30	5	14	3	16	7	3	1	2	0	6	0	0	1	0	0	172	34	15	4	9
CBS7964	AEH	AEH	haploid/collapsed assemblies	haploid	homozygous	327.6896551724138	de novo sequenced and assembled	16	32	5767	5767	6155	6155	277	30	3	21	1	18	14	4	1	2	0	3	0	0	1	0	0	169	41	13	8	10
CBS1394	AEL	AEL_collapsed	haploid/collapsed assemblies	diploid	heterozygous	312.2692307692308	de novo sequenced and assembled	16	32	5857	5857	6323	6323	273	28	5	31	0	11	19	0	1	0	0	9	0	0	1	0	0	177	30	19	3	35
CBS1394	AEL	AEL_HP1	diploid assemblies	diploid	heterozygous	413.6521739130435	de novo sequenced and assembled	16	0	5689	5689	6079	6079	274	23	4	18	1	5	23	1	1	0	0	5	0	0	1	0	0	171	30	15	3	28
CBS1394	AEL	AEL_HP2	diploid assemblies	diploid	heterozygous	382.2857142857143	de novo sequenced and assembled	16	0	5466	5466	5836	5836	270	14	1	13	0	6	13	1	1	0	0	7	0	0	1	0	0	168	27	18	2	17
CBS1509	AFH	AFH	haploid/collapsed assemblies	haploid	homozygous	263.6	de novo sequenced and assembled	16	32	5742	5742	6109	6109	277	30	2	8	0	26	21	2	1	2	0	5	0	0	1	0	0	183	26	20	2	23
CBS2183	AFI	AFI	haploid/collapsed assemblies	haploid	homozygous	165.51612903225808	de novo sequenced and assembled	16	32	5725	5725	6096	6096	274	31	1	17	0	0	16	0	0	3	0	3	0	0	1	0	0	173	44	12	4	14
CBS3012	AGA_1a	AGA_1a	haploid/collapsed assemblies	monosporic	homozygous	326.625	de novo sequenced and assembled	16	32	5714	5714	6084	6084	275	30	6	6	0	0	11	0	0	2	0	4	0	0	1	0	0	170	44	10	6	5
CBS2361	AGK	AGK	haploid/collapsed assemblies	haploid	homozygous	260.5806451612903	de novo sequenced and assembled	16	32	5791	5791	6174	6174	271	29	4	41	4	10	16	1	2	1	0	5	1	0	1	0	0	176	32	15	1	16
CBS1586	AHG	AHG	haploid/collapsed assemblies	haploid	homozygous	310.6774193548387	de novo sequenced and assembled	16	32	5728	5728	6113	6113	276	27	7	16	0	0	5	0	0	2	0	6	0	0	1	0	0	172	43	11	4	7
CBS3081	AHL	AHL	haploid/collapsed assemblies	haploid	homozygous	339.625	de novo sequenced and assembled	16	32	5745	5745	6147	6147	276	32	1	13	0	2	27	0	0	2	0	1	1	0	1	0	0	211	45	16	15	24
CBS2807	AIC	AIC	haploid/collapsed assemblies	haploid	homozygous	237.35714285714286	de novo sequenced and assembled	16	32	5719	5719	6085	6085	274	28	4	21	3	0	26	0	0	2	0	5	1	0	1	0	0	175	44	11	6	13
CBS2910	AIE	AIE	haploid/collapsed assemblies	haploid	homozygous	291.58620689655174	de novo sequenced and assembled	16	32	5686	5686	6053	6053	276	27	2	10	0	3	29	0	0	2	0	1	1	0	1	0	0	197	47	15	7	17
CBS457	AIF	AIF_collapsed	haploid/collapsed assemblies	diploid	heterozygous	270.3225806451613	de novo sequenced and assembled	16	32	5961	5961	6430	6430	277	30	4	19	0	1	8	0	0	1	0	5	1	0	1	0	0	173	45	12	8	13
CBS457	AIF	AIF_HP1	diploid assemblies	diploid	heterozygous	357.44827586206895	de novo sequenced and assembled	16	32	5703	5703	6104	6104	274	28	6	23	0	0	7	0	0	1	0	4	0	0	1	0	0	175	44	12	7	15
CBS457	AIF	AIF_HP2	diploid assemblies	diploid	heterozygous	387.6	de novo sequenced and assembled	16	32	5597	5597	6011	6011	268	23	4	20	2	2	14	0	0	1	0	6	0	0	1	0	0	166	45	10	7	15
CBS1463	AIG	AIG	haploid/collapsed assemblies	haploid	homozygous	302.8666666666667	de novo sequenced and assembled	16	32	5720	5720	6092	6092	277	20	5	15	5	8	19	1	0	1	0	7	1	1	1	0	0	182	48	13	7	14
MC9	AIS	AIS_collapsed	haploid/collapsed assemblies	diploid	heterozygous	292.53125	de novo sequenced and assembled	16	32	5716	5716	6091	6091	274	31	5	22	0	3	10	0	0	1	0	9	1	0	1	0	0	176	46	11	6	16
MC9	AIS	AIS_HP1	diploid assemblies	diploid	heterozygous	317.2	de novo sequenced and assembled	16	32	5689	5689	6050	6050	274	28	8	16	0	3	11	0	0	1	0	7	1	0	1	0	0	173	48	11	8	12
MC9	AIS	AIS_HP2	diploid assemblies	diploid	heterozygous	308.05	de novo sequenced and assembled	16	32	5278	5278	5629	5629	262	17	11	16	0	2	6	2	0	1	0	9	1	1	1	1	0	169	38	25	3	18
NPA02-1	AKH_1a	AKH_1a	haploid/collapsed assemblies	monosporic	homozygous	367.35714285714283	de novo sequenced and assembled	16	32	5620	5620	5975	5975	275	26	5	3	3	11	1	0	0	3	0	5	0	0	1	0	0	248	36	20	12	19
CLQCA_05-006	AKR	AKR_collapsed	haploid/collapsed assemblies	diploid	heterozygous	144.30769230769232	Re-assembled from public sequences	16	32	5772	5772	6186	6186	276	31	4	2	0	6	4	4	1	1	0	5	1	0	1	0	0	176	25	19	3	20
CLQCA_05-006	AKR	AKR_HP1	diploid assemblies	diploid	heterozygous	199.88888888888889	Re-assembled from public sequences	16	0	5586	5586	5941	5941	264	24	2	1	0	4	3	2	1	1	0	9	0	1	1	0	0	167	23	19	3	16
CLQCA_05-006	AKR	AKR_HP2	diploid assemblies	diploid	heterozygous	193	Re-assembled from public sequences	15	0	5388	5388	5731	5731	259	5	2	1	0	4	1	2	1	0	0	7	1	0	1	0	0	161	24	16	1	8
CLQCA_19-011(1b)	ALH_1b	ALH_1b	haploid/collapsed assemblies	monosporic	heterozygous	214.82758620689654	de novo sequenced and assembled	16	32	5744	5744	6108	6108	275	34	4	4	0	7	4	3	1	1	0	5	1	0	1	0	0	177	24	18	3	12
CLQCA_19-011(1c)	ALH_1c	ALH_1c	haploid/collapsed assemblies	monosporic	heterozygous	199.21875	de novo sequenced and assembled	16	32	5715	5715	6073	6073	275	33	5	4	0	6	3	3	1	1	0	5	0	0	1	0	0	176	24	17	6	14
CLQCA_20-060	ALI	ALI_collapsed	haploid/collapsed assemblies	diploid	heterozygous	206.67741935483872	de novo sequenced and assembled	16	32	5863	5863	6331	6331	286	30	6	18	2	13	7	0	0	0	0	5	0	0	1	3	0	224	51	33	13	19
CLQCA_20-060	ALI	ALI_HP1	diploid assemblies	diploid	heterozygous	218.96296296296296	de novo sequenced and assembled	16	32	5700	5700	6100	6100	278	28	3	15	0	14	4	0	0	0	0	6	0	0	1	2	0	223	52	37	11	18
CLQCA_20-060	ALI	ALI_HP2	diploid assemblies	diploid	heterozygous	174.78947368421052	de novo sequenced and assembled	16	32	5626	5626	6009	6009	277	21	2	10	0	15	11	0	0	0	0	7	0	0	1	1	0	213	49	31	8	18
21-4-116	ALS_1a	ALS_1a	haploid/collapsed assemblies	monosporic	homozygous	271.48387096774195	de novo sequenced and assembled	16	32	5826	5826	6210	6210	274	31	2	33	4	1	13	0	0	2	0	4	0	0	1	0	0	168	46	9	6	15
EN14S01	AMH_1a	AMH_1a	haploid/collapsed assemblies	monosporic	homozygous	416.59375	de novo sequenced and assembled	16	32	5663	5663	6038	6038	274	33	2	24	1	2	33	0	0	8	0	3	1	0	2	1	0	364	67	55	30	21
SJ5L12	AMM_1a	AMM_1a	haploid/collapsed assemblies	monosporic	homozygous	579.8125	de novo sequenced and assembled	16	32	5731	5731	6091	6091	273	31	7	0	6	27	52	14	25	2	0	5	1	1	1	0	0	223	36	31	19	12
SJ5L14	AMP_1a	AMP_1a	haploid/collapsed assemblies	monosporic	heterozygous	340.0740740740741	de novo sequenced and assembled	16	32	5741	5741	6138	6138	274	30	2	25	1	60	16	2	0	3	0	4	0	0	1	0	0	194	46	10	5	14
YPS134	ANE	ANE	haploid/collapsed assemblies	diploid	homozygous	104.33333333333333	Re-assembled from public sequences	16	32	5666	5666	6029	6029	276	27	5	9	0	4	6	7	2	0	0	5	2	0	3	0	0	168	18	18	11	19
A-6	ANL	ANL_collapsed	haploid/collapsed assemblies	tetraploid	heterozygous	605.6875	de novo sequenced and assembled	16	32	5847	5847	6331	6331	271	32	1	31	0	2	0	0	0	0	0	5	0	0	1	0	0	155	39	10	4	28
A-6	ANL	ANL_HP	tetraploid assemblies	tetraploid	heterozygous	533.7627118644068	de novo sequenced and assembled	0	0	20585	20585	21972	21972	1021	77	5	64	2	15	0	0	0	0	0	22	0	0	3	0	0	576	148	34	8	75
A-18	ANM	ANM_collapsed	haploid/collapsed assemblies	tetraploid	heterozygous	639.84375	de novo sequenced and assembled	16	32	5893	5893	6372	6372	276	34	3	34	0	4	0	0	0	0	0	4	0	0	1	0	0	147	41	10	3	46
A-18	ANM	ANM_HP	tetraploid assemblies	tetraploid	heterozygous	463.12857142857143	de novo sequenced and assembled	0	0	27828	27828	29812	29812	1430	88	9	74	7	13	0	0	0	0	0	21	0	0	6	0	0	765	223	50	9	132
VF8_(6)	APG	APG	haploid/collapsed assemblies	haploid	homozygous	328.6	de novo sequenced and assembled	16	32	5766	5766	6154	6154	275	30	4	33	3	22	10	2	0	2	0	4	0	0	1	0	0	183	37	11	6	3
CBS7539	AQG_2a	AQG_2a	haploid/collapsed assemblies	monosporic	heterozygous	353.1875	de novo sequenced and assembled	16	32	5775	5775	6138	6138	276	30	3	11	1	20	17	1	3	0	0	5	0	0	1	0	0	183	45	14	4	11
CBS4255	ASB	ASB_collapsed	haploid/collapsed assemblies	diploid	heterozygous	407.9375	de novo sequenced and assembled	16	32	5775	5775	6191	6191	271	31	3	10	0	15	8	1	3	2	0	7	2	2	1	0	0	197	48	13	6	26
CBS4255	ASB	ASB_HP1	diploid assemblies	diploid	heterozygous	433.9	de novo sequenced and assembled	16	32	5697	5697	6047	6047	275	29	3	7	0	19	16	2	4	2	0	6	1	0	1	0	0	183	44	10	6	17
CBS4255	ASB	ASB_HP2	diploid assemblies	diploid	heterozygous	387.7307692307692	de novo sequenced and assembled	16	32	5720	5720	6086	6086	270	26	2	17	3	19	19	4	0	2	0	9	0	0	2	0	0	175	45	13	3	18
CBS1489	ASG	ASG	haploid/collapsed assemblies	diploid	homozygous	378.6875	de novo sequenced and assembled	16	32	5735	5735	6099	6099	275	30	2	7	0	0	10	0	0	2	0	4	0	0	1	0	0	165	46	10	2	16
CLIB630	ASN	ASN_collapsed	haploid/collapsed assemblies	diploid	heterozygous	306	Re-assembled from public sequences	16	32	5780	5780	6293	6293	267	19	1	14	0	26	10	0	0	1	0	10	0	0	1	0	0	180	34	11	8	31
CLIB630	ASN	ASN_HP1	diploid assemblies	diploid	heterozygous	533.75	Re-assembled from public sequences	16	0	5589	5589	5992	5992	266	20	0	16	0	26	11	0	0	1	0	9	0	0	1	0	0	183	41	11	3	16
CLIB630	ASN	ASN_HP2	diploid assemblies	diploid	heterozygous	20	Re-assembled from public sequences	16	0	5465	5465	5844	5844	245	12	5	11	0	42	5	0	0	0	0	14	0	0	1	0	0	180	39	12	5	14
UC10	ATM_1a	ATM_1a	haploid/collapsed assemblies	monosporic	homozygous	219.61290322580646	de novo sequenced and assembled	16	32	5814	5814	6199	6199	275	39	4	12	1	1	5	0	0	1	0	4	0	0	1	0	0	172	44	9	5	19
CECT1462	ATV	ATV_collapsed	haploid/collapsed assemblies	tetraploid	heterozygous	236.74074074074073	de novo sequenced and assembled	16	32	5728	5728	6137	6137	273	26	4	27	0	12	15	0	1	0	0	7	2	0	1	0	0	179	36	12	6	24
CECT1462	ATV	ATV_HP	tetraploid assemblies	tetraploid	heterozygous	245.0731707317073	de novo sequenced and assembled	0	0	15839	15839	16934	16934	774	45	9	40	2	20	46	0	1	0	0	24	7	0	3	0	0	506	105	39	10	70
CECT10266	AVB	AVB	haploid/collapsed assemblies	haploid	homozygous	41.833333333333336	Re-assembled from public sequences	16	32	5659	5659	6036	6036	275	27	2	7	0	4	30	0	0	2	0	2	0	0	1	0	0	191	46	15	11	24
YPS163	AVI_1a	AVI_1a	haploid/collapsed assemblies	monosporic	homozygous	261.15625	de novo sequenced and assembled	16	32	5679	5679	6036	6036	275	31	6	11	0	2	9	8	2	0	0	5	0	0	1	0	0	166	18	19	13	12
CH02	AVN	AVN_collapsed	haploid/collapsed assemblies	tetraploid	heterozygous	600.71875	de novo sequenced and assembled	16	32	5701	5701	6112	6112	272	31	3	31	0	5	0	0	0	0	0	4	0	0	1	0	0	145	40	8	3	21
CH02	AVN	AVN_HP	tetraploid assemblies	tetraploid	heterozygous	434.02702702702703	de novo sequenced and assembled	0	0	15313	15313	16401	16401	760	42	2	38	2	5	0	0	0	0	0	8	0	1	3	0	0	414	123	24	10	58
DJ71	BAD	BAD_collapsed	haploid/collapsed assemblies	triploid	heterozygous	560.1333333333333	de novo sequenced and assembled	16	32	5810	5810	6211	6211	275	31	1	28	1	2	5	0	0	1	0	7	0	0	1	0	0	236	35	25	11	20
DJ71	BAD	BAD_HP	triploid assemblies	triploid	heterozygous	577.1428571428571	de novo sequenced and assembled	0	0	6746	6746	7197	7197	394	11	1	10	0	1	7	1	0	1	0	3	0	1	2	0	0	282	47	31	3	28
DJ74	BAF	BAF_collapsed	haploid/collapsed assemblies	diploid	heterozygous	385.2758620689655	de novo sequenced and assembled	16	32	5848	5848	6293	6293	277	30	3	28	0	8	0	0	0	2	0	9	0	0	1	0	0	233	40	21	16	31
DJ74	BAF	BAF_HP1	diploid assemblies	diploid	heterozygous	355.82142857142856	de novo sequenced and assembled	15	0	5733	5733	6129	6129	272	29	2	27	0	14	0	0	0	2	0	8	0	0	1	0	0	227	41	18	15	20
DJ74	BAF	BAF_HP2	diploid assemblies	diploid	heterozygous	382.15384615384613	de novo sequenced and assembled	16	0	5728	5728	6132	6132	280	26	2	24	1	14	2	0	0	2	0	7	0	0	1	0	0	236	36	18	9	21
SX1	BAG_1a	BAG_1a	haploid/collapsed assemblies	monosporic	homozygous	227.9375	de novo sequenced and assembled	16	32	5644	5644	6005	6005	273	30	7	6	0	0	13	8	2	1	0	5	0	0	2	0	0	246	45	50	16	14
SX3	BAH	BAH	haploid/collapsed assemblies	diploid	homozygous	56.7	Re-assembled from public sequences	16	32	5643	5643	6014	6014	274	26	7	4	0	3	9	1	4	0	0	7	0	0	2	0	0	238	48	44	13	11
BJ6	BAI_1a	BAI_1a	haploid/collapsed assemblies	monosporic	homozygous	348.53125	de novo sequenced and assembled	16	32	5678	5678	6038	6038	275	31	8	1	0	5	0	1	2	0	0	5	0	0	1	0	0	189	24	30	18	9
BJ20	BAK_1a	BAK_1a	haploid/collapsed assemblies	monosporic	homozygous	302.6875	de novo sequenced and assembled	16	32	5662	5662	6023	6023	275	31	4	1	0	1	2	6	4	0	0	5	0	0	1	0	0	171	21	27	16	12
HN6	BAL_1a	BAL_1a	haploid/collapsed assemblies	monosporic	homozygous	239.90625	de novo sequenced and assembled	16	32	5660	5660	6046	6046	275	32	3	6	0	10	0	14	0	0	0	4	0	0	1	0	0	198	52	14	10	20
HN10	BAM	BAM	haploid/collapsed assemblies	diploid	homozygous	61	Re-assembled from public sequences	16	32	5678	5678	6033	6033	276	25	5	2	0	11	30	11	5	2	0	6	3	0	2	0	0	264	54	41	11	20
HN16	BAP_1a	BAP_1a	haploid/collapsed assemblies	monosporic	homozygous	258.28125	de novo sequenced and assembled	16	32	5716	5716	6100	6100	277	32	4	3	0	8	32	11	5	2	0	3	2	0	1	0	0	266	51	43	12	8
HN19	BAQ_1a	BAQ_1a	haploid/collapsed assemblies	monosporic	homozygous	292.40625	de novo sequenced and assembled	16	32	5704	5704	6071	6071	275	31	6	1	0	9	0	5	6	2	0	5	0	0	1	0	0	179	27	22	14	11
CCY_21-4-102	BBF	BBF_collapsed	haploid/collapsed assemblies	diploid	heterozygous	300.4193548387097	de novo sequenced and assembled	16	32	5902	5902	6351	6351	273	30	5	35	3	10	11	2	1	0	0	8	0	0	2	0	0	173	32	16	6	31
CCY_21-4-102	BBF	BBF_HP1	diploid assemblies	diploid	heterozygous	347.34375	de novo sequenced and assembled	16	32	5834	5834	6232	6232	275	31	4	43	1	13	13	2	4	0	0	5	1	0	2	0	0	173	31	17	7	31
CCY_21-4-102	BBF	BBF_HP2	diploid assemblies	diploid	heterozygous	330	de novo sequenced and assembled	16	32	5642	5642	6009	6009	268	27	6	38	2	9	7	2	4	0	0	4	0	0	1	0	0	159	30	14	5	21
IMB-53	BBL	BBL	haploid/collapsed assemblies	diploid	homozygous	417.0625	de novo sequenced and assembled	16	32	5683	5683	6041	6041	275	31	5	4	0	0	32	3	0	0	0	6	0	0	1	0	0	199	34	21	13	8
908	BBM_1a	BBM_1a	haploid/collapsed assemblies	monosporic	homozygous	359.125	de novo sequenced and assembled	16	32	5661	5661	6027	6027	276	32	2	11	0	13	1	0	0	0	0	4	0	0	1	1	0	239	45	15	12	18
2281	BBT	BBT_collapsed	haploid/collapsed assemblies	triploid	heterozygous	353.53125	de novo sequenced and assembled	16	32	5779	5779	6179	6179	276	33	8	23	0	21	18	1	1	2	0	9	0	0	1	0	0	176	28	13	7	18
2281	BBT	BBT_HP	triploid assemblies	triploid	heterozygous	320.0921052631579	de novo sequenced and assembled	0	0	17318	17318	18483	18483	840	84	13	46	6	51	53	4	3	4	0	16	1	1	4	0	0	532	84	45	16	47
HE006	BCE_3a	BCE_3a	haploid/collapsed assemblies	monosporic	heterozygous	312.1666666666667	de novo sequenced and assembled	16	32	5697	5697	6107	6107	276	30	1	10	0	9	0	0	0	0	0	4	0	0	1	0	0	227	50	34	15	15
HE015	BCN	BCN	haploid/collapsed assemblies	haploid	homozygous	79.85	Re-assembled from public sequences	16	32	5679	5679	6073	6073	276	30	2	16	0	9	0	0	0	0	0	4	0	0	1	0	0	220	51	36	16	20
36	BDC_1c	BDC_1c	haploid/collapsed assemblies	monosporic	heterozygous	464.13793103448273	de novo sequenced and assembled	16	32	5755	5755	6116	6116	278	27	8	20	4	21	7	6	4	2	0	7	0	1	1	0	0	189	29	16	10	10
57	BDF_1d	BDF_1d	haploid/collapsed assemblies	monosporic	heterozygous	502.65384615384613	de novo sequenced and assembled	16	32	5734	5734	6108	6108	277	24	7	14	3	19	7	4	5	2	0	7	0	0	1	0	0	184	31	15	3	7
59	BDH_1b	BDH_1b	haploid/collapsed assemblies	monosporic	heterozygous	372.1290322580645	de novo sequenced and assembled	16	32	5749	5749	6139	6139	275	30	4	12	2	14	12	4	2	1	0	6	0	0	1	0	0	191	42	12	8	14
MAJ_A	BDM_1a	BDM_1a	haploid/collapsed assemblies	monosporic	heterozygous	287.71875	de novo sequenced and assembled	16	32	5721	5721	6103	6103	274	28	3	13	6	14	21	2	2	1	0	5	1	0	1	0	0	199	28	20	5	16
MAJ_G	BDN_1c	BDN_1c	haploid/collapsed assemblies	monosporic	heterozygous	175.6	de novo sequenced and assembled	16	32	5663	5663	6069	6069	272	28	2	20	1	13	5	0	0	0	0	4	0	0	1	0	0	154	33	7	3	14
CLIB653	BEM	BEM_collapsed	haploid/collapsed assemblies	tetraploid	heterozygous	493.61290322580646	de novo sequenced and assembled	16	32	5973	5973	6517	6517	278	31	2	24	0	10	0	0	0	0	0	5	0	0	1	0	0	151	42	9	4	22
CLIB653	BEM	BEM_HP	tetraploid assemblies	tetraploid	heterozygous	393.54347826086956	de novo sequenced and assembled	0	0	17629	17629	18878	18878	918	46	5	41	0	18	0	0	0	0	0	15	0	1	4	0	0	498	140	28	5	49
EXF-5871	BFH	BFH_collapsed	haploid/collapsed assemblies	diploid	heterozygous	402.3125	de novo sequenced and assembled	16	32	5788	5788	6233	6233	269	31	2	25	0	29	15	1	0	1	0	4	0	0	1	0	0	189	44	9	7	18
EXF-5871	BFH	BFH_HP1	diploid assemblies	diploid	heterozygous	423.89285714285717	de novo sequenced and assembled	16	32	5757	5757	6197	6197	273	29	2	24	0	26	14	1	0	1	0	6	1	0	1	0	0	187	40	10	6	17
EXF-5871	BFH	BFH_HP2	diploid assemblies	diploid	heterozygous	413.04545454545456	de novo sequenced and assembled	16	32	5651	5651	6054	6054	270	21	2	18	0	29	17	0	0	0	0	5	1	0	1	0	0	182	40	8	5	16
EXF-7197	BFP_1a	BFP_1a	haploid/collapsed assemblies	monosporic	homozygous	267.75	de novo sequenced and assembled	16	32	5700	5700	6056	6056	275	31	6	2	0	2	12	5	0	0	0	4	0	0	1	0	0	169	45	13	13	7
CLIB561	BGN_3a	BGN_3a	haploid/collapsed assemblies	monosporic	heterozygous	685.7586206896551	de novo sequenced and assembled	16	32	5709	5709	6119	6119	273	29	2	25	0	36	18	0	0	0	0	5	1	0	1	0	0	191	39	9	4	15
CLIB562	BGP_1a	BGP_1a	haploid/collapsed assemblies	monosporic	heterozygous	350.96875	de novo sequenced and assembled	16	32	5696	5696	6086	6086	270	32	3	23	0	20	14	0	0	0	0	5	0	0	1	0	0	190	41	11	8	27
CLIB1071	BHH	BHH	haploid/collapsed assemblies	diploid	homozygous	70.2	Re-assembled from public sequences	16	32	5722	5722	6092	6092	275	28	7	10	4	25	12	5	5	0	0	6	0	0	1	0	0	173	41	12	5	13
BJ4	BJ4	BJ4	haploid/collapsed assemblies	monosporic	homozygous	249.8125	Public assemblies	16	32	5638	5638	6051	6051	185	24	3	1	0	4	30	2	5	0	0	8	7	4	3	1	0	117	16	21	10	17
DBVPG1608	BLD_1a	BLD_1a	haploid/collapsed assemblies	monosporic	homozygous	373.90625	de novo sequenced and assembled	16	32	5692	5692	6060	6060	275	31	2	7	0	0	10	0	0	2	0	4	0	0	1	0	0	176	46	11	5	8
UWOPS03-433.3	BMB	BMB	haploid/collapsed assemblies	haploid	homozygous	230.21875	de novo sequenced and assembled	16	32	5716	5716	6094	6094	272	31	5	6	0	0	0	0	0	0	0	7	1	0	1	0	0	209	42	68	19	21
UWOPS03-459.1	BMC_2a	BMC_2a	haploid/collapsed assemblies	monosporic	homozygous	195.06451612903226	de novo sequenced and assembled	16	32	5718	5718	6096	6096	272	31	5	7	0	0	0	0	0	0	0	7	1	0	1	0	0	208	42	68	19	22
DBVPG1841	BPG	BPG	haploid/collapsed assemblies	diploid	homozygous	270.1290322580645	de novo sequenced and assembled	16	32	5805	5805	6230	6230	276	31	2	22	0	18	14	4	1	2	0	3	0	0	1	0	0	166	41	13	9	14
DBVPG1861	BPK	BPK_collapsed	haploid/collapsed assemblies	diploid	heterozygous	309.9310344827586	de novo sequenced and assembled	16	32	5703	5703	6077	6077	275	28	3	5	0	3	5	0	0	2	0	4	1	0	1	0	0	165	47	10	6	12
DBVPG1861	BPK	BPK_HP1	diploid assemblies	diploid	heterozygous	310.23333333333335	de novo sequenced and assembled	16	0	5892	5892	6357	6357	281	29	3	5	0	2	10	0	0	2	0	4	0	0	1	0	0	164	49	11	6	10
DBVPG1861	BPK	BPK_HP2	diploid assemblies	diploid	heterozygous	294.6666666666667	de novo sequenced and assembled	16	0	5520	5520	5870	5870	269	18	3	5	0	0	12	0	0	1	0	2	0	0	1	0	0	158	44	9	4	4
YS8(E)	BTE	BTE_collapsed	haploid/collapsed assemblies	tetraploid	heterozygous	301.76666666666665	de novo sequenced and assembled	16	32	5801	5801	6252	6252	274	30	3	41	1	9	11	1	2	0	0	6	0	0	1	0	0	164	35	14	3	25
YS8(E)	BTE	BTE_HP	tetraploid assemblies	tetraploid	heterozygous	312.05940594059405	de novo sequenced and assembled	0	0	22811	22811	24337	24337	1120	97	12	100	6	42	61	4	8	0	0	25	2	0	6	0	0	713	135	62	17	88
BY4742	BY4742	BY4742	haploid/collapsed assemblies	haploid	homozygous	153.65217391304347	Public assemblies	16	32	5767	5767	6106	6106	272	32	3	18	1	35	12	2	3	1	0	4	0	0	1	0	0	179	33	22	6	9
B-17	CAS_1a	CAS_1a	haploid/collapsed assemblies	monosporic	homozygous	186.65625	de novo sequenced and assembled	16	32	5728	5728	6100	6100	273	30	4	16	0	0	19	0	0	3	0	5	1	0	1	0	0	187	45	13	5	11
1	CBK	CBK	haploid/collapsed assemblies	haploid	homozygous	348.5625	de novo sequenced and assembled	16	32	5784	5784	6176	6176	272	30	3	17	3	27	13	3	1	1	0	6	0	0	1	0	0	197	38	20	7	6
3	CBM	CBM_collapsed	haploid/collapsed assemblies	diploid	heterozygous	NA	Re-assembled from public sequences	16	32	6044	6044	6641	6641	270	17	3	7	0	24	4	2	1	1	0	10	0	1	1	0	0	185	39	14	6	87
3	CBM	CBM_HP1	diploid assemblies	diploid	heterozygous	NA	Re-assembled from public sequences	16	0	4910	4910	5249	5249	237	11	0	9	1	16	1	1	0	0	0	11	1	0	1	0	0	179	35	15	4	34
3	CBM	CBM_HP2	diploid assemblies	diploid	heterozygous	NA	Re-assembled from public sequences	16	0	4680	4680	5001	5001	224	4	4	1	0	22	4	2	1	1	0	9	0	1	1	0	0	165	33	16	2	24
CLQCA_20-156	CCC_1a	CCC_1a	haploid/collapsed assemblies	monosporic	homozygous	409.9375	de novo sequenced and assembled	16	32	5687	5687	6037	6037	275	32	4	0	0	1	1	9	0	0	0	5	0	0	1	0	0	158	20	22	15	8
VKM_Y-504:S	CCN	CCN	haploid/collapsed assemblies	haploid	homozygous	345.25	de novo sequenced and assembled	16	32	5690	5690	6049	6049	275	31	6	3	0	3	0	0	2	1	0	5	0	0	1	0	0	191	23	29	18	7
Ksc2-2B	CCQ_1a	CCQ_1a	haploid/collapsed assemblies	monosporic	homozygous	423.46875	de novo sequenced and assembled	16	32	5669	5669	6010	6010	275	31	6	1	0	5	6	4	2	2	0	5	0	0	1	0	0	207	29	30	21	10
S11F3-6B	CCT_1a	CCT_1a	haploid/collapsed assemblies	monosporic	homozygous	435	de novo sequenced and assembled	16	32	5792	5792	6200	6200	275	35	2	25	11	22	21	1	2	0	0	7	0	0	1	2	0	203	23	32	15	19
S8BM-32-4D(a)	CDA	CDA	haploid/collapsed assemblies	haploid	homozygous	246.64285714285714	de novo sequenced and assembled	16	32	5718	5718	6112	6112	275	28	5	19	9	11	22	0	0	1	0	8	0	0	1	1	0	214	24	33	8	17
N3.00-7A	CDG_1a	CDG_1a	haploid/collapsed assemblies	monosporic	homozygous	212	de novo sequenced and assembled	16	32	5732	5732	6108	6108	275	32	4	37	2	13	9	1	5	3	0	5	0	0	1	0	0	206	25	39	11	15
UCD_61-190-6A	CDN_1a	CDN_1a	haploid/collapsed assemblies	monosporic	homozygous	367.1875	de novo sequenced and assembled	16	32	5681	5681	6037	6037	275	32	4	8	0	2	3	7	4	1	0	5	0	0	1	0	0	163	22	28	15	16
GE14S01-7B	CEI_1a	CEI_1a	haploid/collapsed assemblies	monosporic	homozygous	358.61290322580646	de novo sequenced and assembled	16	32	5662	5662	6029	6029	274	33	0	19	0	3	25	1	0	8	0	4	0	0	2	0	0	375	64	56	34	10
JCM_3529-7B	CEL_1a	CEL_1a	haploid/collapsed assemblies	monosporic	homozygous	199.9375	de novo sequenced and assembled	16	32	5722	5722	6092	6092	276	34	5	7	0	11	6	2	3	1	0	5	0	0	1	0	0	177	29	22	8	14
CEN.PK113-7D	CENPK1137D	CENPK1137D	haploid/collapsed assemblies	haploid	homozygous	338.14285714285717	Public assemblies	16	32	5837	5837	6205	6205	274	45	2	33	4	28	11	2	1	1	0	4	0	0	1	0	0	188	35	20	9	21
MUCL_30909-2C	CEQ_1a	CEQ_1a	haploid/collapsed assemblies	monosporic	homozygous	423.3125	de novo sequenced and assembled	16	32	5674	5674	6051	6051	274	31	3	9	4	12	9	2	0	0	0	7	0	0	1	0	0	206	32	14	12	13
Dji2-2A(a)	CFA	CFA	haploid/collapsed assemblies	diploid	homozygous	179	Re-assembled from public sequences	16	32	5690	5690	6068	6068	275	26	1	21	0	10	1	1	0	2	0	6	0	0	1	0	0	235	36	20	12	24
4.5_WLP530	CFC	CFC_collapsed	haploid/collapsed assemblies	tetraploid	heterozygous	333.88	de novo sequenced and assembled	16	32	5775	5775	6208	6208	272	26	7	25	1	16	7	1	1	0	0	8	2	0	1	0	0	167	42	12	5	24
4.5_WLP530	CFC	CFC_HP	tetraploid assemblies	tetraploid	heterozygous	326.4166666666667	de novo sequenced and assembled	0	0	10362	10362	11153	11153	498	15	4	13	0	16	20	2	0	0	0	12	2	0	6	0	0	315	83	24	5	54
6.2_WLP570	CFF	CFF_collapsed	haploid/collapsed assemblies	diploid	heterozygous	75.66666666666667	Re-assembled from public sequences	16	32	5868	5868	6345	6345	271	23	9	24	1	24	10	3	0	1	0	13	0	1	1	0	0	150	32	11	8	41
6.2_WLP570	CFF	CFF_HP1	diploid assemblies	diploid	heterozygous	103	Re-assembled from public sequences	16	0	5359	5359	5715	5715	256	14	7	22	2	14	10	5	0	0	0	12	2	0	2	0	0	148	36	12	8	24
6.2_WLP570	CFF	CFF_HP2	diploid assemblies	diploid	heterozygous	42.333333333333336	Re-assembled from public sequences	16	0	5096	5096	5429	5429	243	7	0	2	0	14	8	2	0	1	0	5	0	0	1	0	0	138	30	13	0	15
UCD_40-255	CFS	CFS	haploid/collapsed assemblies	triploid	homozygous	550.5806451612904	de novo sequenced and assembled	16	32	5729	5729	6111	6111	274	30	1	8	0	0	9	0	0	2	0	4	0	0	1	0	0	170	49	11	3	9
VNL3	CGH_1	CGH_1_collapsed	haploid/collapsed assemblies	triploid	heterozygous	316.5	de novo sequenced and assembled	16	32	5809	5809	6254	6254	279	32	4	22	0	10	12	5	1	1	0	8	1	1	1	0	0	174	29	12	3	20
VNL3	CGH_1	CGH_1_HP	triploid assemblies	triploid	heterozygous	279.95454545454544	de novo sequenced and assembled	0	0	13805	13805	14771	14771	726	44	6	34	1	28	22	9	3	1	0	16	3	2	5	0	0	432	80	31	5	78
VNL3	CGH_3	CGH_3_collapsed	haploid/collapsed assemblies	triploid	heterozygous	312.55172413793105	de novo sequenced and assembled	16	32	5681	5681	6087	6087	272	29	3	20	0	9	4	3	1	1	0	11	0	3	2	0	0	162	27	12	4	25
VNL3	CGH_3	CGH_3_HP	triploid assemblies	triploid	heterozygous	280.875	de novo sequenced and assembled	0	0	4871	4871	5207	5207	254	16	3	11	0	7	7	1	1	1	0	5	0	1	1	0	0	154	27	12	2	20
SC_32_F._Dromer_IP	CHS_3a	CHS_3a	haploid/collapsed assemblies	monosporic	heterozygous	258	de novo sequenced and assembled	16	32	5729	5729	6092	6092	275	31	4	7	3	22	8	4	3	2	0	5	0	0	1	0	0	176	25	13	9	10
Ponton_11	CIC	CIC_collapsed	haploid/collapsed assemblies	diploid	heterozygous	NA	Re-assembled from public sequences	16	32	5862	5862	6346	6346	275	18	8	11	4	17	6	3	5	0	0	11	0	0	2	0	0	173	31	13	5	39
Ponton_11	CIC	CIC_HP1	diploid assemblies	diploid	heterozygous	32	Re-assembled from public sequences	16	0	5279	5279	5621	5621	261	17	3	7	5	15	7	3	4	0	0	7	0	0	5	0	0	162	35	15	5	33
Ponton_11	CIC	CIC_HP2	diploid assemblies	diploid	heterozygous	59	Re-assembled from public sequences	16	0	5095	5095	5411	5411	236	8	4	2	0	7	4	0	4	0	0	17	2	0	3	0	0	141	26	11	2	29
PB12	CIH	CIH_collapsed	haploid/collapsed assemblies	diploid	heterozygous	357.1363636363636	de novo sequenced and assembled	16	32	5743	5743	6149	6149	274	26	3	10	0	12	22	3	3	2	0	14	1	0	2	0	0	165	33	14	6	34
PB12	CIH	CIH_HP1	diploid assemblies	diploid	heterozygous	299.8333333333333	de novo sequenced and assembled	16	0	5648	5648	6018	6018	279	23	2	6	4	17	21	4	1	2	0	21	2	0	3	0	0	169	35	13	4	17
PB12	CIH	CIH_HP2	diploid assemblies	diploid	heterozygous	296.22222222222223	de novo sequenced and assembled	16	0	5514	5514	5863	5863	272	10	1	0	2	18	24	2	3	1	0	30	10	0	2	0	0	160	32	15	2	21
malade_98_1655/125391	CKB	CKB_collapsed	haploid/collapsed assemblies	diploid	heterozygous	372.3125	de novo sequenced and assembled	16	32	5716	5716	6098	6098	275	30	3	7	0	0	16	0	0	2	0	5	0	0	1	0	0	177	47	10	3	11
malade_98_1655/125391	CKB	CKB_HP1	diploid assemblies	diploid	heterozygous	354.7037037037037	de novo sequenced and assembled	16	0	5519	5519	5863	5863	270	26	3	5	0	0	13	0	0	2	0	4	1	0	1	0	0	166	45	9	3	10
malade_98_1655/125391	CKB	CKB_HP2	diploid assemblies	diploid	heterozygous	344.6875	de novo sequenced and assembled	16	0	5224	5224	5558	5558	265	14	2	3	0	0	14	0	0	1	0	2	0	0	1	0	0	168	43	10	1	13
K10	CLL	CLL_collapsed	haploid/collapsed assemblies	diploid	heterozygous	269.5806451612903	de novo sequenced and assembled	15	32	5752	5752	6150	6150	267	38	6	8	0	11	23	2	3	2	0	4	0	0	1	0	0	178	24	18	10	13
K10	CLL	CLL_HP1	diploid assemblies	diploid	heterozygous	267	de novo sequenced and assembled	15	0	5658	5658	6039	6039	270	32	5	7	0	11	23	2	4	1	0	4	0	0	1	0	0	179	24	19	10	12
K10	CLL	CLL_HP2	diploid assemblies	diploid	heterozygous	259.3333333333333	de novo sequenced and assembled	15	0	5054	5054	5382	5382	235	17	3	2	0	10	18	2	3	1	0	6	1	0	1	0	0	157	22	15	8	10
K14	CLN	CLN	haploid/collapsed assemblies	diploid	homozygous	293.8125	de novo sequenced and assembled	16	32	5744	5744	6141	6141	275	34	4	19	0	9	6	1	4	2	0	5	0	0	1	0	0	178	26	23	13	11
RIB6001	CMF	CMF_collapsed	haploid/collapsed assemblies	diploid	heterozygous	409.23333333333335	de novo sequenced and assembled	16	32	5773	5773	6203	6203	272	34	3	12	0	13	9	0	3	2	0	7	0	0	1	0	0	174	24	20	8	17
RIB6001	CMF	CMF_HP1	diploid assemblies	diploid	heterozygous	388.4074074074074	de novo sequenced and assembled	16	30	5848	5848	6292	6292	274	32	5	10	0	9	10	0	4	2	0	4	0	0	1	0	0	178	24	18	8	24
RIB6001	CMF	CMF_HP2	diploid assemblies	diploid	heterozygous	383.9047619047619	de novo sequenced and assembled	16	32	5231	5231	5600	5600	256	25	1	10	0	9	10	0	2	2	0	3	0	0	1	0	0	162	23	18	4	21
SM.8.2.C13	CNB_1a	CNB_1a	haploid/collapsed assemblies	monosporic	heterozygous	475.2903225806452	de novo sequenced and assembled	16	32	5769	5769	6169	6169	275	32	2	26	7	15	8	4	1	2	0	6	0	0	1	0	0	194	38	12	5	13
RP11.4.11	CNT	CNT_collapsed	haploid/collapsed assemblies	diploid	heterozygous	142.6875	Re-assembled from public sequences	16	32	5939	5939	6443	6443	280	25	3	35	8	20	9	1	3	2	0	5	0	0	1	0	0	190	43	15	3	36
RP11.4.11	CNT	CNT_HP1	diploid assemblies	diploid	heterozygous	119.64285714285714	Re-assembled from public sequences	16	0	5744	5744	6149	6149	275	23	2	31	12	19	7	1	1	2	0	5	0	0	2	0	0	186	39	16	3	21
RP11.4.11	CNT	CNT_HP2	diploid assemblies	diploid	heterozygous	115.2	Re-assembled from public sequences	16	0	5561	5561	5947	5947	260	14	2	12	3	7	3	1	1	1	0	12	1	0	1	1	0	184	34	13	6	8
906	CPA_1a	CPA_1a	haploid/collapsed assemblies	monosporic	heterozygous	232.46875	de novo sequenced and assembled	16	32	5747	5747	6176	6176	276	36	2	24	2	32	1	0	0	2	0	5	0	0	1	1	0	224	51	20	10	29
1560	CPG_1a	CPG_1a	haploid/collapsed assemblies	monosporic	homozygous	275.15625	de novo sequenced and assembled	16	32	5733	5733	6121	6121	276	32	1	13	0	1	20	0	0	2	0	2	0	0	1	0	0	193	49	15	13	25
LCBG-3D6	CPI_1c	CPI_1c	haploid/collapsed assemblies	monosporic	heterozygous	315.9166666666667	de novo sequenced and assembled	16	32	5676	5676	6074	6074	276	29	2	27	5	23	2	1	0	1	0	7	0	0	1	1	0	211	50	15	7	23
FTPW4	CPS	CPS_collapsed	haploid/collapsed assemblies	triploid	heterozygous	530.4516129032259	de novo sequenced and assembled	16	32	5952	5952	6490	6490	280	32	3	26	3	32	0	0	0	1	0	6	0	0	1	0	0	224	43	16	20	41
FTPW4	CPS	CPS_HP	triploid assemblies	triploid	heterozygous	475.9622641509434	de novo sequenced and assembled	0	0	14996	14996	15980	15980	760	55	5	46	3	48	0	0	0	5	0	19	0	0	3	0	0	577	95	42	36	61
MTF2552	CQI_4a	CQI_4a	haploid/collapsed assemblies	monosporic	heterozygous	282.7142857142857	de novo sequenced and assembled	16	32	5670	5670	6037	6037	276	27	18	6	0	5	1	3	3	1	0	7	0	0	1	0	0	172	28	14	25	14
CEY647	CQS_1a	CQS_1a	haploid/collapsed assemblies	monosporic	homozygous	294.875	de novo sequenced and assembled	16	32	5705	5705	6075	6075	278	32	2	5	0	1	0	0	1	0	9	9	0	0	2	2	0	237	67	103	16	23
SC2-37	CRB_1a	CRB_1a	haploid/collapsed assemblies	monosporic	homozygous	325.7741935483871	de novo sequenced and assembled	16	32	5784	5784	6180	6180	276	30	1	17	0	0	6	0	0	2	0	4	0	0	1	0	0	169	47	12	3	16
CLQCA_17-111	CRE	CRE_collapsed	haploid/collapsed assemblies	triploid	heterozygous	276.56666666666666	de novo sequenced and assembled	16	32	5846	5846	6269	6269	278	29	3	16	5	9	10	1	2	1	0	9	1	0	1	0	0	183	26	18	3	19
CLQCA_17-111	CRE	CRE_HP	triploid assemblies	triploid	heterozygous	246.94642857142858	de novo sequenced and assembled	0	0	15245	15245	16279	16279	761	66	5	27	13	40	40	5	11	3	0	17	4	1	3	0	0	507	69	49	3	37
C-6	CRL	CRL	haploid/collapsed assemblies	haploid	homozygous	409.25	de novo sequenced and assembled	16	32	5753	5753	6133	6133	275	31	2	11	0	6	13	0	0	2	0	4	0	0	1	0	0	173	47	10	1	10
DBVPG6044	DBVPG6044	DBVPG6044	haploid/collapsed assemblies	haploid	homozygous	202.30434782608697	Public assemblies	16	32	5680	5680	6065	6065	275	25	8	9	12	20	1	1	0	0	0	6	0	0	1	0	0	266	40	26	19	13
DBVPG6765	DBVPG6765	DBVPG6765	haploid/collapsed assemblies	haploid	homozygous	185.54166666666666	Public assemblies	16	32	5695	5695	6054	6054	275	27	4	9	0	1	15	0	0	1	0	5	0	0	1	0	0	169	43	12	5	5
EM14S01-3B	EM14S013B	EM14S013B	haploid/collapsed assemblies	monosporic	homozygous	276.3125	Public assemblies	16	32	5573	5573	5952	5952	158	21	5	12	6	2	29	0	0	5	0	4	4	0	2	1	0	245	25	27	20	17
HLJ1	HLJ1	HLJ1	haploid/collapsed assemblies	monosporic	homozygous	195	Public assemblies	16	32	5660	5660	6035	6035	255	11	6	1	0	1	0	4	1	0	0	5	0	0	1	0	0	175	21	29	7	12
HN1	HN1	HN1	haploid/collapsed assemblies	monosporic	homozygous	193.8	Public assemblies	16	33	5617	5617	5999	5999	231	20	5	13	0	4	0	19	0	1	0	5	0	3	1	1	0	180	44	12	6	18
JXXY16.1	JXXY161	JXXY161	haploid/collapsed assemblies	monosporic	homozygous	230.6	Public assemblies	16	32	5549	5549	5941	5941	173	10	8	5	6	2	13	7	1	3	0	5	0	0	2	0	0	262	41	36	16	15
L-1374	L1374	L1374	haploid/collapsed assemblies	haploid	homozygous	245.83333333333334	Public assemblies	16	32	5762	5762	6140	6140	275	30	5	29	8	0	6	0	0	2	0	4	0	0	1	0	0	175	45	10	6	7
RM11-1a	RM11	RM11	haploid/collapsed assemblies	haploid	homozygous	305.80645161290323	Public assemblies	16	32	5696	5696	6073	6073	272	32	2	7	0	0	12	0	0	1	0	4	0	0	1	0	0	175	44	11	4	13
S288C	S288C	S288C	haploid/collapsed assemblies	haploid	homozygous	171.10714285714286	Public assemblies	16	32	5768	5768	6107	6107	273	30	3	23	0	36	13	2	3	1	0	4	0	0	1	0	0	179	33	22	6	8
S288C	SGDref	SGDref	haploid/collapsed assemblies	haploid	homozygous	114.76190476190476	Public assemblies	16	32	5754	5754	6095	6095	275	31	3	19	0	31	13	2	3	1	0	4	0	0	1	0	0	183	33	22	6	5
SK1	SK1	SK1	haploid/collapsed assemblies	monosporic	homozygous	221.8421052631579	Public assemblies	16	32	5700	5700	6080	6080	275	27	5	21	10	20	5	1	0	1	0	6	0	0	1	0	0	242	34	20	18	23
SX2	SX2	SX2	haploid/collapsed assemblies	monosporic	homozygous	184.8181818181818	Public assemblies	16	32	5611	5611	5987	5987	218	18	7	15	0	0	13	7	2	2	0	5	0	1	2	0	0	219	27	41	11	31
UWOPS03-461.4	UWOPS034614	UWOPS034614	haploid/collapsed assemblies	monosporic	homozygous	224.76	Public assemblies	16	32	5678	5678	6048	6048	272	26	4	4	0	0	0	0	0	0	0	7	1	0	1	0	0	211	42	68	17	19
UWOPS05-227.2	UWOPS052272	UWOPS052272	haploid/collapsed assemblies	haploid	homozygous	207.5	Public assemblies	16	32	5702	5702	6072	6072	272	31	5	7	0	0	0	0	0	0	0	7	1	0	1	0	0	209	42	68	19	20
UWOPS83-787.3	UWOPS837873	UWOPS837873	haploid/collapsed assemblies	haploid	homozygous	238.375	Public assemblies	16	32	5701	5701	6060	6060	274	32	4	5	0	8	10	7	3	0	0	5	0	0	1	0	0	171	28	19	16	14
W303	W303	W303	haploid/collapsed assemblies	haploid	homozygous	163.65217391304347	Public assemblies	16	32	5779	5779	6138	6138	272	29	2	22	5	34	15	3	2	1	0	4	0	0	1	0	0	183	34	19	5	7
XXYS1.4	XXYS14	XXYS14	haploid/collapsed assemblies	monosporic	homozygous	168.8	Public assemblies	16	32	5544	5544	5964	5964	181	23	1	9	4	2	12	8	1	2	0	3	2	0	2	0	0	278	41	41	21	23
Y12	Y12	Y12	haploid/collapsed assemblies	haploid	homozygous	239.57142857142858	Public assemblies	16	32	5683	5683	6028	6028	275	31	7	8	2	17	2	2	5	2	0	6	0	0	1	0	0	178	25	18	5	11
Y55	Y55	Y55	haploid/collapsed assemblies	monosporic	homozygous	174.125	Public assemblies	16	32	5674	5674	6064	6064	249	17	5	11	2	11	4	1	0	0	0	7	0	0	1	0	0	222	38	17	7	9
YPS128	YPS128	YPS128	haploid/collapsed assemblies	haploid	homozygous	258.03333333333336	Public assemblies	16	32	5671	5671	6038	6038	275	31	6	10	0	2	11	7	4	0	0	5	0	0	1	0	0	164	18	19	13	11
YPS606	YPS606	YPS606	haploid/collapsed assemblies	haploid	homozygous	244.15625	Public assemblies	16	32	5681	5681	6048	6048	275	31	6	9	0	3	9	7	2	0	0	5	0	0	1	0	0	166	18	19	13	10
