## Supplemental Table 12 for "142 telomere-to-telomere assemblies reveal the genome structural landscape in *Saccharomyces cerevisiae*"

### Sheet: filtered hits
HGT_region	Query_id	Assembly_hit	Chr_hit	Start_hit	End_hit
A	rA-CAM	AAB	chrI	234	46189
A	rA-CAM	BLD_1a	chrIX	210	40184
B	rB-Zp	AAR	chrXIII	760213	787828
B	rB-Zp	AEH	chrXIV	11547	22222
B	rB-Zp	AEH	chrX	731925	742601
B	rB-Zp	AGK	chrIV	7738	19535
B	rB-Zp	AHG	chrVI	246267	256943
B	rB-Zp	ANL_collapsed	chrXV	968744	1013207
B	rB-Zp	ANM_collapsed	chrXV	978113	1005722
B	rB-Zp	APG	chrVI	209723	220402
B	rB-Zp	APG	chrXIV	4581	15265
B	rB-Zp	AQG_2a	chrXIV	23903	34586
B	rB-Zp	ASB_HP2	chrXI	47274	91823
B	rB-Zp	ATM_1a	chrXIV	180252	190935
B	rB-Zp	AVN_collapsed	chrIV	4357	15741
B	rB-Zp	BCE_3a	chrXI	339700	350378
B	rB-Zp	BDH_1b	chrIX	4623	15304
B	rB-Zp	BDM_1a	chrVIII	515654	624261
B	rB-Zp	BPG	chrX	760972	771647
B	rB-Zp	BPG	chrXIV	11500	21897
B	rB-Zp	BPK_HP1	chrXIII_2	184088	194764
B	rB-Zp	BPK_HP1	chrXIII_1	762917	773579
B	rB-Zp	BPK_HP2	chrXIII	768959	779635
B	rB-Zp	CAS_1a	chrXIV	181350	192026
B	rB-Zp	CEQ_1a	chrXIII	913562	924241
B	rB-Zp	CHS_3a	chrX	723736	734412
B	rB-Zp	CIC_HP1	chrVI_3	99026	109705
B	rB-Zp	CIC_HP2	chrVI_3	7530	18209
B	rB-Zp	CKB_HP1	chrIV	584812	612415
B	rB-Zp	CKB_HP2	chrIV_1	577316	587995
B	rB-Zp	CNB_1a	chrXIV	16343	27020
B	rB-Zp	CNT_HP1	chrXIV	21736	32402
B	rB-Zp	CNT_HP2	chrVI_chrXI	96621	107298
B	rB-Zp	CPA_1a	chrIV	574373	585049
B	rB-Zp	CRB_1a	chrXIV	11590	22266
B	rB-Zp	CRE_collapsed	chrVI	185590	196267
B	rB-Zp	CRL	chrXI	390158	400834
B	rB-Zp	RM11	chrXIV	185149	195825
C	rC-Tm	AFI	chrVIII_chrXVI	1842	64981
C	rC-Tm	AGK	chrXV	1098175	1127992
C	rC-Tm	AIC	chrXV	1080008	1109825
C	rC-Tm	AIF_HP2	chrI	9349	73080
C	rC-Tm	ALS_1a	chrXVI	6981	25575
C	rC-Tm	ASG	chrXV	1099040	1128856
C	rC-Tm	ATM_1a	chrVIII	523293	542535
C	rC-Tm	BBF_HP1	chrXV	1103930	1133750
C	rC-Tm	CAS_1a	chrXVI	8603	71741
C	rC-Tm	DBVPG6765	chrXV	1055277	1118423
D	rD-BDG	AAB	chrVI	745	63256
D	rD-BDG	AIG	chrIV	13514	102607
D	rD-BDG	ASN_HP1	chrXIV_1	1229	12539
D	rD-BDG	BBT_collapsed	chrXIV	475	87370
D	rD-BDG	BDC_1c	chrX	734475	825447
D	rD-BDG	BDF_1d	chrX	722194	813175
D	rD-BDG	BFH_HP2	chrXIV	864	12167
D	rD-BDG	BGN_3a	chrXIV	758	12532
D	rD-BDG	CEQ_1a	chrXVI	915267	926303
D	rD-BDG	CRE_collapsed	chrXIV	733	11653
E	rE-BLT	AHG	chrVIII	514199	567988
E	rE-BLT	BDM_1a	chrX	766381	815089
F	rF-AEL	AEL_HP2	chrIX_2	326827	402918
F	rF-AEL	CPA_1a	chrVI	89525	121533
G	rG-ALI	ALI_HP2	chrXIII	954292	980628

### Sheet: Query description
HGT region	query file	sequence name	origin of the fasta sequence	length (bp)	donor species	assemblies with at least one hit
A	hgt-regA-CAM.fa	CAM_2-8089	Peter et al., 2018	42984	unknown	2
B	hgt-regB-Zp.fa	chrII:1907633-2005486	https://www.ncbi.nlm.nih.gov/genome/?term=parabailii	97854	Z. parabailii	32
C	hgt-regC-Tm.fa	FYBL01000004.1:1036000-1191000	https://www.ncbi.nlm.nih.gov/nuccore/FYBL01000004.1/	97854	T. microellipsoides	10
D	hgt-regD-BDG.fa	BDG_5-19334:24466-114843	Peter et al., 2018	90378	T. delbrueckii	10
E	hgt-regE-BLT.fa	BLT_2-8236	Peter et al., 2018	72622	unknown	2
F	hgt-regF-AEL.fa	AEL_3-25454	Peter et al., 2018	59612	unknown	2
G	hgt-regG-ALI.fa	ALI_5-15225	Peter et al., 2018	26248	L. fermentati	1
