## Supplemental Table 16 for "142 telomere-to-telomere assemblies reveal the genome structural landscape in *Saccharomyces cerevisiae*"

### Sheet: sequencing_stats
strain_name	standardized_name	mean_length	mean_quality	median_length	median_quality	number_reads	read_n50	total_bases	dataset
YJM454_1b	ABH	7500-06-01	2021-08-06	5942	2021-04-07	130896	11318	981796375	Istace_et_al
CLIB324_2	ADM	6481-09-01	2021-08-06	5331	2021-05-07	93254	10366	604459580	Istace_et_al
K12_2	ADQ	7895	2021-01-06	6903-05-01	2021-02-05	69258	12048	546789971	Istace_et_al
T73_1b	ADS	5595-01-01	2021-05-07	5203	2021-03-08	162093	6818	906922420	Istace_et_al
CBS7962	AEG	6554-07-01	2021-01-08	5561	2021-01-09	174699	8157	1145103007	Istace_et_al
CLQCA_05-006	AKR	8006-01-01	2021-06-07	6253	2021-05-08	58619	11920	469312152	Istace_et_al
YPS134	ANE	5075-09-01	7	4534	2021-07-07	147436	6500	748370374	Istace_et_al
CLIB630	ASN	11896.8	2021-03-06	11852	2021-05-06	61291	15697	729167969	Istace_et_al
CECT10266	AVB	9879-03-01	2021-02-07	9650	2021-03-08	52088	13456	514594451	Istace_et_al
SX3	BAH	7670-07-01	2021-03-06	5608	2021-05-06	70292	12238	539191558	Istace_et_al
HN10	BAM	5441-06-01	2021-09-05	4732	5	323997	7321	1763062451	Istace_et_al
HE015	BCN	8068-08-01	2021-09-06	6414	2021-06-07	87999	11061	710047094	Istace_et_al
CLIB1071	BHH	9853-05-01	2021-04-06	9707	2021-04-06	77146	12910	760158146	Istace_et_al
3	CBM	6481-09-01	2021-03-07	5550	2021-07-08	135355	8337	877361304	Istace_et_al
Dji2-2A(a)	CFA	5573-02-01	2021-01-06	4863	2021-08-05	134151	7715	747652702	Istace_et_al
6.2_WLP570	CFF	6423-04-01	2021-04-07	5380	2021-03-08	91502	8030	587749482	Istace_et_al
Ponton_11	CIC	5407-03-01	2021-09-06	4684	2021-05-07	107109	7763	579167750	Istace_et_al
RP11.4.11	CNT	7564-01-01	2021-04-07	6301	2021-03-08	130541	10339	987422157	Istace_et_al
CBS422a	AAB	4215-09-01	2021-04-10	3141	2021-07-10	207946	6803	876677860	This_study
CBS2165a	AAC	8399-04-01	2021-04-10	4227	2021-07-10	211338	17687	1775113571	This_study
CLIB382_1b	AAR	5858	2021-03-10	4004	2021-06-10	245136	9874	1435995274	This_study
YJM326_b	ABA	5120-09-01	2021-02-10	2870	2021-05-10	544924	10205	2790493603	This_study
CLIB483_1b	ACH	12598.3	2021-01-10	10187	2021-04-10	48190	18859	607113344	This_study
PW5_b	ADE	10388.7	2021-01-10	6707	2021-04-10	154845	17966	1608634556	This_study
YJM981_b	ADI	9463-05-01	2021-02-10	4552	2021-05-10	378863	20424	3585375817	This_study
CBS7964	AEH	6419-03-01	2021-07-09	3812	10	167528	12053	1075406407	This_study
CBS1394	AEL	7373-01-01	2021-08-09	4469	2021-01-10	116307	14228	857539830	This_study
CBS1509	AFH	9833-08-01	2021-08-09	4726	2021-09-09	97120	21262	955056111	This_study
CBS2183	AFI	12296.6	2021-01-10	10876	2021-04-10	103946	18338	1278186655	This_study
CBS3012	AGA_1a	10103	2021-08-09	5006	10	873284	20579	8822762591	This_study
CBS2361	AGK	10553	2021-07-09	7840	10	53642	17622	566086660	This_study
CBS1586	AHG	10771.7	2021-07-09	6004	10	804036	20128	8660827175	This_study
CBS3081	AHL	9729-01-01	2021-09-09	5004	2021-01-10	459681	19548	4472276739	This_study
CBS2807	AIC	7942-06-01	2021-02-10	7066	2021-05-10	244625	11777	1942951936	This_study
CBS2910	AIE	6176-06-01	2021-02-10	4959-05-01	2021-05-10	306092	9738	1890606166	This_study
CBS457	AIF	6883-03-01	2021-07-09	4036	10	846306	10878	5825349062	This_study
CBS1463	AIG	4336-07-01	2021-06-09	3379	2021-09-09	1677317	6383	7273962256	This_study
MC9	AIS	13152.7	2021-05-10	6439	2021-09-10	165940	27821	2182556126	This_study
NPA02-1	AKH_1a	10987	2021-09-08	5518	2021-01-09	47793	22573	525099316	This_study
CLQCA_19-011(1b)	ALH_1b	25000.2	2021-09-08	21682	2021-01-09	14670	37447	366753351	This_study
CLQCA_19-011(1c)	ALH_1c	20753.4	2021-09-08	18152	2021-01-09	24141	28672	501008347	This_study
CLQCA_20-060	ALI	9191-05-01	2021-02-09	8031	2021-05-09	58865	11902	541056555	This_study
21-4-116	ALS_1a	8244-04-01	2021-07-09	4452	10	658588	15725	5429691439	This_study
EN14S01	AMH_1a	10625.2	2021-09-07	5954	2021-07-07	169933	20911	1805565425	This_study
SJ5L12	AMM_1a	10805.4	2021-02-09	7561	2021-04-09	59615	17904	644164287	This_study
SJ5L14	AMP_1a	12984.3	2021-08-09	7123	10	666496	25416	8654002745	This_study
A-6	ANL	13360	2021-03-09	11220	2021-05-09	52999	17859	708064045	This_study
A-18	ANM	10294.3	2021-09-09	5314	2021-01-10	72493	21425	746267631	This_study
VF8_(6)	APG	8952-04-01	2021-07-09	4932	10	958719	16969	8582867289	This_study
CBS7539	AQG_2a	11811.3	2021-07-09	9593	2021-01-10	147761	18116	1745243843	This_study
VNL3	CGH_3	5837-07-01	2021-09-09	3415	2021-02-10	107728	9817	628888346	This_study
CBS4255	ASB	5957-09-01	2021-04-10	1598	2021-06-10	306929	18905	1828645372	This_study
CBS1489	ASG	16562.9	2021-03-10	9970	2021-07-10	94386	30428	1563302059	This_study
UC10	ATM_1a	11250.6	2021-02-10	8902	2021-04-10	37198	17523	418500172	This_study
CECT1462	ATV	7360-07-01	2021-07-09	3792	10	85504	15307	629372592	This_study
YPS163	AVI_1a	6835-05-01	2021-08-08	3527	9	86436	13384	590834587	This_study
CH02	AVN	12327.1	2021-01-10	6363	2021-03-10	38675	25221	476752129	This_study
DJ71	BAD	9319-09-01	2021-02-09	5755	2021-03-09	43956	16381	409667349	This_study
DJ74	BAF	11811.1	2021-05-10	6365-05-01	2021-08-10	32864	23048	388158392	This_study
SX1	BAG_1a	11088.6	9	6213	2021-02-09	46098	20553	511161125	This_study
BJ6	BAI_1a	13211.2	2021-09-08	8135-05-01	2021-01-09	62890	24428	830854351	This_study
BJ20	BAK_1a	11674	2021-01-10	7556	2021-05-10	98187	20628	1146238597	This_study
HN6	BAL_1a	19510	2021-09-08	14800.5	2021-01-09	22964	31865	448028488	This_study
HN16	BAP_1a	14242.6	2021-08-08	9847	9	25488	24239	363015421	This_study
HN19	BAQ_1a	13089.6	2021-08-08	7264	9	39221	25680	513387344	This_study
CCY_21-4-102	BBF	12618.6	2021-01-10	7538	2021-05-10	109664	23162	1383808897	This_study
IMB-53	BBL	14294.3	2021-03-12	12976	2021-08-12	169011	19760	2415887134	This_study
908	BBM_1a	10491.5	2021-01-10	6362	2021-05-10	130155	19614	1365518838	This_study
2281	BBT	12795.8	2021-05-10	7094	2021-08-10	60013	25396	767913674	This_study
HE006	BCE_3a	14608.4	9	12587	2021-03-09	824787	21229	12048826170	This_study
36	BDC_1c	9584-07-01	9	8168	2021-03-09	703309	14036	6740972482	This_study
57	BDF_1d	5221-07-01	2021-04-10	3896	2021-07-10	249135	8580	1300908878	This_study
59	BDH_1b	15156.7	2021-08-07	13529	2021-08-07	128118	20156	1941851157	This_study
MAJ_A	BDM_1a	8383-06-01	2021-06-08	6204	2021-09-08	216583	12486	1815738839	This_study
MAJ_G	BDN_1c	3143-02-01	2021-07-09	2292	2021-01-10	2234761	4590	7024250664	This_study
CLIB653	BEM	10693.2	2021-03-10	6324	2021-06-10	59558	18994	636868100	This_study
EXF-5871	BFH	9322-01-01	2021-03-10	5413	2021-06-10	83184	16553	775448484	This_study
EXF-7197	BFP_1a	8457	2021-08-09	4398	10	660297	16633	5584145956	This_study
CLIB561	BGN_3a	11175.7	2021-07-09	8634	10	74117	18347	828308414	This_study
CLIB562	BGP_1a	12036.9	2021-02-10	7167	2021-06-10	301908	22769	3634051076	This_study
DBVPG1608	BLD_1a	9850-09-01	2021-08-09	4928	10	237380	19933	2338410578	This_study
UWOPS03-459.1	BMC_2a	9661-03-01	2021-01-09	5573-05-01	2021-03-09	53972	18334	521441437	This_study
DBVPG1841	BPG	10416.9	2021-09-09	7331	2021-03-10	45554	17039	474532554	This_study
DBVPG1861	BPK	11827.4	2021-03-10	7112	2021-06-10	292872	21874	3463923917	This_study
YS8(E)	BTE	10537.9	2021-03-10	5836	2021-06-10	88933	19540	937168383	This_study
B-17	CAS_1a	12221	2021-08-09	5911	10	379174	26041	4633881752	This_study
1	CBK	6386-08-01	2021-07-09	4713-05-01	10	156206	10966	997660089	This_study
CLQCA_20-156	CCC_1a	10945.3	9	6472	2021-02-09	45774	20192	501008393	This_study
Ksc2-2B	CCQ_1a	11540.2	2021-05-10	6371	2021-08-10	44782	22662	516794476	This_study
S11F3-6B	CCT_1a	8685-05-01	9	5066-05-01	2021-02-09	65360	15919	567684729	This_study
S8BM-32-4D(a)	CDA	11081.8	10	9676	2021-03-10	55825	15739	618640872	This_study
N3.00-7A	CDG_1a	10964.6	2021-09-08	7077	2021-01-09	42577	18820	466841734	This_study
UCD_61-190-6A	CDN_1a	6547-05-01	2021-03-10	4807	2021-06-10	283333	10819	1855110298	This_study
GE14S01-7B	CEI_1a	10264.2	2021-02-09	6085	2021-04-09	39768	18573	408188660	This_study
JCM_3529-7B	CEL_1a	13763.3	2021-09-08	9023	2021-01-09	44657	24409	614628443	This_study
MUCL_30909-2C	CEQ_1a	9857-08-01	2021-01-10	5697	2021-05-10	114894	18797	1132606935	This_study
4.5_WLP530	CFC	9474-09-01	2021-08-09	6357	2021-01-10	41908	16449	397073854	This_study
UCD_40-255	CFS	11250.8	2021-03-10	6756	2021-07-10	233096	20549	2622524559	This_study
VNL3	CGH_1	12070.5	2021-05-10	6739	2021-07-10	56993	23683	687933167	This_study
SC_32_F._Dromer_IP	CHS_3a	11085.4	2021-08-09	8164-05-01	2021-01-10	73240	18318	811897155	This_study
PB12	CIH	3311-04-01	2021-01-10	2394	2021-05-10	164165	5261	543616765	This_study
malade_98_1655/125391	CKB	12086.5	2021-03-10	6932	2021-06-10	147048	22885	1777297380	This_study
K10	CLL	9062-04-01	2021-03-09	5468	2021-04-09	44565	16097	403865280	This_study
K14	CLN	9046-04-01	2021-02-09	5313	2021-03-09	65633	16219	593742480	This_study
RIB6001	CMF	10756.5	10	5991	2021-03-10	229603	20259	2469713271	This_study
SM.8.2.C13	CNB_1a	8555-07-01	2021-07-09	4432	10	1083814	16806	9272794677	This_study
906	CPA_1a	14140.7	2021-05-10	7946	2021-08-10	34359	27716	485859087	This_study
1560	CPG_1a	14152.8	2021-05-09	6255	2021-09-09	170180	32430	2408530273	This_study
LCBG-3D6	CPI_1c	7567	2021-04-09	4567	2021-06-09	101100	12064	765027235	This_study
FTPW4	CPS	6611-06-01	2021-01-10	4134	2021-04-10	214720	10994	1419634593	This_study
MTF2552	CQI_4a	3889-06-01	2021-03-10	3011	2021-06-10	334763	5987	1302078689	This_study
CEY647	CQS_1a	10868.1	2021-03-10	6040-05-01	2021-06-10	146486	19958	1592018738	This_study
SC2-37	CRB_1a	9651-07-01	2021-07-09	4663	10	360631	20316	3480710374	This_study
CLQCA_17-111	CRE	10708	2021-03-10	5970	2021-07-10	50817	20345	544149849	This_study
EM93_3	ACA	17195.2	2021-02-10	10258.5	2021-05-10	39862	33140	685434458	This_study+Abou_Saada_et_al
UWOPS03-433.3	BMB	16845.4	2021-02-10	9659-05-01	2021-06-10	80778	32830	1360738074	This_study+Abou_Saada_et_al
VKM_Y-504:S	CCN	14475	2021-03-10	7931	2021-06-10	68831	29162	996329026	This_study+Abou_Saada_et_al
C-6	CRL	13411.2	2021-02-10	7630-05-01	2021-05-10	91358	25753	1225219978	This_study+Abou_Saada_et_al
